# Parallel nonfunctionalization of CK1δ/ε kinase ohnologs following a whole-genome duplication event

**DOI:** 10.1101/2023.10.02.560513

**Authors:** Daniel Evans-Yamamoto, Alexandre K Dubé, Gourav Saha, Samuel Plante, David Bradley, Isabelle Gagnon-Arsenault, Christian R Landry

## Abstract

Whole genome duplication (WGD) followed by speciation allows us to examine the parallel evolution of ohnolog pairs. In the yeast family *Saccharomycetaceae*, *HRR25* is a rare case of repeated ohnolog maintenance. This gene has reverted to a single copy in *S. cerevisiae* where it is now essential, but has been maintained as pairs in at least 7 species post WGD. In *S. cerevisiae*, *HRR25* encodes the casein kinase (CK) 1δ/ε and plays a role in a variety of functions through its kinase activity and protein-protein interactions (PPIs). We hypothesized that the maintenance of duplicated *HRR25* ohnologs could be a result of repeated subfunctionalization. We tested this hypothesis through a functional complementation assay in *S. cerevisiae*, testing all pairwise combinations of 25 orthologs (including 7 ohnolog pairs). Contrary to our expectations, we observed no cases of pair-dependent complementation, which would have supported the subfunctionalization hypothesis. Instead, most post-WGD species have one ohnolog that failed to complement, suggesting their nonfunctionalization or neofunctionalization. The ohnologs incapable of complementation have undergone more rapid protein evolution, lost most PPIs that were observed for their functional counterparts and singletons from post and non-WGD species, and have non-conserved cellular localization, consistent with their ongoing loss of function. The analysis in *N. castelli* shows that the non-complementing ohnolog is expressed at a lower level and has become non-essential. Taken together, our results indicate that *HRR25* orthologs are undergoing gradual nonfunctionalization.
