## Supplementary Table 2 for "Parallel nonfunctionalization of CK1δ/ε kinase ohnologs following a whole-genome duplication event"

### Sheet: Sheet1
Name	Resource type	Detail	Reference or Source
MC1061	E. coli	F– hsdR(rK–, mK+) araD139 Δ(araABC-leu)7679 galU galK ΔlacX74 rpsL(StrR) thi mcrB	(Casadaban and Cohen 1980)
DH5α	E. coli	F– Φ80dlacZΔM15 Δ(lacZYA-argF)U169 deoR recA1 endA1 hsdR17(rK–, mK+) phoA supE44 λ– thi-1 gyrA96 relA1	(Hanahan 1983)
DB3.1	E. coli	F– gyrA462 endA1 Δ(sr1-recA) mcrB mrr hsdS20(rB–, mB–) supE44 ara-14 galK2 lacY1 proA2 rpsL20(SmR) xyl-5 λ– leu mtl1	(Bernard and Couturier 1992)
BY4741	S. cerevisiae	MATa his3Δ1 leu2Δ0 met15Δ ura3Δ0	Open Biosystems, #YSC1048 (Winston et al. 1995; Brachmann et al. 1998)
BY4742	S. cerevisiae	MATα his3Δ1 leu2Δ0 lys2Δ0 ura3Δ0	Open Biosystems, #YSC1049 (Winston et al. 1995; Brachmann et al. 1998)
R1158	S. cerevisiae	MATa URA3::CMV-tTA his3Δ1 leu2Δ0 met15Δ	Horizon discovery, #YSC1210 (Hughes et al. 2000)
TH_4790	S. cerevisiae	MATa URA3::CMV-tTA his3Δ1 leu2Δ0 met15Δ PRE3prΔ::KanMX-tetO7	Horizon discovery, #YSC1180 (Hughes et al. 2000)
yPE014	S. cerevisiae	MATα his3Δ1 leu2Δ0 lys2Δ0 URA3::CMV-tTA	This study
DHFR F[3] miniarray	S. cerevisiae	Supplementary Table 5	(Tarassov et al. 2008)
pKB33	Plasmid	pUC19-KanMX-TetO7	This study
pDONR201	Plasmid		Invitrogen, 11798-014
pENTRY-CSNK1E	Plasmid	GDEh81077H06	The CCSB Human ORFeome collection (Rual et al. 2005)
pENTRY-CSNK1A1	Plasmid	GDEh81122E02	The CCSB Human ORFeome collection (Rual et al. 2005)
pENTRY-CSNK1D	Plasmid	GDEh81077E03	The CCSB Human ORFeome collection (Rual et al. 2005)
pENTRY-CSNK1A1L	Plasmid	GDEh81063F11	The CCSB Human ORFeome collection (Rual et al. 2005)
pDN0509	Plasmid	pDEST-DHFR F[1,2] C-term (TRP1)	Addgene #177795 (Marchant et al. 2019)
pDN0510	Plasmid	pDEST-DHFR F[3] C-term (LEU2)	Addgene #177796 (Marchant et al. 2019)
pDN0511	Plasmid	pDEST-DHFR F[1,2] N-term (TRP1)	Addgene #177797 (Evans-Yamamoto et al. 2022)
pDN0520	Plasmid	pDEST (TRP1)	This study
pDN0603	Plasmid	pDEST (NatR)	This study
pDN0604	Plasmid	pDEST (HygR)	This study
pAG25	Plasmid		Euroscarf, P30104
pAG32	Plasmid		Euroscarf, P30106
pKB11	Plasmid	pDEST-DHFR F[1,2] C-term (NatR)	This study
pKB12	Plasmid	pDEST-DHFR F[3] C-term (HygR)	This study
pDN0605	Plasmid	pDEST-DHFR F[1,2] N-term (NatR)	This study
pUG27	Plasmid		Euroscarf, P30115
pYTK051	Plasmid		Addgene Kit #1000000061, E3 (Lee et al. 2015)
F65V-34a-mEGFP	Plasmid		Unpublished material shared from Michael Springer lab
pUG27-mEGFP-ENO1t-SpHIS5	Plasmid	pUG27-mEGFP-ENO1t-SpHIS5	This study
pDN0617	Plasmid	pDEST-mEGFP C-term (NatR)	This study
CBS 4309	N. castellii	Type strain. RefSeq: GCF_000237345.1	(Wolfe et al. 2015)
YMC7	N. castellii	MATa hoΔ:: kanMX3	(Karademir Andersson et al. 2016)
YMC8	N. castellii	MATα hoΔ:: kanMX3	(Karademir Andersson et al. 2016)
pFA6a-natNT2	Plasmid		Euroscarf, P30346 (Janke et al. 2004)
pFA6a-hphNT1	Plasmid		Euroscarf, P30347 (Janke et al. 2004)
