## Supplementary Table 3 for "Parallel nonfunctionalization of CK1δ/ε kinase ohnologs following a whole-genome duplication event"

### Sheet: Sheet1
Oligo name	Type	Sequence (5'->3')	Related section	Description
CLO1-6	ssDNA	CATATTTATGGTGAAGGATAAGTTTTGACC	Strains construction for combinatorial functional complementation assay	Foward primer to amplify URA3::CMV-tTA cassette
CLOP167-D11	ssDNA	TGCGTCCATCTTTACAGTCC	Strains construction for combinatorial functional complementation assay	Reverse primer to amplify URA3::CMV-tTA cassette
CLOP258-A6	ssDNA	gcctgcaggtcgactctagaAGCGGATAACAATTTCACACAGGA	Plasmid construction for tet-off repressor strain construction	Foward primer to amplfy the KAN-tetO7-CYC1TATA casette in pUC19
CLOP258-B6	ssDNA	cggccagtgaattcgagctcCATGGATCCCCCGAATTGATC	Plasmid construction for tet-off repressor strain construction	Reverse primer to amplfy the KAN-tetO7-CYC1TATA casette in pUC19
CLOP280-C5	ssDNA	TCCTGCCAATACGAAATTTCCTTCCTACTCTTAAGTCCATcggccagtgaattcgagctc	Tet-Off repressor strain construction	HRR25_Tet_ampli_Rvs; Primer to amplify Tet (yTHC) cassette with homology with gene.
CLOP280-D5	ssDNA	AGAAGAAAGGTTCGACACTCGAGGAAAGCATTTGGTGGTGgcctgcaggtcgactctaga	Tet-Off repressor strain construction	HRR25_Tet_ampli_Frd; Primer to amplify Tet (yTHC) cassette with homology with gene.
CLOP280-A5	ssDNA	AAAGAGAAGAAAGGTTCGACACTCG	Tet-Off repressor strain construction	Conf_Up_HRR25; YPL204W ; Primer to confirm replacement of promoter region.
CLOP280-B5	ssDNA	GCTTAAGTATCTGTAGACGCGGGAC	Tet-Off repressor strain construction	Conf_Dn_HRR25; YPL204W; Primer to confirm replacement of promoter region.
CLOP280-E5	ssDNA	GGGGACAACTTTGTACAAAAAAGTTGGC ATGGACTTAAGAGTAGGAAGG	Gene synthesis and ENTRY clone preparation for Gateway cloning	Forward primer to amplify HRR25 to clone to pDONR201.
CLOP280-F5	ssDNA	GGGGACAACTTTGTACAAGAAAGTTGGG CC GGACTTAAGAGTAGGAAGG	Gene synthesis and ENTRY clone preparation for Gateway cloning	Reverse primer to amplify HRR25 to clone to pDONR201.
pSHPs0808B064001HX A1	dsDNA	CAATCCGCCCTCACTACAACCGGGGGACAACTTTGTACAAAAAAGTTGGCATGGACTTAAGAGTGGGCAGAAAATTTAGAATCGGAAGGAAGATTGGCAGTGGTTCATTCGGTGACATATACCATGGTACAAATTTGATAAGCGGAGAGGAGGTCGCAATCAAGTTAGAATCTATAAGATCTAGACATCCACAACTAGATTATGAATCTAGAGTGTACAGATATCTATCTGGTGGAGTTGGTATACCCTTCATTAGATGGTTTGGCAGAGAAGGCGAATACAATGCTATGGTTATCGACTTGCTGGGACCGTCGTTGGAGGACCTTTTTAACTACTGTCATAGAAGATTCTCTTTCAAAACAGTTATCATGTTAGCGTTACAGATGTTCTGCAGAATCC…	Gene synthesis and ENTRY clone preparation for Gateway cloning	TWIST gene fragement with S_uvarum SUVC_16G0780 to clone to pDONR201.
pSHPs0808B064001HX A2	dsDNA	CAATCCGCCCTCACTACAACCGGGGGACAACTTTGTACAAAAAAGTTGGCATGGATTTACGTGTGGGCAGAAAGTTTAGAATAGGTAAGAAGATAGGTTCTGGAAGTTTCGGTGAAATCTACCATGGAACAAATCTTATTTCGGGTGAAGAGGTCGCGATTAAGTTGGAGTCTATCCGTTCTAGACATCCTCAACTTGAATACGAGTCTAGAGTATATAGATATTTGAGCGGCGGTGTTGGACTGCCATTCGTTAGATGGTTTGGAAGAGAAGGAGAGTATAATGCTATGGTTATTGACTTACTTGGCCCCAGCTTAGAGGACCTATTCAATTATTGCCATCGTAAATTCTCTTTGAAGACGGTAATCATGCTGGCCTTACAGATGATTTGCAGGATAC…	Gene synthesis and ENTRY clone preparation for Gateway cloning	TWIST gene fragement with K_africana KAFR0K00320 to clone to pDONR201.
pSHPs0808B064001HX A3	dsDNA	CAATCCGCCCTCACTACAACCGATGCCAGGTATAGAGTCGATTATCGGTAACAAGTACAAAATTGGAAGAAAAATAGGAAACGGAAGCTTTGGTGAAATTCATCACGCTGTCGACTTAGAAACTAATGAAAGTGTCGCAGTTAAATTGGAGCCAATAAGAGCTAAGAACCCGCAGTTGGAGTACGAATCCAAAATATATCAAGATTTACAAGGGACTATCGGTATTCCTACATTAAAATGGTTTGGAATGTGGGAGACAGCCGAATGTAACTGTATGGTCATAGATTTGTTAGGCGAGTCTTTAGAGGGTATCTTAACCAACTGCGAAAGGAAACTATCATTTAAGACTATTATTCAGATCGGTATTCAAATGTTATCAAGGATTGAAAACTTACATAC…	Gene synthesis and ENTRY clone preparation for Gateway cloning	TWIST gene fragement with T_blattae TBLA0A02040 to clone to pDONR201.
pSHPs0808B064001HX B1	dsDNA	CAATCCGCCCTCACTACAACCGGGGGACAACTTTGTACAAAAAAGTTGGCATGGATTTGCGTGTGGGTAGAAAATTCAGAATTGGTAGAAAAATTGGTTCTGGTTCGTTCGGAGATATTTATCATGGCACCAACCTAATTAGTGGTGAAGAAGTCGCTATTAAGTTGGAATCTATAAGAAGCAGGCACCCTCAGTTAGACTATGAGTCTAGGGTTTACAGATACCTATCTGGAGGCGTAGGTATACCTTTTATTAGATGGTTTGGGAGAGAAGGGGAATATAATGCTATGGTGATAGATTTATTGGGTCCGAGTTTAGAAGATCTATTTAACTACTGTCACCGTCGTTTTAGTTTTAAAACCGTGATTATGTTGGCCCTACAGATGTTCTGTAGAATTC…	Gene synthesis and ENTRY clone preparation for Gateway cloning	TWIST gene fragement with S_kudriavzevii Skud_16.75 to clone to pDONR201.
pSHPs0808B064001HX B2	dsDNA	CAATCCGCCCTCACTACAACCGGGGGACAACTTTGTACAAAAAAGTTGGCATGGATCTACGTGTTGGTAGAAAATTTAGAATCGGAAGAAAAATCGGATCGGGCTCTTTTGGCGATATTTACCATGGGACAAACTTAATATCGGGTGAAGAAGTTGCAATCAAGCTGGAATCCATCAGATCAAGGCACCCCCAATTGGAATATGAGGCAAGAGTATACAAATATATAGGCGGTGGTGTAGGCATATCTTTAATTAGGTGGTTTGGTAAGGAAGGGGAGTTTAATGCCATGGTGATCGATTTGTTAGGTCCATCACTTGAAGATCTGTTCAACTATTGCCACAGGAAATTCTCTTATAAAACGGTCATAATGTTGGCTTTGCAAATGATATGTAGGGTTC…	Gene synthesis and ENTRY clone preparation for Gateway cloning	TWIST gene fragement with K_africana KAFR0C02290 to clone to pDONR201.
pSHPs0808B064001HX B3	dsDNA	CAATCCGCCCTCACTACAACCGGGGGACAACTTTGTACAAAAAAGTTGGCATGGACTTAAGAGTCGGCAGAAAGTTCAGGATCGGTAGAAAAATCGGCAGCGGTTCTTTTGGAGATATCTACCATGGTACCAATCTTGTCTCCGGCGAAGAAGTAGCAATAAAACTTGAAAGTATTAGATCTAGACATCCACAATTGGATTACGAAAGCAGAGTTTATAAGTACTTGACCGGTGGAGTGGGCATTCCATTTATTAGGTGGTTCGGAAGAGAAGGAGAGTACAATGCCATGGTGATGGATCTGCTAGGCCCTTCATTAGAAGACTTGTTTAACTACTGCCATAGACAGTTTTCCTTTAAAACGGTAATAATGTTGGCTTTACAAATGATCTGCAGGGTTC…	Gene synthesis and ENTRY clone preparation for Gateway cloning	TWIST gene fragement with T_blattae TBLA0B05310 to clone to pDONR201.
pSHPs0808B064001HX C1	dsDNA	CAATCCGCCCTCACTACAACCGGGGGACAACTTTGTACAAAAAAGTTGGCATGGACTTGAGAGTAGGAAGAAAGTTCAGGATAGGTAGAAAGATTGGTTCCGGTTCTTTTGGTGACATCTATCATGGTACAAACTTGATTTCCGGTGAAGAGGTAGCTATCAAACTAGAATCCATAAGATCTAGACACCCCCAGCTGGATTATGAATCCAGAGTTTATCGTTACTTATCCGGTGGTGTGGGCATTCCATTTATACGTTGGTTTGGCCGTGAGGGCGAATATAATGCCATGGTCATTGATCTGTTAGGACCCTCTTTGGAAGATCTATTCAATTATTGTCATAGACGTTTTTCTTTTAAGACTGTGATTATGTTGGCCTTACAGATGTTTTGTAGGATAC…	Gene synthesis and ENTRY clone preparation for Gateway cloning	TWIST gene fragement with S_mikatae Smik_6.409 to clone to pDONR201.
pSHPs0808B064001HX C2	dsDNA	CAATCCGCCCTCACTACAACCGGGGGACAACTTTGTACAAAAAAGTTGGCATGGACCTGAGAGTAGGTAGAAAGTTTAGAATTGGGAGAAAAATTGGATCCGGAAGTTTCGGTGACATTTATCACGGTACCAATCTGTTGTCTGGTGAAGAAGTTGCTATTAAGCTGGAATCAATTAGAAGTAGACACCCACAGTTGGAATATGAGTCTAGAGTTTATCGTTACTTAAGCGGTGGTGTTGGCATTCCCTTCATCAAATGGTTTGGACGTGAGGGCGAATATAATGCTATGGTCATCGACTTGTTGGGGCCATCACTTGAAGATTTATTCAATTACTGTCACAGAAAATTTTCTTTCAAGACTGTCATTATGTTAGCCTTGCAGATGATTTTCAGAATCC…	Gene synthesis and ENTRY clone preparation for Gateway cloning	TWIST gene fragement with K_naganishii KNAG0D01130 to clone to pDONR201.
pSHPs0808B064001HX C3	dsDNA	CAATCCGCCCTCACTACAACCGGGGGACAACTTTGTACAAAAAAGTTGGCATGGACCTAAGAGTCGGAAGAAAGTTTCGTATAGGCCGTAAGATTGGATCTGGTTCGTTCGGAGATATTTACCACGGTACAAACCTGATCAGTGGTGAAGAAGTAGCGATTAAACTAGAATCCATCAGATCAAGACATCCTCAATTGGACTATGAATCCAGAGTGTATAAATACTTATCAGGTGGGGTAGGCATCCCATTCATAAGGTGGTTTGGTAGGGAGGGAGAATATAATGCAATGGTGATAGATTTGTTAGGTCCAAGTCTTGAGGATCTGTTCAATTATTGTCACCGTAAATTTACCCTAAAGACCGTCATTATGCTTGCCTTGCAAATTATTTGTAGAATTC…	Gene synthesis and ENTRY clone preparation for Gateway cloning	TWIST gene fragement with Z_rouxii ZYRO0G08866g to clone to pDONR201.
pSHPs0808B064001HX D1	dsDNA	CAATCCGCCCTCACTACAACCGGGGGACAACTTTGTACAAAAAAGTTGGCATGGATCTAAGAGTAGGGAGAAAATTTAGGATTGGGAGAAAGATCGGCTCTGGATCATTTGGTGACATCTACCACGGCACTAACTTAATAAGCGGTGAAGAGGTGGCGATCAAATTAGAGTCCATTAGGAGTCGTCATCCTCAATTAGACTACGAATCGAGAGTTTACAAGTACTTGAGCGGTGGTGTCGGAATTCCCTTCATAAGATGGTTCGGGAGAGAAGGAGAATATAATGCAATGGTGATTGACTTGCTAGGTCCTTCACTTGAAGATTTATTTAATTACTGTCATAGAAAATTTTCATTTAAAACAGTAATAATGCTAGCACTTCAAATGATTTGCAGAGTGC…	Gene synthesis and ENTRY clone preparation for Gateway cloning	TWIST gene fragement with C_glabrata CAGL0H03553g to clone to pDONR201.
pSHPs0808B064001HX D2	dsDNA	CAATCCGCCCTCACTACAACCGGGGGACAACTTTGTACAAAAAAGTTGGCATGGATTTGCGTGTTGGAAGGAAATTTAGAATTGGTAGAAAAATAGGATCTGGATCCTTCGGAGACATTTATCATGGCACCAATCTGGTTTCCGGAGAAGAGGTAGCCATCAAGTTGGAAAGCATAAGATCCAGACATCCTCAGCTAGAATATGAATCAAGAGTGTATAAATATTTGAGCGGCGGCGTAGGGATCCCATTTATTCGTTGGTTTGGTCGTGAAGGTGAATACAACGCTATGGTTATAGATCTATTGGGTCCATCCTTGGAAGATCTGTTCAATTACTGTCATAGACAATTCTCATTCAAGACCGTTATTATGCTTGCATTGCAAATGGTTTGTAGAGTCC…	Gene synthesis and ENTRY clone preparation for Gateway cloning	TWIST gene fragement with K_naganishii KNAG0F01980 to clone to pDONR201.
pSHPs0808B064001HX D3	dsDNA	CAATCCGCCCTCACTACAACCGGGGGACAACTTTGTACAAAAAAGTTGGCATGGATTTAAGAGTTGGTAGGAAGTTTCGTATAGGCAGGAAAATAGGATCCGGTTCATTTGGGGACATTTATCACGGCACCAATTTAATCTCAGGAGAAGAGGTTGCAATTAAGTTGGAATCTATTAGAAGTAGACATCCACAGCTAGATTATGAAAGTCGTGTATACAAGTATCTATCGGGAGGTGTCGGTATTCCATTCATTAGATGGTTTGGCCGTGAAGGTGAATATAACGCTATGGTTATTGACCTGTTGGGACCATCTCTAGAAGACTTGTTCAATTACTGCCACAGAAAGTTTACTTTTAAAACTGTTATCATGCTGGCCTTACAAATGATCTGTAGAATTC…	Gene synthesis and ENTRY clone preparation for Gateway cloning	TWIST gene fragement with T_delbrueckii TDEL0E05230 to clone to pDONR201.
pSHPs0808B064001HX E1	dsDNA	CAATCCGCCCTCACTACAACCGGGGGACAACTTTGTACAAAAAAGTTGGCATGGAAGTTAAGGTAGGGAAAAGATATAGAGTAGGTAGACGTATTGGAGGTGGCAGTTTTGGAGAAATATATCATGGCATCGACTTGATTTCTGGCGAAGAAATTGCTATCAAGTTGGAATCTTCTGAGACAAGACATCCACAACTTGAATACGAAAGTAGAGTCTATAATTTCGTTTCAGATGGTTCTATGGGAATCCCAAATATCAGGATGTTCGAAAGAGGCTTTGGATACTCGGCCTTAGTCATGGATTTATTGGGTCCTTCCTTAGAAGATTTGTTCAATTATTGTCATAGAAGTTTTTCCTATAAGACTATTTTCATGCTGGCATGGCAAATGATCGCTCGTG…	Gene synthesis and ENTRY clone preparation for Gateway cloning	TWIST gene fragement with N_castellii NCAS0A01090 to clone to pDONR201.
pSHPs0808B064001HX E2	dsDNA	CAATCCGCCCTCACTACAACCGGGGGACAACTTTGTACAAAAAAGTTGGCATGGATCTGAGGGTGGGGCGTAAATTTAGGATTGGAAGAAAAATCGGTAGCGGTTCTTTTGGTGATATTTATCACGGTACGAATTTGATAAGTGGTGAAGAGGTAGCTATCAAGTTGGAGAGTATCAGATCTCGTCATCCACAGTTGGATTATGAGAGCCGTGTTTACAAATATTTATCAGGGGGAGTCGGTATCCCCTTTGTTAGATGGTTTGGGAGAGAAGGTGAATACAATGCTATGGTTATGGACTTATTGGGTCCATCATTGGAAGATTTATTTAACTATTGCCATAGGAAATTTTCGTTTAAAACGGTGATTATGCTAGCATTGCAAATGATATGCAGGATTC…	Gene synthesis and ENTRY clone preparation for Gateway cloning	TWIST gene fragement with V_polyspora Kpol_1002.53 to clone to pDONR201.
pSHPs0808B064001HX F1	dsDNA	CAATCCGCCCTCACTACAACCGGGGGACAACTTTGTACAAAAAAGTTGGCATGGACCTAAGAGTCGGGCGTAAATTCAGAATTGGTAGAAAGATAGGAAGTGGTTCTTTTGGCGATATATATCACGGCACTAACTTAATCAGCGGTGAAGAAGTCGCTATCAAGTTAGAATCTATTAGAAGTAGGCATCCACAACTTGACTATGAATCTCGTGTCTACAAATACCTTTCAGGTGGCGTAGGAATTCCTTTCATAAGGTGGTTTGGTCGTGAGGGGGAGTATAACGCCATGGTCATAGATTTGCTGGGACCCTCATTAGAAGATTTGTTTAACTATTGCCACCGTAAGTTCACGTTCAAGACGGTAATAATGCTGGCCTTGCAGATGATTTGCAGAGTTC…	Gene synthesis and ENTRY clone preparation for Gateway cloning	TWIST gene fragement with N_castellii NCAS0D03820 to clone to pDONR201.
pSHPs0808B064001HX F2	dsDNA	CAATCCGCCCTCACTACAACCGGGGGACAACTTTGTACAAAAAAGTTGGCATGGTGATAGATTTACTTGGCCCCAGTTTGGAAGACTTATTTAATTATTGTCACAGAAAGTTCAGTTTCAAAACCGTCATAATGCTGGCTTTGCAGATGATTTGTAGAATTCAATACATACATGGAAGATCATTTATACACAGAGATATTAAACCAGATAATTTTTTGATGGGTGTTGGCAGAAGAGGTAGCACGGTCCATGTGATTGACTTCGGTCTATCAAAGAAGTATAGGGATTTCAACACGCATCGTCACATTCCATACAGAGAAAATAAATCTTTGACTGGTACTGCCCGTTATGCCAGTGTGAATACTCACTTGGGAATCGAGCAATCAAGGAGAGATGACT…	Gene synthesis and ENTRY clone preparation for Gateway cloning	TWIST gene fragement with V_polyspora Kpol_1033.51 to clone to pDONR201.
pSHPs0808B064001HX G1	dsDNA	CAATCCGCCCTCACTACAACCGATGGATCTAAGAGTGGGACGTAAGTATAGATTGGGTAGGAAAATAGGTGCAGGCAGTTTTGGCGATATTTATCATGGTACTAACTTACTGAGCGGTGAAGAGATTGCTATCAAAGTGGAATCTGTTAGAACGAAGCATCCCCAATTAGAATACGAATCTAGGGTGTATCGTTATATTTCTGGTGGGATTGGCATCCCCATAATTAGGTGGTTCGGGAGAGAAGGGGAATTTAATGCAATGATTCTTGACCTTTTGGGACCGTCATTAGAGGACTTATTCAACTACTGTAGAAGGTCGTTTAGTTTTAAAACTATAATAATGCTGGCTTTACAAATGCTATCTAGAATTCAGTATGTGCACGGTAGATCTTTCATTCA…	Gene synthesis and ENTRY clone preparation for Gateway cloning	TWIST gene fragement with N_dairenensis NDAI0F01640 to clone to pDONR201.
pSHPs0808B064001HX G2	dsDNA	CAATCCGCCCTCACTACAACCGGGGGACAACTTTGTACAAAAAAGTTGGCATGGATCTTAATATTAACCAGATTTACAAGATTGGTAGAAAGATCGGAAGTGGGTCTTTTGGAGATATCTACTACGGTACCAACACCATAACCGGCGAAGAAGTTGCCATTAAACTTGAGAGTAGCAAATCCAAGAACCCTCAGCTTGAATATGAATCAAAGGTTTATAAATACCTGCAAGGTGGCGTTGGAGTATCATTTATGAGATGGTACGGTACGGAAGGCGACTTTAACGCAATGGTGATAGATTTGTTGGGACCCTCATTGGAAGATCTTTTCAATTATTGTAAGAGGCAATTTAGTTTCAAAACAGTCATTATGCTGGCATTGCAAATGATTTGTAGGATCC…	Gene synthesis and ENTRY clone preparation for Gateway cloning	TWIST gene fragement with T_phaffii TPHA0J02370 to clone to pDONR201.
pSHPs0808B064001HX H1	dsDNA	CAATCCGCCCTCACTACAACCGGGGGACAACTTTGTACAAAAAAGTTGGCATGGATCTTAGAGTTGGTAGGAAGTTTAGAATTGGCCGTAAAATAGGTTCTGGGTCTTTTGGGGACATATACCATGGTACAAACTTAATATCAGGAGAAGAAGTGGGTATTAAGCTGGAATCTATAAGATCTAGACATCCTCAATTAGATTACGAATCTAGAGTTTATAAGTACTTATCTGGAGGCGTAGGTATACCATTTATTAGATGGTTCGGACGTGAAGGAGAATATAATGCTATGGTCATGGATCTATTAGGACCTAGCTTGGAAGATTTGTTCAACTATTGTCATAGGAAGTTTTCTTTCAAGACTGTAATCATGTTAGCACTTCAAATGATTTGTCGTGTCC…	Gene synthesis and ENTRY clone preparation for Gateway cloning	TWIST gene fragement with N_dairenensis NDAI0I01070 to clone to pDONR201.
pSHPs0808B064001HX H2	dsDNA	CAATCCGCCCTCACTACAACCGGGGGACAACTTTGTACAAAAAAGTTGGCATGGACCTGAGAGTTGGACGTAAGTTTCGTATTGGAAGAAAAATTGGTTCAGGATCTTTTGGAGATATTTACCATGGTACCAATCTGATCTCTGGAGAAGAGGTTGCCATAAAATTGGAATCTATAAGATCAAGGCACCCGCAACTTGATTATGAATCCAGAGTTTATAAGTACTTGAGTGGTGGCGTCGGCATCCCATTTTTAAGGTGGTTTGGTAGAGAAGGCGAATATAACGCCATGGTAATTGATTTACTAGGCCCATCATTAGAGGATTTGTTTAACTACTGCCATCGTAAATTTTCATTCAAAACAGTAATTATGCTTGCATTGCAAATGATCTGCAGAATTC…	Gene synthesis and ENTRY clone preparation for Gateway cloning	TWIST gene fragement with T_phaffii TPHA0E02830 to clone to pDONR201.
CLOP284-B1	ssDNA	GGGGacaactttgtacaaaaaagttggcATGGATCTAAGAGTGGGACG	Gene synthesis and ENTRY clone preparation for Gateway cloning	Forward primer to amplify HRR25 ortholog N.dairenensis (NDAI0F01640, pSHPs0808B064001HX G1) to clone to pDONR201.
CLOP284-C1	ssDNA	GGGGacaactttgtacaaaaaagttggcATGCCAGGTATAGAGTCG	Gene synthesis and ENTRY clone preparation for Gateway cloning	Reverse primer to amplify HRR25 ortholog N.dairenensis (NDAI0F01640, pSHPs0808B064001HX G1) to clone to pDONR201.
CLOP284-D1	ssDNA	GGGGacaactttgtacaagaaagttgggccTAACCATAATGGGCCTTCG	Gene synthesis and ENTRY clone preparation for Gateway cloning	Forward primer to amplify HRR25 ortholog T.blattae (TBLA0A02040, pSHPs0808B064001HX A3) to clone to pDONR201.
CLOP284-E1	ssDNA	GGGGacaactttgtacaagaaagttgggccACGGCTGTTGTGAATAATATC	Gene synthesis and ENTRY clone preparation for Gateway cloning	Reverse primer to amplify HRR25 ortholog T.blattae (TBLA0A02040, pSHPs0808B064001HX A3) to clone to pDONR201.
dsOPE001	dsDNA	AAGTACTAGTTTAATTAAGAGCTCtTAAGTAAGTAATGGCAAACAGCTATTATGGGTATTATGGGTTAGGGATAACAGGGTAATaAG	Construction of destination vectors for functional complementation assays	dsDNA fragement to construct pDN0520.
CLOP161-F8	ssDNA	acgctgcaggtcgacaaccc	Plasmid construction for localization assay	Forward primer to amplify pUG27 to construct pUG27-mEGFP-ENO1t-SpHIS5.
CLOP161-F9	ssDNA	ctggcggccgcgttctatag	Plasmid construction for localization assay	Reverse primer to amplify pUG27 to construct pUG27-mEGFP-ENO1t-SpHIS5.
CLOP161-F10	ssDNA	ctatagaacgcggccgccagATGGTTTCCAAGGGTGAAGAAC	Plasmid construction for localization assay	Forward primer to amplify mEGFP to construct pUG27-mEGFP-ENO1t-SpHIS5.
CLOP161-F12	ssDNA	gaaggcttaatcaaaagctTTACTTGTACAATTCGTCCATAC	Plasmid construction for localization assay	Reverse primer to amplify mEGFP to construct pUG27-mEGFP-ENO1t-SpHIS5.
CLOP161-G1	ssDNA	GTATGGACGAATTGTACAAGTAAagcttttgattaagccttc	Plasmid construction for localization assay	Forward primer to amplify ENO1 terminator to construct pUG27-mEGFP-ENO1t-SpHIS5.
CLOP161-G2	ssDNA	GGGTTGTCGACCTGCAGCGTatacatgggtgaccaaaagag	Plasmid construction for localization assay	Reverse primer to amplify ENO1 terminator to construct pUG27-mEGFP-ENO1t-SpHIS5.
CLOP286-A11	ssDNA	TCTTGTACAAAGTGGTAGGAGGAGGAAGTACTatggtttccaagggtgaaga	Plasmid construction for localization assay	Forward primer to amplify mEGFP with overhang for Gibson assembly to pDN0603.
CLOP286-B11	ssDNA	ATTACTTACTTAaGAGCTCTTAATTAAACTttacttgtacaattcgtccataccatg	Plasmid construction for localization assay	Rvs primer to amplify mEGFP with overhang for Gibson assembly to pDN0603/pDN0604
CLOP148-G1	ssDNA	ggtattttctccttacgcatctgtgcggtatttcacaccgCGTACGCTGCAGGTCGAC	Construction of destination vectors for DHFR-PCA assays	Forward primer for amplification of Nat/HpH cassette for insertion in pDN0509/0510
CLOP148-G2	ssDNA	tggcttaactatgcggcatcagagcagattgtactgagagATCGATGAATTCGAGCTCG	Construction of destination vectors for DHFR-PCA assays	Reverse primer for amplification of Nat/HpH cassette for insertion in pDN0509/0510
CLOP157-H1	ssDNA	CTCTCAGTACAATCTGCTCTG	Construction of destination vectors for DHFR-PCA assays	Forward primer to amplify pDN0509/pDN0510 without the selection marker region.
CLOP157-H2	ssDNA	CGGTGTGAAATACCGCACAG	Construction of destination vectors for DHFR-PCA assays	Reverse primer to amplify pDN0509/pDN0510 without the selection marker region.
CLOP309-G4	ssDNA	TGGAGCTTTGGACTTCTTCG	Functional complementation assay of chimeric orthologs	Forward primer to amplify kinaes domain and backbone. Used in combination with CLOP309-D3/E3/F3.
CLOP309-D3	ssDNA	ATCGAACAAGTGGTCGTTGTG	Functional complementation assay of chimeric orthologs	Reverse primer to amplify the kinase domain of Scer HRR25
CLOP309-E3	ssDNA	GTCGAACAAATAATCATTAGTG	Functional complementation assay of chimeric orthologs	Reverse primer to amplify the kinase domain of N.cas HRR25 (NCAS0A01090)
CLOP309-F3	ssDNA	ATCAAACAAGTGATCATTGTGATACTC	Functional complementation assay of chimeric orthologs	Reverse primer to amplify the kinase domain of N.cas HRR25 (NCAS0D03820)
CLOP309-G3	ssDNA	CACTAATGATTATTTGTTCGACTGGACAATGTTGCGTTACACAAAGGCGATGGTGGAG	Functional complementation assay of chimeric orthologs	Forward primer to amplify non-kinase region of S.cer HRR25 with homology to the kinase domain of N.cas HRR25 (NCAS0A01090)
CLOP309-H3	ssDNA	TATCACAATGATCACTTGTTTGATTGGACAATGTTGCGTTACACAAAGGCGATGGTGGAG	Functional complementation assay of chimeric orthologs	Forward primer to amplify non-kinase region of S.cer HRR25 with homology to the kinase domain of N.cas HRR25 (NCAS0D03820)
CLOP309-A4	ssDNA	GTATCACAACGACCACTTGTTCGATTGGTCCATTTACAGATACACAAAGACTTTAGTGGC	Functional complementation assay of chimeric orthologs	Forward primer to amplify non-kinase region of N.cas HRR25 (NCAS0A01090) with homology to the kinase domain of S.cer HRR25
CLOP309-B4	ssDNA	GTATCACAATGATCACTTGTTTGATTGGTCCATTTACAGATACACAAAGACTTTAGTGGC	Functional complementation assay of chimeric orthologs	Forward primer to amplify non-kinase region of N.cas HRR25 (NCAS0A01090) with homology to the kinase domain of N.cas HRR25 (NCAS0D03820)
CLOP309-C4	ssDNA	GTATCACAACGACCACTTGTTCGATTGGACCATGTTAAGATATACTAAAGCCATGGTAG	Functional complementation assay of chimeric orthologs	Forward primer to amplify non-kinase region of N.cas HRR25 (NCAS0D03820) with homology to the kinase domain of S.cer HRR25
CLOP309-D4	ssDNA	CTGAATTACACTAATGATTATTTGTTCGACTGGACCATGTTAAGATATACTAAAGCCATGG	Functional complementation assay of chimeric orthologs	Forward primer to amplify non-kinase region of N.cas HRR25 (NCAS0D03820) with homology to the kinase domain of N.cas HRR25 (NCAS0A01090)
CLOP309-F4	ssDNA	GGAGACTTGACCAAACCTCTGGCG	Functional complementation assay of chimeric orthologs	TERM_Rvs; Primer that binds to the terminator region on pDEST vectors. Used to amplify the central/tail regions of orthologs, in combination with CLOP309-G3/H3/A4/B4/C4/D4.
CLOP293-C8	ssDNA	TTCAACAGGGGATTTTTAAT	Essentiality assay in N. castellii	Forward primer to amplify 3UTR of N.cas HRR25 (NCAS0A01090, A) to add homology for marker integration in N. castelli
CLOP293-D8	ssDNA	AAGATGAACTCTACCAAAGG	Essentiality assay in N. castellii	Reverse primer to amplify 3UTR of N.cas HRR25 (NCAS0A01090, A) to add homology for marker integration in N. castelli
CLOP293-E8	ssDNA	ATCCTCCCTGTATCAGAGTC	Essentiality assay in N. castellii	Forward primer to amplify 5UTR of N.cas HRR25 (NCAS0A01090, A) to add homology for marker integration in N. castelli
CLOP293-F8	ssDNA	TATGCCCTCTGTCAGCACAA	Essentiality assay in N. castellii	Reverse primer to amplify 5UTR of N.cas HRR25 (NCAS0A01090, A) to add homology for marker integration in N. castelli
CLOP293-G8	ssDNA	GATGATCTAAGGACCATTCC	Essentiality assay in N. castellii	Oligo A to confirm deletion of N.cas HRR25 (NCAS0A01090, A) in N. castelli
CLOP293-A9	ssDNA	GCTGCCGAGTCAATTTGTGG	Essentiality assay in N. castellii	Oligo C to confirm tagging of N.cas HRR25 (NCAS0A01090, A) in N. castelli
CLOP293-H8	ssDNA	TTTGTTTCATACGGACCACC	Essentiality assay in N. castellii	Oligo D to confirm deletion of N.cas HRR25 (NCAS0A01090, A) in N. castelli
CLOP293-E9	ssDNA	CCTTTTACCGTTAGCAAGAAAGCATTTCATTCATACTCTGcgtacgctgcaggtcgac	Essentiality assay in N. castellii	Forward primer to amplify marker to delete N.cas HRR25 (NCAS0D03820, B) in N. castelli
CLOP293-F9	ssDNA	GGAAGCAATCGCTGTGTCGTTTCCCTTCCATTATGTAGCAatcgatgaattcgagctcg	Essentiality assay in N. castellii	Reverse primer to amplify marker to delete N.cas HRR25 (NCAS0D03820, B) in N. castelli
CLOP293-G9	ssDNA	TGCTACATAATGGAAGGGAA	Essentiality assay in N. castellii	Forward primer to amplify 3UTR of N.cas HRR25 (NCAS0D03820, B) to add homology for marker integration in N. castelli
CLOP293-H9	ssDNA	GAAGAAGATGCTAACCAAGG	Essentiality assay in N. castellii	Reverse primer to amplify 3UTR of N.cas HRR25 (NCAS0D03820, B) to add homology for marker integration in N. castelli
CLOP293-A10	ssDNA	ACATTAGCATTCCCAGTTCC	Essentiality assay in N. castellii	Forward primer to amplify 5UTR of N.cas HRR25 (NCAS0D03820, B) to add homology for marker integration in N. castelli
CLOP293-B10	ssDNA	CAGAGTATGAATGAAATGCT	Essentiality assay in N. castellii	Reverse primer to amplify 5UTR of N.cas HRR25 (NCAS0D03820, B) to add homology for marker integration in N. castelli
CLOP293-C10	ssDNA	TGTGATTGCCATCCTGAACG	Essentiality assay in N. castellii	Oligo A to confirm deletion of N.cas HRR25 (NCAS0D03820, B) in N. castelli
CLOP293-E10	ssDNA	ACCCTTTGTGCTGGTTTACC	Essentiality assay in N. castellii	Oligo C to confirm tagging of N.cas HRR25 (NCAS0D03820, B) in N. castelli
CLOP293-D10	ssDNA	GCCATTTCATCTGGTGTTCC	Essentiality assay in N. castellii	Oligo D to confirm deletion of N.cas HRR25 (NCAS0D03820, B) in N. castelli
CLOP293-B8	ssDNA	TATTATAAGTAGAATATATTATTAAAAATCCCCTGTTGAAatcgatgaattcgagctcg	Essentiality assay in N. castellii	Reverse primer to amplify marker to delete N.cas HRR25 (NCAS0A01090, A) in N. castelli
CLOP293-A8	ssDNA	TCGTTCCTCAATTGAGCTGCTTGTGCTGACAGAGGGCATAcgtacgctgcaggtcgac	Essentiality assay in N. castellii	Forward primer to amplify marker to delete N.cas HRR25 (NCAS0A01090, A) in N. castelli
