## Supplementary Table 4 for "Parallel nonfunctionalization of CK1δ/ε kinase ohnologs following a whole-genome duplication event"

### Sheet: Sheet1
ArrayGene	QueryGene	ComplementationScore.Mean	ComplementationScore.n	ComplementationScore.sd
C.glabrata (CAGL0H03553g)	C.glabrata (CAGL0H03553g)	0.824121	11	0.0291445
C.glabrata (CAGL0H03553g)	H. sapiens (CSNK1A1)	0.867497	11	0.0331407
C.glabrata (CAGL0H03553g)	H. sapiens (CSNK1A1L)	0.89404	11	0.0440207
C.glabrata (CAGL0H03553g)	H. sapiens (CSNK1D)	0.908557	11	0.0518318
C.glabrata (CAGL0H03553g)	H. sapiens (CSNK1E)	0.884483	11	0.0364146
C.glabrata (CAGL0H03553g)	K.africana (KAFR0C02290)	0.908118	11	0.0277759
C.glabrata (CAGL0H03553g)	K.africana (KAFR0K00320)	0.861345	11	0.0429115
C.glabrata (CAGL0H03553g)	K.naganishii (KNAG0D01130)	0.898429	11	0.0638316
C.glabrata (CAGL0H03553g)	K.naganishii (KNAG0F01980)	0.935808	11	0.0342349
C.glabrata (CAGL0H03553g)	N.castellii (NCAS0A01090)	0.844451	11	0.0388916
C.glabrata (CAGL0H03553g)	N.castellii (NCAS0D03820)	0.910787	11	0.0563795
C.glabrata (CAGL0H03553g)	N.dairenensis (NDAI0F01640)	0.911575	11	0.0598087
C.glabrata (CAGL0H03553g)	N.dairenensis (NDAI0I01070)	0.908194	11	0.0406324
C.glabrata (CAGL0H03553g)	S.uvarum (SUVC_16G0780)	0.840024	11	0.0299803
C.glabrata (CAGL0H03553g)	S.cerevisiae (YPL204W)	0.902943	154	0.0637378
C.glabrata (CAGL0H03553g)	S.kudriavzevii (SKDZ_16G0730)	0.917199	11	0.0435247
C.glabrata (CAGL0H03553g)	S.mikatae (SMKI_06G3130)	0.919646	11	0.0445966
C.glabrata (CAGL0H03553g)	T.blattae (TBLA0A02040)	0.815257	11	0.0498155
C.glabrata (CAGL0H03553g)	T.blattae (TBLA0B05310)	0.928239	11	0.024752
C.glabrata (CAGL0H03553g)	T.delbrueckii (TDEL0E05230)	0.922618	11	0.0407086
C.glabrata (CAGL0H03553g)	T.phaffii (TPHA0E02830)	0.938238	11	0.0460743
C.glabrata (CAGL0H03553g)	T.phaffii (TPHA0J02370)	0.905389	11	0.0562475
C.glabrata (CAGL0H03553g)	V.polyspora (Kpol_1002.53)	0.91131	11	0.0505313
C.glabrata (CAGL0H03553g)	V.polyspora (Kpol_1033.51)	0.843465	11	0.0296536
C.glabrata (CAGL0H03553g)	Vehicle (Empty)	0.845314	154	0.0624273
C.glabrata (CAGL0H03553g)	Z.rouxii (ZYRO0G08866g)	0.851264	11	0.0340377
H. sapiens (CSNK1A1)	C.glabrata (CAGL0H03553g)	0.805406	11	0.0426651
H. sapiens (CSNK1A1)	H. sapiens (CSNK1A1)	0.396589	11	0.0402129
H. sapiens (CSNK1A1)	H. sapiens (CSNK1A1L)	0.425461	11	0.0353253
H. sapiens (CSNK1A1)	H. sapiens (CSNK1D)	0.430847	11	0.037591
H. sapiens (CSNK1A1)	H. sapiens (CSNK1E)	0.414479	11	0.0335489
H. sapiens (CSNK1A1)	K.africana (KAFR0C02290)	0.901731	11	0.0489163
H. sapiens (CSNK1A1)	K.africana (KAFR0K00320)	0.845681	11	0.0308692
H. sapiens (CSNK1A1)	K.naganishii (KNAG0D01130)	0.87985	11	0.046878
H. sapiens (CSNK1A1)	K.naganishii (KNAG0F01980)	0.946437	11	0.024109
H. sapiens (CSNK1A1)	N.castellii (NCAS0A01090)	0.383671	11	0.0530043
H. sapiens (CSNK1A1)	N.castellii (NCAS0D03820)	0.918791	11	0.0355566
H. sapiens (CSNK1A1)	N.dairenensis (NDAI0F01640)	0.512461	11	0.061682
H. sapiens (CSNK1A1)	N.dairenensis (NDAI0I01070)	0.904239	11	0.0533282
H. sapiens (CSNK1A1)	S.uvarum (SUVC_16G0780)	0.820232	11	0.0291229
H. sapiens (CSNK1A1)	S.cerevisiae (YPL204W)	0.870172	154	0.0607068
H. sapiens (CSNK1A1)	S.kudriavzevii (SKDZ_16G0730)	0.88359	11	0.0433517
H. sapiens (CSNK1A1)	S.mikatae (SMKI_06G3130)	0.88381	11	0.049277
H. sapiens (CSNK1A1)	T.blattae (TBLA0A02040)	0.363888	11	0.025711
H. sapiens (CSNK1A1)	T.blattae (TBLA0B05310)	0.922704	11	0.0320007
H. sapiens (CSNK1A1)	T.delbrueckii (TDEL0E05230)	0.938083	11	0.024996
H. sapiens (CSNK1A1)	T.phaffii (TPHA0E02830)	0.945491	11	0.0383131
H. sapiens (CSNK1A1)	T.phaffii (TPHA0J02370)	0.419972	11	0.0346493
H. sapiens (CSNK1A1)	V.polyspora (Kpol_1002.53)	0.921124	11	0.0360198
H. sapiens (CSNK1A1)	V.polyspora (Kpol_1033.51)	0.369909	11	0.0446762
H. sapiens (CSNK1A1)	Vehicle (Empty)	0.391378	154	0.0476907
H. sapiens (CSNK1A1)	Z.rouxii (ZYRO0G08866g)	0.830966	11	0.0349809
H. sapiens (CSNK1A1L)	C.glabrata (CAGL0H03553g)	0.812548	11	0.0238857
H. sapiens (CSNK1A1L)	H. sapiens (CSNK1A1)	0.413838	11	0.0294236
H. sapiens (CSNK1A1L)	H. sapiens (CSNK1A1L)	0.444188	11	0.0239881
H. sapiens (CSNK1A1L)	H. sapiens (CSNK1D)	0.441237	11	0.0229141
H. sapiens (CSNK1A1L)	H. sapiens (CSNK1E)	0.423734	11	0.0314213
H. sapiens (CSNK1A1L)	K.africana (KAFR0C02290)	0.89975	11	0.0234303
H. sapiens (CSNK1A1L)	K.africana (KAFR0K00320)	0.848488	11	0.0441996
H. sapiens (CSNK1A1L)	K.naganishii (KNAG0D01130)	0.857337	11	0.0433212
H. sapiens (CSNK1A1L)	K.naganishii (KNAG0F01980)	0.932129	11	0.0402308
H. sapiens (CSNK1A1L)	N.castellii (NCAS0A01090)	0.388667	11	0.0174742
H. sapiens (CSNK1A1L)	N.castellii (NCAS0D03820)	0.907993	11	0.0439158
H. sapiens (CSNK1A1L)	N.dairenensis (NDAI0F01640)	0.517032	11	0.0435449
H. sapiens (CSNK1A1L)	N.dairenensis (NDAI0I01070)	0.914289	11	0.051356
H. sapiens (CSNK1A1L)	S.uvarum (SUVC_16G0780)	0.812219	11	0.0418653
H. sapiens (CSNK1A1L)	S.cerevisiae (YPL204W)	0.874968	154	0.0709569
H. sapiens (CSNK1A1L)	S.kudriavzevii (SKDZ_16G0730)	0.877269	11	0.0434449
H. sapiens (CSNK1A1L)	S.mikatae (SMKI_06G3130)	0.895294	11	0.0469283
H. sapiens (CSNK1A1L)	T.blattae (TBLA0A02040)	0.362857	11	0.0362484
H. sapiens (CSNK1A1L)	T.blattae (TBLA0B05310)	0.929946	11	0.0498951
H. sapiens (CSNK1A1L)	T.delbrueckii (TDEL0E05230)	0.927376	11	0.025081
H. sapiens (CSNK1A1L)	T.phaffii (TPHA0E02830)	0.949726	11	0.0456927
H. sapiens (CSNK1A1L)	T.phaffii (TPHA0J02370)	0.431557	11	0.0339271
H. sapiens (CSNK1A1L)	V.polyspora (Kpol_1002.53)	0.92937	11	0.0432094
H. sapiens (CSNK1A1L)	V.polyspora (Kpol_1033.51)	0.367414	11	0.043729
H. sapiens (CSNK1A1L)	Vehicle (Empty)	0.40059	154	0.0410968
H. sapiens (CSNK1A1L)	Z.rouxii (ZYRO0G08866g)	0.831535	11	0.0251898
H. sapiens (CSNK1D)	C.glabrata (CAGL0H03553g)	0.792464	11	0.0481584
H. sapiens (CSNK1D)	H. sapiens (CSNK1A1)	0.374674	11	0.0510402
H. sapiens (CSNK1D)	H. sapiens (CSNK1A1L)	0.415012	11	0.0448833
H. sapiens (CSNK1D)	H. sapiens (CSNK1D)	0.402496	11	0.071289
H. sapiens (CSNK1D)	H. sapiens (CSNK1E)	0.377523	11	0.0629718
H. sapiens (CSNK1D)	K.africana (KAFR0C02290)	0.885864	11	0.0502839
H. sapiens (CSNK1D)	K.africana (KAFR0K00320)	0.801961	11	0.0469365
H. sapiens (CSNK1D)	K.naganishii (KNAG0D01130)	0.867712	11	0.0490793
H. sapiens (CSNK1D)	K.naganishii (KNAG0F01980)	0.916057	11	0.0428422
H. sapiens (CSNK1D)	N.castellii (NCAS0A01090)	0.370409	11	0.0671991
H. sapiens (CSNK1D)	N.castellii (NCAS0D03820)	0.881841	11	0.037031
H. sapiens (CSNK1D)	N.dairenensis (NDAI0F01640)	0.473163	11	0.0966951
H. sapiens (CSNK1D)	N.dairenensis (NDAI0I01070)	0.893809	11	0.0279239
H. sapiens (CSNK1D)	S.uvarum (SUVC_16G0780)	0.78881	11	0.042296
H. sapiens (CSNK1D)	S.cerevisiae (YPL204W)	0.853007	154	0.0795189
H. sapiens (CSNK1D)	S.kudriavzevii (SKDZ_16G0730)	0.878908	11	0.0660537
H. sapiens (CSNK1D)	S.mikatae (SMKI_06G3130)	0.895345	11	0.0435486
H. sapiens (CSNK1D)	T.blattae (TBLA0A02040)	0.342902	11	0.0620915
H. sapiens (CSNK1D)	T.blattae (TBLA0B05310)	0.922102	11	0.055983
H. sapiens (CSNK1D)	T.delbrueckii (TDEL0E05230)	0.882901	11	0.0522948
H. sapiens (CSNK1D)	T.phaffii (TPHA0E02830)	0.93725	11	0.0547173
H. sapiens (CSNK1D)	T.phaffii (TPHA0J02370)	0.39825	11	0.0449724
H. sapiens (CSNK1D)	V.polyspora (Kpol_1002.53)	0.912247	11	0.0542137
H. sapiens (CSNK1D)	V.polyspora (Kpol_1033.51)	0.327787	11	0.0470646
H. sapiens (CSNK1D)	Vehicle (Empty)	0.365511	154	0.0676961
H. sapiens (CSNK1D)	Z.rouxii (ZYRO0G08866g)	0.817289	11	0.0394118
H. sapiens (CSNK1E)	C.glabrata (CAGL0H03553g)	0.805031	11	0.0178837
H. sapiens (CSNK1E)	H. sapiens (CSNK1A1)	0.385933	11	0.0493707
H. sapiens (CSNK1E)	H. sapiens (CSNK1A1L)	0.414184	11	0.060892
H. sapiens (CSNK1E)	H. sapiens (CSNK1D)	0.397095	11	0.0903346
H. sapiens (CSNK1E)	H. sapiens (CSNK1E)	0.384777	11	0.0794694
H. sapiens (CSNK1E)	K.africana (KAFR0C02290)	0.912738	11	0.0403595
H. sapiens (CSNK1E)	K.africana (KAFR0K00320)	0.829721	11	0.03737
H. sapiens (CSNK1E)	K.naganishii (KNAG0D01130)	0.879073	11	0.0286199
H. sapiens (CSNK1E)	K.naganishii (KNAG0F01980)	0.924626	11	0.0333845
H. sapiens (CSNK1E)	N.castellii (NCAS0A01090)	0.365914	11	0.0827453
H. sapiens (CSNK1E)	N.castellii (NCAS0D03820)	0.922983	11	0.0619923
H. sapiens (CSNK1E)	N.dairenensis (NDAI0F01640)	0.483606	11	0.062387
H. sapiens (CSNK1E)	N.dairenensis (NDAI0I01070)	0.904125	11	0.0322947
H. sapiens (CSNK1E)	S.uvarum (SUVC_16G0780)	0.799096	11	0.0261634
H. sapiens (CSNK1E)	S.cerevisiae (YPL204W)	0.872637	154	0.0665732
H. sapiens (CSNK1E)	S.kudriavzevii (SKDZ_16G0730)	0.895614	11	0.0458985
H. sapiens (CSNK1E)	S.mikatae (SMKI_06G3130)	0.899084	11	0.0295526
H. sapiens (CSNK1E)	T.blattae (TBLA0A02040)	0.31632	11	0.0701926
H. sapiens (CSNK1E)	T.blattae (TBLA0B05310)	0.935455	11	0.0789009
H. sapiens (CSNK1E)	T.delbrueckii (TDEL0E05230)	0.929768	11	0.0306717
H. sapiens (CSNK1E)	T.phaffii (TPHA0E02830)	0.944069	11	0.0252109
H. sapiens (CSNK1E)	T.phaffii (TPHA0J02370)	0.400239	11	0.0709949
H. sapiens (CSNK1E)	V.polyspora (Kpol_1002.53)	0.926895	11	0.0236248
H. sapiens (CSNK1E)	V.polyspora (Kpol_1033.51)	0.357229	11	0.0671015
H. sapiens (CSNK1E)	Vehicle (Empty)	0.376326	154	0.0669446
H. sapiens (CSNK1E)	Z.rouxii (ZYRO0G08866g)	0.825028	11	0.0282698
K.africana (KAFR0C02290)	C.glabrata (CAGL0H03553g)	0.852608	11	0.037802
K.africana (KAFR0C02290)	H. sapiens (CSNK1A1)	0.920429	11	0.044772
K.africana (KAFR0C02290)	H. sapiens (CSNK1A1L)	0.946767	11	0.0401875
K.africana (KAFR0C02290)	H. sapiens (CSNK1D)	0.959727	11	0.026691
K.africana (KAFR0C02290)	H. sapiens (CSNK1E)	0.933104	11	0.0265854
K.africana (KAFR0C02290)	K.africana (KAFR0C02290)	0.91156	11	0.0533735
K.africana (KAFR0C02290)	K.africana (KAFR0K00320)	0.863788	11	0.0559403
K.africana (KAFR0C02290)	K.naganishii (KNAG0D01130)	0.904025	11	0.0387007
K.africana (KAFR0C02290)	K.naganishii (KNAG0F01980)	0.908536	11	0.0351456
K.africana (KAFR0C02290)	N.castellii (NCAS0A01090)	0.881741	11	0.0203081
K.africana (KAFR0C02290)	N.castellii (NCAS0D03820)	0.908828	11	0.0593514
K.africana (KAFR0C02290)	N.dairenensis (NDAI0F01640)	0.951287	11	0.0355932
K.africana (KAFR0C02290)	N.dairenensis (NDAI0I01070)	0.918952	11	0.0330147
K.africana (KAFR0C02290)	S.uvarum (SUVC_16G0780)	0.85327	11	0.0565183
K.africana (KAFR0C02290)	S.cerevisiae (YPL204W)	0.919789	154	0.0722715
K.africana (KAFR0C02290)	S.kudriavzevii (SKDZ_16G0730)	0.92604	11	0.0598807
K.africana (KAFR0C02290)	S.mikatae (SMKI_06G3130)	0.911388	11	0.0411275
K.africana (KAFR0C02290)	T.blattae (TBLA0A02040)	0.869524	11	0.0514602
K.africana (KAFR0C02290)	T.blattae (TBLA0B05310)	0.94111	11	0.0473188
K.africana (KAFR0C02290)	T.delbrueckii (TDEL0E05230)	0.922928	11	0.0484007
K.africana (KAFR0C02290)	T.phaffii (TPHA0E02830)	0.948513	11	0.035869
K.africana (KAFR0C02290)	T.phaffii (TPHA0J02370)	0.95662	11	0.0410486
K.africana (KAFR0C02290)	V.polyspora (Kpol_1002.53)	0.926661	11	0.0371927
K.africana (KAFR0C02290)	V.polyspora (Kpol_1033.51)	0.88255	11	0.0621249
K.africana (KAFR0C02290)	Vehicle (Empty)	0.893712	154	0.0666235
K.africana (KAFR0C02290)	Z.rouxii (ZYRO0G08866g)	0.839102	11	0.0328899
K.africana (KAFR0K00320)	C.glabrata (CAGL0H03553g)	0.850952	11	0.0361473
K.africana (KAFR0K00320)	H. sapiens (CSNK1A1)	0.912437	11	0.0471867
K.africana (KAFR0K00320)	H. sapiens (CSNK1A1L)	0.928654	11	0.0555874
K.africana (KAFR0K00320)	H. sapiens (CSNK1D)	0.934337	11	0.0430449
K.africana (KAFR0K00320)	H. sapiens (CSNK1E)	0.911354	11	0.0390624
K.africana (KAFR0K00320)	K.africana (KAFR0C02290)	0.921447	11	0.0207414
K.africana (KAFR0K00320)	K.africana (KAFR0K00320)	0.849131	11	0.0477339
K.africana (KAFR0K00320)	K.naganishii (KNAG0D01130)	0.922453	11	0.0492003
K.africana (KAFR0K00320)	K.naganishii (KNAG0F01980)	0.960079	11	0.0433309
K.africana (KAFR0K00320)	N.castellii (NCAS0A01090)	0.869335	11	0.0137402
K.africana (KAFR0K00320)	N.castellii (NCAS0D03820)	0.907693	11	0.0454364
K.africana (KAFR0K00320)	N.dairenensis (NDAI0F01640)	0.941562	11	0.0404949
K.africana (KAFR0K00320)	N.dairenensis (NDAI0I01070)	0.937184	11	0.0343585
K.africana (KAFR0K00320)	S.uvarum (SUVC_16G0780)	0.838434	11	0.0276701
K.africana (KAFR0K00320)	S.cerevisiae (YPL204W)	0.919611	154	0.0668598
K.africana (KAFR0K00320)	S.kudriavzevii (SKDZ_16G0730)	0.920753	11	0.0753298
K.africana (KAFR0K00320)	S.mikatae (SMKI_06G3130)	0.933926	11	0.0485169
K.africana (KAFR0K00320)	T.blattae (TBLA0A02040)	0.84979	11	0.0466574
K.africana (KAFR0K00320)	T.blattae (TBLA0B05310)	0.934587	11	0.0479588
K.africana (KAFR0K00320)	T.delbrueckii (TDEL0E05230)	0.932286	11	0.0482675
K.africana (KAFR0K00320)	T.phaffii (TPHA0E02830)	0.944331	11	0.0480947
K.africana (KAFR0K00320)	T.phaffii (TPHA0J02370)	0.946104	11	0.042988
K.africana (KAFR0K00320)	V.polyspora (Kpol_1002.53)	0.921446	11	0.044718
K.africana (KAFR0K00320)	V.polyspora (Kpol_1033.51)	0.870842	11	0.0446304
K.africana (KAFR0K00320)	Vehicle (Empty)	0.886286	154	0.063313
K.africana (KAFR0K00320)	Z.rouxii (ZYRO0G08866g)	0.864223	11	0.0206671
K.naganishii (KNAG0D01130)	C.glabrata (CAGL0H03553g)	0.832629	11	0.0338484
K.naganishii (KNAG0D01130)	H. sapiens (CSNK1A1)	0.859551	11	0.0199846
K.naganishii (KNAG0D01130)	H. sapiens (CSNK1A1L)	0.877601	11	0.0261413
K.naganishii (KNAG0D01130)	H. sapiens (CSNK1D)	0.89688	11	0.0307071
K.naganishii (KNAG0D01130)	H. sapiens (CSNK1E)	0.858817	11	0.0572639
K.naganishii (KNAG0D01130)	K.africana (KAFR0C02290)	0.916564	11	0.033533
K.naganishii (KNAG0D01130)	K.africana (KAFR0K00320)	0.84207	11	0.0355616
K.naganishii (KNAG0D01130)	K.naganishii (KNAG0D01130)	0.908487	11	0.0480126
K.naganishii (KNAG0D01130)	K.naganishii (KNAG0F01980)	0.938198	11	0.0390654
K.naganishii (KNAG0D01130)	N.castellii (NCAS0A01090)	0.826765	11	0.0306212
K.naganishii (KNAG0D01130)	N.castellii (NCAS0D03820)	0.904912	11	0.0310642
K.naganishii (KNAG0D01130)	N.dairenensis (NDAI0F01640)	0.879039	11	0.0372432
K.naganishii (KNAG0D01130)	N.dairenensis (NDAI0I01070)	0.915236	11	0.0256864
K.naganishii (KNAG0D01130)	S.uvarum (SUVC_16G0780)	0.834905	11	0.0321455
K.naganishii (KNAG0D01130)	S.cerevisiae (YPL204W)	0.905214	154	0.0612766
K.naganishii (KNAG0D01130)	S.kudriavzevii (SKDZ_16G0730)	0.927571	11	0.0468543
K.naganishii (KNAG0D01130)	S.mikatae (SMKI_06G3130)	0.928532	11	0.042967
K.naganishii (KNAG0D01130)	T.blattae (TBLA0A02040)	0.802278	11	0.0341619
K.naganishii (KNAG0D01130)	T.blattae (TBLA0B05310)	0.941672	11	0.0315423
K.naganishii (KNAG0D01130)	T.delbrueckii (TDEL0E05230)	0.922956	11	0.0274955
K.naganishii (KNAG0D01130)	T.phaffii (TPHA0E02830)	0.941549	11	0.032999
K.naganishii (KNAG0D01130)	T.phaffii (TPHA0J02370)	0.88247	11	0.0223537
K.naganishii (KNAG0D01130)	V.polyspora (Kpol_1002.53)	0.91157	11	0.0336784
K.naganishii (KNAG0D01130)	V.polyspora (Kpol_1033.51)	0.799321	11	0.0329601
K.naganishii (KNAG0D01130)	Vehicle (Empty)	0.826781	154	0.0538939
K.naganishii (KNAG0D01130)	Z.rouxii (ZYRO0G08866g)	0.845116	11	0.0335234
K.naganishii (KNAG0F01980)	C.glabrata (CAGL0H03553g)	0.855338	11	0.0390783
K.naganishii (KNAG0F01980)	H. sapiens (CSNK1A1)	0.934529	11	0.0445994
K.naganishii (KNAG0F01980)	H. sapiens (CSNK1A1L)	0.980687	11	0.0572311
K.naganishii (KNAG0F01980)	H. sapiens (CSNK1D)	0.964819	11	0.0322468
K.naganishii (KNAG0F01980)	H. sapiens (CSNK1E)	0.943653	11	0.0412006
K.naganishii (KNAG0F01980)	K.africana (KAFR0C02290)	0.926917	11	0.0454448
K.naganishii (KNAG0F01980)	K.africana (KAFR0K00320)	0.865566	11	0.0571806
K.naganishii (KNAG0F01980)	K.naganishii (KNAG0D01130)	0.917762	11	0.0549959
K.naganishii (KNAG0F01980)	K.naganishii (KNAG0F01980)	0.930308	11	0.033006
K.naganishii (KNAG0F01980)	N.castellii (NCAS0A01090)	0.903253	11	0.0354261
K.naganishii (KNAG0F01980)	N.castellii (NCAS0D03820)	0.929547	11	0.0555963
K.naganishii (KNAG0F01980)	N.dairenensis (NDAI0F01640)	0.962023	11	0.0407812
K.naganishii (KNAG0F01980)	N.dairenensis (NDAI0I01070)	0.926029	11	0.0296184
K.naganishii (KNAG0F01980)	S.uvarum (SUVC_16G0780)	0.850303	11	0.0436471
K.naganishii (KNAG0F01980)	S.cerevisiae (YPL204W)	0.924262	154	0.0703029
K.naganishii (KNAG0F01980)	S.kudriavzevii (SKDZ_16G0730)	0.915974	11	0.075676
K.naganishii (KNAG0F01980)	S.mikatae (SMKI_06G3130)	0.940104	11	0.0414198
K.naganishii (KNAG0F01980)	T.blattae (TBLA0A02040)	0.864224	11	0.0467445
K.naganishii (KNAG0F01980)	T.blattae (TBLA0B05310)	0.949144	11	0.0489735
K.naganishii (KNAG0F01980)	T.delbrueckii (TDEL0E05230)	0.927503	11	0.045982
K.naganishii (KNAG0F01980)	T.phaffii (TPHA0E02830)	0.953729	11	0.0370196
K.naganishii (KNAG0F01980)	T.phaffii (TPHA0J02370)	0.977635	11	0.0436788
K.naganishii (KNAG0F01980)	V.polyspora (Kpol_1002.53)	0.94696	11	0.0443711
K.naganishii (KNAG0F01980)	V.polyspora (Kpol_1033.51)	0.889085	11	0.0594126
K.naganishii (KNAG0F01980)	Vehicle (Empty)	0.908279	154	0.0675314
K.naganishii (KNAG0F01980)	Z.rouxii (ZYRO0G08866g)	0.871996	11	0.0255359
N.castellii (NCAS0A01090)	C.glabrata (CAGL0H03553g)	0.811266	11	0.0312201
N.castellii (NCAS0A01090)	H. sapiens (CSNK1A1)	0.376681	11	0.0436931
N.castellii (NCAS0A01090)	H. sapiens (CSNK1A1L)	0.402929	11	0.0484818
N.castellii (NCAS0A01090)	H. sapiens (CSNK1D)	0.411848	11	0.0522227
N.castellii (NCAS0A01090)	H. sapiens (CSNK1E)	0.391787	11	0.0484347
N.castellii (NCAS0A01090)	K.africana (KAFR0C02290)	0.903628	11	0.0552768
N.castellii (NCAS0A01090)	K.africana (KAFR0K00320)	0.804223	11	0.0417553
N.castellii (NCAS0A01090)	K.naganishii (KNAG0D01130)	0.871112	11	0.0531853
N.castellii (NCAS0A01090)	K.naganishii (KNAG0F01980)	0.913247	11	0.0447873
N.castellii (NCAS0A01090)	N.castellii (NCAS0A01090)	0.35249	11	0.051157
N.castellii (NCAS0A01090)	N.castellii (NCAS0D03820)	0.898468	11	0.0637866
N.castellii (NCAS0A01090)	N.dairenensis (NDAI0F01640)	0.471141	11	0.0673309
N.castellii (NCAS0A01090)	N.dairenensis (NDAI0I01070)	0.900316	11	0.0394148
N.castellii (NCAS0A01090)	S.uvarum (SUVC_16G0780)	0.780125	11	0.0396908
N.castellii (NCAS0A01090)	S.cerevisiae (YPL204W)	0.865009	154	0.0724419
N.castellii (NCAS0A01090)	S.kudriavzevii (SKDZ_16G0730)	0.853973	11	0.0563057
N.castellii (NCAS0A01090)	S.mikatae (SMKI_06G3130)	0.884964	11	0.0531746
N.castellii (NCAS0A01090)	T.blattae (TBLA0A02040)	0.327601	11	0.0497146
N.castellii (NCAS0A01090)	T.blattae (TBLA0B05310)	0.920116	11	0.0680712
N.castellii (NCAS0A01090)	T.delbrueckii (TDEL0E05230)	0.900704	11	0.0449463
N.castellii (NCAS0A01090)	T.phaffii (TPHA0E02830)	0.939451	11	0.0350167
N.castellii (NCAS0A01090)	T.phaffii (TPHA0J02370)	0.379733	11	0.0489662
N.castellii (NCAS0A01090)	V.polyspora (Kpol_1002.53)	0.90608	11	0.0435026
N.castellii (NCAS0A01090)	V.polyspora (Kpol_1033.51)	0.297549	11	0.0594455
N.castellii (NCAS0A01090)	Vehicle (Empty)	0.360537	154	0.0541281
N.castellii (NCAS0A01090)	Z.rouxii (ZYRO0G08866g)	0.819287	11	0.0399137
N.castellii (NCAS0D03820)	C.glabrata (CAGL0H03553g)	0.824354	11	0.0387878
N.castellii (NCAS0D03820)	H. sapiens (CSNK1A1)	0.864234	11	0.058408
N.castellii (NCAS0D03820)	H. sapiens (CSNK1A1L)	0.903581	11	0.0555139
N.castellii (NCAS0D03820)	H. sapiens (CSNK1D)	0.89982	11	0.0499466
N.castellii (NCAS0D03820)	H. sapiens (CSNK1E)	0.879357	11	0.0496758
N.castellii (NCAS0D03820)	K.africana (KAFR0C02290)	0.917584	11	0.0422215
N.castellii (NCAS0D03820)	K.africana (KAFR0K00320)	0.824936	11	0.0678284
N.castellii (NCAS0D03820)	K.naganishii (KNAG0D01130)	0.897771	11	0.0685835
N.castellii (NCAS0D03820)	K.naganishii (KNAG0F01980)	0.931944	11	0.0576733
N.castellii (NCAS0D03820)	N.castellii (NCAS0A01090)	0.846895	11	0.039511
N.castellii (NCAS0D03820)	N.castellii (NCAS0D03820)	0.903618	11	0.0316772
N.castellii (NCAS0D03820)	N.dairenensis (NDAI0F01640)	0.909546	11	0.0529147
N.castellii (NCAS0D03820)	N.dairenensis (NDAI0I01070)	0.91309	11	0.0340625
N.castellii (NCAS0D03820)	S.uvarum (SUVC_16G0780)	0.827113	11	0.0536429
N.castellii (NCAS0D03820)	S.cerevisiae (YPL204W)	0.895478	154	0.0736917
N.castellii (NCAS0D03820)	S.kudriavzevii (SKDZ_16G0730)	0.876655	11	0.0890931
N.castellii (NCAS0D03820)	S.mikatae (SMKI_06G3130)	0.929371	11	0.0478048
N.castellii (NCAS0D03820)	T.blattae (TBLA0A02040)	0.80755	11	0.0629445
N.castellii (NCAS0D03820)	T.blattae (TBLA0B05310)	0.908706	11	0.0477137
N.castellii (NCAS0D03820)	T.delbrueckii (TDEL0E05230)	0.912085	11	0.0685129
N.castellii (NCAS0D03820)	T.phaffii (TPHA0E02830)	0.921601	11	0.0507137
N.castellii (NCAS0D03820)	T.phaffii (TPHA0J02370)	0.897601	11	0.0622415
N.castellii (NCAS0D03820)	V.polyspora (Kpol_1002.53)	0.918129	11	0.0718386
N.castellii (NCAS0D03820)	V.polyspora (Kpol_1033.51)	0.827305	11	0.0539873
N.castellii (NCAS0D03820)	Vehicle (Empty)	0.846328	154	0.064911
N.castellii (NCAS0D03820)	Z.rouxii (ZYRO0G08866g)	0.847927	11	0.0434238
N.dairenensis (NDAI0F01640)	C.glabrata (CAGL0H03553g)	0.795182	11	0.0299355
N.dairenensis (NDAI0F01640)	H. sapiens (CSNK1A1)	0.391066	11	0.0483656
N.dairenensis (NDAI0F01640)	H. sapiens (CSNK1A1L)	0.439254	11	0.0502732
N.dairenensis (NDAI0F01640)	H. sapiens (CSNK1D)	0.426107	11	0.0435207
N.dairenensis (NDAI0F01640)	H. sapiens (CSNK1E)	0.411255	11	0.0694254
N.dairenensis (NDAI0F01640)	K.africana (KAFR0C02290)	0.90226	11	0.0224706
N.dairenensis (NDAI0F01640)	K.africana (KAFR0K00320)	0.831016	11	0.0460786
N.dairenensis (NDAI0F01640)	K.naganishii (KNAG0D01130)	0.878585	11	0.0510354
N.dairenensis (NDAI0F01640)	K.naganishii (KNAG0F01980)	0.936679	11	0.0453516
N.dairenensis (NDAI0F01640)	N.castellii (NCAS0A01090)	0.380819	11	0.0527349
N.dairenensis (NDAI0F01640)	N.castellii (NCAS0D03820)	0.893802	11	0.0427706
N.dairenensis (NDAI0F01640)	N.dairenensis (NDAI0F01640)	0.476502	11	0.0950106
N.dairenensis (NDAI0F01640)	N.dairenensis (NDAI0I01070)	0.903661	11	0.0320554
N.dairenensis (NDAI0F01640)	S.uvarum (SUVC_16G0780)	0.782275	11	0.0408161
N.dairenensis (NDAI0F01640)	S.cerevisiae (YPL204W)	0.868686	154	0.0721865
N.dairenensis (NDAI0F01640)	S.kudriavzevii (SKDZ_16G0730)	0.885107	11	0.0387878
N.dairenensis (NDAI0F01640)	S.mikatae (SMKI_06G3130)	0.88186	11	0.0449983
N.dairenensis (NDAI0F01640)	T.blattae (TBLA0A02040)	0.354329	11	0.0543568
N.dairenensis (NDAI0F01640)	T.blattae (TBLA0B05310)	0.930271	11	0.0335742
N.dairenensis (NDAI0F01640)	T.delbrueckii (TDEL0E05230)	0.923231	11	0.0409408
N.dairenensis (NDAI0F01640)	T.phaffii (TPHA0E02830)	0.949211	11	0.0277253
N.dairenensis (NDAI0F01640)	T.phaffii (TPHA0J02370)	0.423696	11	0.0570516
N.dairenensis (NDAI0F01640)	V.polyspora (Kpol_1002.53)	0.91321	11	0.0372739
N.dairenensis (NDAI0F01640)	V.polyspora (Kpol_1033.51)	0.353204	11	0.0505557
N.dairenensis (NDAI0F01640)	Vehicle (Empty)	0.389905	154	0.0594215
N.dairenensis (NDAI0F01640)	Z.rouxii (ZYRO0G08866g)	0.814681	11	0.0263949
N.dairenensis (NDAI0I01070)	C.glabrata (CAGL0H03553g)	0.845732	11	0.0313264
N.dairenensis (NDAI0I01070)	H. sapiens (CSNK1A1)	0.893724	11	0.0373646
N.dairenensis (NDAI0I01070)	H. sapiens (CSNK1A1L)	0.922198	11	0.0353857
N.dairenensis (NDAI0I01070)	H. sapiens (CSNK1D)	0.925668	11	0.051881
N.dairenensis (NDAI0I01070)	H. sapiens (CSNK1E)	0.919583	11	0.0324643
N.dairenensis (NDAI0I01070)	K.africana (KAFR0C02290)	0.911812	11	0.0261857
N.dairenensis (NDAI0I01070)	K.africana (KAFR0K00320)	0.845169	11	0.0431985
N.dairenensis (NDAI0I01070)	K.naganishii (KNAG0D01130)	0.909549	11	0.0477759
N.dairenensis (NDAI0I01070)	K.naganishii (KNAG0F01980)	0.942912	11	0.0417739
N.dairenensis (NDAI0I01070)	N.castellii (NCAS0A01090)	0.85931	11	0.0363883
N.dairenensis (NDAI0I01070)	N.castellii (NCAS0D03820)	0.924724	11	0.0337132
N.dairenensis (NDAI0I01070)	N.dairenensis (NDAI0F01640)	0.930489	11	0.0391024
N.dairenensis (NDAI0I01070)	N.dairenensis (NDAI0I01070)	0.923359	11	0.0468266
N.dairenensis (NDAI0I01070)	S.uvarum (SUVC_16G0780)	0.841838	11	0.0489365
N.dairenensis (NDAI0I01070)	S.cerevisiae (YPL204W)	0.91647	154	0.06565
N.dairenensis (NDAI0I01070)	S.kudriavzevii (SKDZ_16G0730)	0.901829	11	0.0652288
N.dairenensis (NDAI0I01070)	S.mikatae (SMKI_06G3130)	0.940674	11	0.0344951
N.dairenensis (NDAI0I01070)	T.blattae (TBLA0A02040)	0.827367	11	0.0529829
N.dairenensis (NDAI0I01070)	T.blattae (TBLA0B05310)	0.927928	11	0.0373085
N.dairenensis (NDAI0I01070)	T.delbrueckii (TDEL0E05230)	0.923412	11	0.0495621
N.dairenensis (NDAI0I01070)	T.phaffii (TPHA0E02830)	0.940002	11	0.0524526
N.dairenensis (NDAI0I01070)	T.phaffii (TPHA0J02370)	0.944588	11	0.0445133
N.dairenensis (NDAI0I01070)	V.polyspora (Kpol_1002.53)	0.938069	11	0.0363764
N.dairenensis (NDAI0I01070)	V.polyspora (Kpol_1033.51)	0.846687	11	0.0463645
N.dairenensis (NDAI0I01070)	Vehicle (Empty)	0.862679	154	0.0659195
N.dairenensis (NDAI0I01070)	Z.rouxii (ZYRO0G08866g)	0.851324	11	0.0252937
S.uvarum (SUVC_16G0780)	C.glabrata (CAGL0H03553g)	0.838202	11	0.0293668
S.uvarum (SUVC_16G0780)	H. sapiens (CSNK1A1)	0.872986	11	0.0549385
S.uvarum (SUVC_16G0780)	H. sapiens (CSNK1A1L)	0.88654	11	0.0583562
S.uvarum (SUVC_16G0780)	H. sapiens (CSNK1D)	0.908108	11	0.0333834
S.uvarum (SUVC_16G0780)	H. sapiens (CSNK1E)	0.891548	11	0.0385199
S.uvarum (SUVC_16G0780)	K.africana (KAFR0C02290)	0.912091	11	0.0429392
S.uvarum (SUVC_16G0780)	K.africana (KAFR0K00320)	0.842855	11	0.0539462
S.uvarum (SUVC_16G0780)	K.naganishii (KNAG0D01130)	0.911528	11	0.0497471
S.uvarum (SUVC_16G0780)	K.naganishii (KNAG0F01980)	0.939204	11	0.0411492
S.uvarum (SUVC_16G0780)	N.castellii (NCAS0A01090)	0.839839	11	0.0296718
S.uvarum (SUVC_16G0780)	N.castellii (NCAS0D03820)	0.911984	11	0.0584938
S.uvarum (SUVC_16G0780)	N.dairenensis (NDAI0F01640)	0.902367	11	0.033595
S.uvarum (SUVC_16G0780)	N.dairenensis (NDAI0I01070)	0.930339	11	0.0311389
S.uvarum (SUVC_16G0780)	S.uvarum (SUVC_16G0780)	0.837386	11	0.0472293
S.uvarum (SUVC_16G0780)	S.cerevisiae (YPL204W)	0.905043	154	0.0694837
S.uvarum (SUVC_16G0780)	S.kudriavzevii (SKDZ_16G0730)	0.900135	11	0.0853081
S.uvarum (SUVC_16G0780)	S.mikatae (SMKI_06G3130)	0.93217	11	0.0470746
S.uvarum (SUVC_16G0780)	T.blattae (TBLA0A02040)	0.819647	11	0.0569537
S.uvarum (SUVC_16G0780)	T.blattae (TBLA0B05310)	0.938237	11	0.0536295
S.uvarum (SUVC_16G0780)	T.delbrueckii (TDEL0E05230)	0.931362	11	0.0528816
S.uvarum (SUVC_16G0780)	T.phaffii (TPHA0E02830)	0.941921	11	0.0392668
S.uvarum (SUVC_16G0780)	T.phaffii (TPHA0J02370)	0.897619	11	0.0484542
S.uvarum (SUVC_16G0780)	V.polyspora (Kpol_1002.53)	0.923825	11	0.0419105
S.uvarum (SUVC_16G0780)	V.polyspora (Kpol_1033.51)	0.81982	11	0.0504738
S.uvarum (SUVC_16G0780)	Vehicle (Empty)	0.84751	154	0.0593896
S.uvarum (SUVC_16G0780)	Z.rouxii (ZYRO0G08866g)	0.851731	11	0.0271932
S.cerevisiae (YPL204W)	C.glabrata (CAGL0H03553g)	0.816054	22	0.0348914
S.cerevisiae (YPL204W)	H. sapiens (CSNK1A1)	0.807188	22	0.0361367
S.cerevisiae (YPL204W)	H. sapiens (CSNK1A1L)	0.836224	22	0.0450143
S.cerevisiae (YPL204W)	H. sapiens (CSNK1D)	0.837742	22	0.0618871
S.cerevisiae (YPL204W)	H. sapiens (CSNK1E)	0.838581	22	0.0525996
S.cerevisiae (YPL204W)	K.africana (KAFR0C02290)	0.909275	22	0.0397976
S.cerevisiae (YPL204W)	K.africana (KAFR0K00320)	0.840861	22	0.0365041
S.cerevisiae (YPL204W)	K.naganishii (KNAG0D01130)	0.875522	22	0.0448572
S.cerevisiae (YPL204W)	K.naganishii (KNAG0F01980)	0.919647	22	0.0367811
S.cerevisiae (YPL204W)	N.castellii (NCAS0A01090)	0.787741	22	0.0392267
S.cerevisiae (YPL204W)	N.castellii (NCAS0D03820)	0.891088	22	0.0518455
S.cerevisiae (YPL204W)	N.dairenensis (NDAI0F01640)	0.845369	22	0.0476548
S.cerevisiae (YPL204W)	N.dairenensis (NDAI0I01070)	0.889986	22	0.0321181
S.cerevisiae (YPL204W)	S.uvarum (SUVC_16G0780)	0.813787	22	0.04464
S.cerevisiae (YPL204W)	S.cerevisiae (YPL204W)	0.880842	308	0.0647053
S.cerevisiae (YPL204W)	S.kudriavzevii (SKDZ_16G0730)	0.898249	22	0.0533115
S.cerevisiae (YPL204W)	S.mikatae (SMKI_06G3130)	0.880386	22	0.0432355
S.cerevisiae (YPL204W)	T.blattae (TBLA0A02040)	0.772487	22	0.0465607
S.cerevisiae (YPL204W)	T.blattae (TBLA0B05310)	0.930327	22	0.044154
S.cerevisiae (YPL204W)	T.delbrueckii (TDEL0E05230)	0.911048	22	0.0394885
S.cerevisiae (YPL204W)	T.phaffii (TPHA0E02830)	0.919531	22	0.0433751
S.cerevisiae (YPL204W)	T.phaffii (TPHA0J02370)	0.834253	22	0.0340124
S.cerevisiae (YPL204W)	V.polyspora (Kpol_1002.53)	0.913291	22	0.0369651
S.cerevisiae (YPL204W)	V.polyspora (Kpol_1033.51)	0.783189	22	0.0395354
S.cerevisiae (YPL204W)	Vehicle (Empty)	0.797791	308	0.0572703
S.cerevisiae (YPL204W)	Z.rouxii (ZYRO0G08866g)	0.824627	22	0.0394
S.kudriavzevii (SKDZ_16G0730)	C.glabrata (CAGL0H03553g)	0.857618	11	0.0254188
S.kudriavzevii (SKDZ_16G0730)	H. sapiens (CSNK1A1)	0.916278	11	0.0209882
S.kudriavzevii (SKDZ_16G0730)	H. sapiens (CSNK1A1L)	0.948295	11	0.033168
S.kudriavzevii (SKDZ_16G0730)	H. sapiens (CSNK1D)	0.934047	11	0.0399249
S.kudriavzevii (SKDZ_16G0730)	H. sapiens (CSNK1E)	0.925967	11	0.0394533
S.kudriavzevii (SKDZ_16G0730)	K.africana (KAFR0C02290)	0.936528	11	0.0246905
S.kudriavzevii (SKDZ_16G0730)	K.africana (KAFR0K00320)	0.868744	11	0.0346098
S.kudriavzevii (SKDZ_16G0730)	K.naganishii (KNAG0D01130)	0.935127	11	0.0420045
S.kudriavzevii (SKDZ_16G0730)	K.naganishii (KNAG0F01980)	0.971618	11	0.0420175
S.kudriavzevii (SKDZ_16G0730)	N.castellii (NCAS0A01090)	0.870579	11	0.0223558
S.kudriavzevii (SKDZ_16G0730)	N.castellii (NCAS0D03820)	0.934321	11	0.0484908
S.kudriavzevii (SKDZ_16G0730)	N.dairenensis (NDAI0F01640)	0.945864	11	0.0371752
S.kudriavzevii (SKDZ_16G0730)	N.dairenensis (NDAI0I01070)	0.937426	11	0.0317819
S.kudriavzevii (SKDZ_16G0730)	S.uvarum (SUVC_16G0780)	0.860025	11	0.0458877
S.kudriavzevii (SKDZ_16G0730)	S.cerevisiae (YPL204W)	0.941509	154	0.0666161
S.kudriavzevii (SKDZ_16G0730)	S.kudriavzevii (SKDZ_16G0730)	0.934129	11	0.0328259
S.kudriavzevii (SKDZ_16G0730)	S.mikatae (SMKI_06G3130)	0.931337	11	0.0558859
S.kudriavzevii (SKDZ_16G0730)	T.blattae (TBLA0A02040)	0.864544	11	0.020591
S.kudriavzevii (SKDZ_16G0730)	T.blattae (TBLA0B05310)	0.945227	11	0.0351914
S.kudriavzevii (SKDZ_16G0730)	T.delbrueckii (TDEL0E05230)	0.953498	11	0.0273722
S.kudriavzevii (SKDZ_16G0730)	T.phaffii (TPHA0E02830)	0.955321	11	0.0280951
S.kudriavzevii (SKDZ_16G0730)	T.phaffii (TPHA0J02370)	0.946719	11	0.0465398
S.kudriavzevii (SKDZ_16G0730)	V.polyspora (Kpol_1002.53)	0.938714	11	0.0274444
S.kudriavzevii (SKDZ_16G0730)	V.polyspora (Kpol_1033.51)	0.861476	11	0.0464286
S.kudriavzevii (SKDZ_16G0730)	Vehicle (Empty)	0.886917	154	0.0615484
S.kudriavzevii (SKDZ_16G0730)	Z.rouxii (ZYRO0G08866g)	0.86282	11	0.0424544
S.mikatae (SMKI_06G3130)	C.glabrata (CAGL0H03553g)	0.848125	11	0.0190874
S.mikatae (SMKI_06G3130)	H. sapiens (CSNK1A1)	0.862967	11	0.0344458
S.mikatae (SMKI_06G3130)	H. sapiens (CSNK1A1L)	0.909274	11	0.0236263
S.mikatae (SMKI_06G3130)	H. sapiens (CSNK1D)	0.889273	11	0.0506204
S.mikatae (SMKI_06G3130)	H. sapiens (CSNK1E)	0.866197	11	0.0431262
S.mikatae (SMKI_06G3130)	K.africana (KAFR0C02290)	0.916999	11	0.034747
S.mikatae (SMKI_06G3130)	K.africana (KAFR0K00320)	0.842822	11	0.0372929
S.mikatae (SMKI_06G3130)	K.naganishii (KNAG0D01130)	0.936383	11	0.0322648
S.mikatae (SMKI_06G3130)	K.naganishii (KNAG0F01980)	0.941826	11	0.0335574
S.mikatae (SMKI_06G3130)	N.castellii (NCAS0A01090)	0.81383	11	0.0198595
S.mikatae (SMKI_06G3130)	N.castellii (NCAS0D03820)	0.912458	11	0.0388778
S.mikatae (SMKI_06G3130)	N.dairenensis (NDAI0F01640)	0.894873	11	0.0458705
S.mikatae (SMKI_06G3130)	N.dairenensis (NDAI0I01070)	0.922532	11	0.0440083
S.mikatae (SMKI_06G3130)	S.uvarum (SUVC_16G0780)	0.823027	11	0.0404082
S.mikatae (SMKI_06G3130)	S.cerevisiae (YPL204W)	0.908266	154	0.0655134
S.mikatae (SMKI_06G3130)	S.kudriavzevii (SKDZ_16G0730)	0.923602	11	0.0301209
S.mikatae (SMKI_06G3130)	S.mikatae (SMKI_06G3130)	0.912534	11	0.041023
S.mikatae (SMKI_06G3130)	T.blattae (TBLA0A02040)	0.796379	11	0.0402416
S.mikatae (SMKI_06G3130)	T.blattae (TBLA0B05310)	0.957561	11	0.052749
S.mikatae (SMKI_06G3130)	T.delbrueckii (TDEL0E05230)	0.945478	11	0.0208046
S.mikatae (SMKI_06G3130)	T.phaffii (TPHA0E02830)	0.955923	11	0.0403794
S.mikatae (SMKI_06G3130)	T.phaffii (TPHA0J02370)	0.904119	11	0.0245441
S.mikatae (SMKI_06G3130)	V.polyspora (Kpol_1002.53)	0.956857	11	0.0307862
S.mikatae (SMKI_06G3130)	V.polyspora (Kpol_1033.51)	0.830612	11	0.0423651
S.mikatae (SMKI_06G3130)	Vehicle (Empty)	0.844559	154	0.0584762
S.mikatae (SMKI_06G3130)	Z.rouxii (ZYRO0G08866g)	0.847282	11	0.0249172
T.blattae (TBLA0A02040)	C.glabrata (CAGL0H03553g)	0.800806	11	0.0436937
T.blattae (TBLA0A02040)	H. sapiens (CSNK1A1)	0.359601	11	0.0490991
T.blattae (TBLA0A02040)	H. sapiens (CSNK1A1L)	0.389551	11	0.0371656
T.blattae (TBLA0A02040)	H. sapiens (CSNK1D)	0.412213	11	0.0459812
T.blattae (TBLA0A02040)	H. sapiens (CSNK1E)	0.381363	11	0.0574269
T.blattae (TBLA0A02040)	K.africana (KAFR0C02290)	0.915609	11	0.0348566
T.blattae (TBLA0A02040)	K.africana (KAFR0K00320)	0.83324	11	0.0533575
T.blattae (TBLA0A02040)	K.naganishii (KNAG0D01130)	0.849652	11	0.0450141
T.blattae (TBLA0A02040)	K.naganishii (KNAG0F01980)	0.927646	11	0.0415121
T.blattae (TBLA0A02040)	N.castellii (NCAS0A01090)	0.359552	11	0.0522075
T.blattae (TBLA0A02040)	N.castellii (NCAS0D03820)	0.908945	11	0.0452742
T.blattae (TBLA0A02040)	N.dairenensis (NDAI0F01640)	0.466235	11	0.0782038
T.blattae (TBLA0A02040)	N.dairenensis (NDAI0I01070)	0.883003	11	0.0336616
T.blattae (TBLA0A02040)	S.uvarum (SUVC_16G0780)	0.817275	11	0.0491822
T.blattae (TBLA0A02040)	S.cerevisiae (YPL204W)	0.859338	154	0.0722973
T.blattae (TBLA0A02040)	S.kudriavzevii (SKDZ_16G0730)	0.883081	11	0.0463762
T.blattae (TBLA0A02040)	S.mikatae (SMKI_06G3130)	0.877012	11	0.0394042
T.blattae (TBLA0A02040)	T.blattae (TBLA0A02040)	0.343167	11	0.0486206
T.blattae (TBLA0A02040)	T.blattae (TBLA0B05310)	0.929104	11	0.0467616
T.blattae (TBLA0A02040)	T.delbrueckii (TDEL0E05230)	0.909441	11	0.0460967
T.blattae (TBLA0A02040)	T.phaffii (TPHA0E02830)	0.932228	11	0.0489177
T.blattae (TBLA0A02040)	T.phaffii (TPHA0J02370)	0.396147	11	0.0471203
T.blattae (TBLA0A02040)	V.polyspora (Kpol_1002.53)	0.90511	11	0.0394788
T.blattae (TBLA0A02040)	V.polyspora (Kpol_1033.51)	0.332121	11	0.0576477
T.blattae (TBLA0A02040)	Vehicle (Empty)	0.359408	154	0.0476528
T.blattae (TBLA0A02040)	Z.rouxii (ZYRO0G08866g)	0.827028	11	0.0252572
T.blattae (TBLA0B05310)	C.glabrata (CAGL0H03553g)	0.859518	11	0.0433795
T.blattae (TBLA0B05310)	H. sapiens (CSNK1A1)	0.942389	11	0.0431215
T.blattae (TBLA0B05310)	H. sapiens (CSNK1A1L)	0.975765	11	0.0535827
T.blattae (TBLA0B05310)	H. sapiens (CSNK1D)	0.968315	11	0.0509355
T.blattae (TBLA0B05310)	H. sapiens (CSNK1E)	0.937516	11	0.0290749
T.blattae (TBLA0B05310)	K.africana (KAFR0C02290)	0.937046	11	0.0477482
T.blattae (TBLA0B05310)	K.africana (KAFR0K00320)	0.868936	11	0.0588998
T.blattae (TBLA0B05310)	K.naganishii (KNAG0D01130)	0.939365	11	0.0502401
T.blattae (TBLA0B05310)	K.naganishii (KNAG0F01980)	0.948822	11	0.0442659
T.blattae (TBLA0B05310)	N.castellii (NCAS0A01090)	0.896828	11	0.0393529
T.blattae (TBLA0B05310)	N.castellii (NCAS0D03820)	0.949913	11	0.0853866
T.blattae (TBLA0B05310)	N.dairenensis (NDAI0F01640)	0.96482	11	0.0494122
T.blattae (TBLA0B05310)	N.dairenensis (NDAI0I01070)	0.941566	11	0.0297322
T.blattae (TBLA0B05310)	S.uvarum (SUVC_16G0780)	0.84027	11	0.0469471
T.blattae (TBLA0B05310)	S.cerevisiae (YPL204W)	0.923916	154	0.0729954
T.blattae (TBLA0B05310)	S.kudriavzevii (SKDZ_16G0730)	0.913266	11	0.0806095
T.blattae (TBLA0B05310)	S.mikatae (SMKI_06G3130)	0.908279	11	0.0496113
T.blattae (TBLA0B05310)	T.blattae (TBLA0A02040)	0.874459	11	0.0634748
T.blattae (TBLA0B05310)	T.blattae (TBLA0B05310)	0.916136	11	0.0497034
T.blattae (TBLA0B05310)	T.delbrueckii (TDEL0E05230)	0.929422	11	0.0470157
T.blattae (TBLA0B05310)	T.phaffii (TPHA0E02830)	0.950828	11	0.0240136
T.blattae (TBLA0B05310)	T.phaffii (TPHA0J02370)	0.972883	11	0.036297
T.blattae (TBLA0B05310)	V.polyspora (Kpol_1002.53)	0.931321	11	0.0588278
T.blattae (TBLA0B05310)	V.polyspora (Kpol_1033.51)	0.894847	11	0.0633331
T.blattae (TBLA0B05310)	Vehicle (Empty)	0.904659	154	0.0634427
T.blattae (TBLA0B05310)	Z.rouxii (ZYRO0G08866g)	0.860058	11	0.0395506
T.delbrueckii (TDEL0E05230)	C.glabrata (CAGL0H03553g)	0.867527	11	0.0197198
T.delbrueckii (TDEL0E05230)	H. sapiens (CSNK1A1)	0.953278	11	0.0415847
T.delbrueckii (TDEL0E05230)	H. sapiens (CSNK1A1L)	0.944921	11	0.0411574
T.delbrueckii (TDEL0E05230)	H. sapiens (CSNK1D)	0.969416	11	0.0403256
T.delbrueckii (TDEL0E05230)	H. sapiens (CSNK1E)	0.935813	11	0.0472533
T.delbrueckii (TDEL0E05230)	K.africana (KAFR0C02290)	0.915544	11	0.0455446
T.delbrueckii (TDEL0E05230)	K.africana (KAFR0K00320)	0.855428	11	0.0447341
T.delbrueckii (TDEL0E05230)	K.naganishii (KNAG0D01130)	0.936113	11	0.027398
T.delbrueckii (TDEL0E05230)	K.naganishii (KNAG0F01980)	0.940236	11	0.0370218
T.delbrueckii (TDEL0E05230)	N.castellii (NCAS0A01090)	0.895648	11	0.031271
T.delbrueckii (TDEL0E05230)	N.castellii (NCAS0D03820)	0.926096	11	0.0304025
T.delbrueckii (TDEL0E05230)	N.dairenensis (NDAI0F01640)	0.965621	11	0.0408375
T.delbrueckii (TDEL0E05230)	N.dairenensis (NDAI0I01070)	0.928049	11	0.0345348
T.delbrueckii (TDEL0E05230)	S.uvarum (SUVC_16G0780)	0.854468	11	0.042183
T.delbrueckii (TDEL0E05230)	S.cerevisiae (YPL204W)	0.939348	154	0.0683489
T.delbrueckii (TDEL0E05230)	S.kudriavzevii (SKDZ_16G0730)	0.904654	11	0.0530145
T.delbrueckii (TDEL0E05230)	S.mikatae (SMKI_06G3130)	0.930976	11	0.0477741
T.delbrueckii (TDEL0E05230)	T.blattae (TBLA0A02040)	0.859333	11	0.0366795
T.delbrueckii (TDEL0E05230)	T.blattae (TBLA0B05310)	0.935512	11	0.0249434
T.delbrueckii (TDEL0E05230)	T.delbrueckii (TDEL0E05230)	0.926545	11	0.0410265
T.delbrueckii (TDEL0E05230)	T.phaffii (TPHA0E02830)	0.951912	11	0.0392918
T.delbrueckii (TDEL0E05230)	T.phaffii (TPHA0J02370)	0.97073	11	0.0433706
T.delbrueckii (TDEL0E05230)	V.polyspora (Kpol_1002.53)	0.947499	11	0.0440617
T.delbrueckii (TDEL0E05230)	V.polyspora (Kpol_1033.51)	0.903937	11	0.0425065
T.delbrueckii (TDEL0E05230)	Vehicle (Empty)	0.898983	154	0.0638588
T.delbrueckii (TDEL0E05230)	Z.rouxii (ZYRO0G08866g)	0.866185	11	0.0316521
T.phaffii (TPHA0E02830)	C.glabrata (CAGL0H03553g)	0.868253	11	0.022905
T.phaffii (TPHA0E02830)	H. sapiens (CSNK1A1)	0.932856	11	0.034588
T.phaffii (TPHA0E02830)	H. sapiens (CSNK1A1L)	0.972651	11	0.040157
T.phaffii (TPHA0E02830)	H. sapiens (CSNK1D)	0.969031	11	0.0204153
T.phaffii (TPHA0E02830)	H. sapiens (CSNK1E)	0.943324	11	0.0506104
T.phaffii (TPHA0E02830)	K.africana (KAFR0C02290)	0.930659	11	0.0434607
T.phaffii (TPHA0E02830)	K.africana (KAFR0K00320)	0.865802	11	0.0372473
T.phaffii (TPHA0E02830)	K.naganishii (KNAG0D01130)	0.948255	11	0.0374169
T.phaffii (TPHA0E02830)	K.naganishii (KNAG0F01980)	0.937647	11	0.0317136
T.phaffii (TPHA0E02830)	N.castellii (NCAS0A01090)	0.910364	11	0.0222219
T.phaffii (TPHA0E02830)	N.castellii (NCAS0D03820)	0.928359	11	0.0393818
T.phaffii (TPHA0E02830)	N.dairenensis (NDAI0F01640)	0.966446	11	0.0287235
T.phaffii (TPHA0E02830)	N.dairenensis (NDAI0I01070)	0.937248	11	0.0257001
T.phaffii (TPHA0E02830)	S.uvarum (SUVC_16G0780)	0.851718	11	0.0321376
T.phaffii (TPHA0E02830)	S.cerevisiae (YPL204W)	0.92847	154	0.0592819
T.phaffii (TPHA0E02830)	S.kudriavzevii (SKDZ_16G0730)	0.916093	11	0.0564201
T.phaffii (TPHA0E02830)	S.mikatae (SMKI_06G3130)	0.949175	11	0.0404877
T.phaffii (TPHA0E02830)	T.blattae (TBLA0A02040)	0.867823	11	0.0429313
T.phaffii (TPHA0E02830)	T.blattae (TBLA0B05310)	0.943269	11	0.0363622
T.phaffii (TPHA0E02830)	T.delbrueckii (TDEL0E05230)	0.936137	11	0.0359592
T.phaffii (TPHA0E02830)	T.phaffii (TPHA0E02830)	0.94581	11	0.0234805
T.phaffii (TPHA0E02830)	T.phaffii (TPHA0J02370)	0.970452	11	0.0374949
T.phaffii (TPHA0E02830)	V.polyspora (Kpol_1002.53)	0.944944	11	0.0309585
T.phaffii (TPHA0E02830)	V.polyspora (Kpol_1033.51)	0.889804	11	0.0255602
T.phaffii (TPHA0E02830)	Vehicle (Empty)	0.911126	154	0.063575
T.phaffii (TPHA0E02830)	Z.rouxii (ZYRO0G08866g)	0.86063	11	0.0376811
T.phaffii (TPHA0J02370)	C.glabrata (CAGL0H03553g)	0.790119	11	0.0339034
T.phaffii (TPHA0J02370)	H. sapiens (CSNK1A1)	0.401723	11	0.0460844
T.phaffii (TPHA0J02370)	H. sapiens (CSNK1A1L)	0.434936	11	0.0607041
T.phaffii (TPHA0J02370)	H. sapiens (CSNK1D)	0.43238	11	0.0290005
T.phaffii (TPHA0J02370)	H. sapiens (CSNK1E)	0.399054	11	0.0455459
T.phaffii (TPHA0J02370)	K.africana (KAFR0C02290)	0.892805	11	0.0435033
T.phaffii (TPHA0J02370)	K.africana (KAFR0K00320)	0.822136	11	0.0493639
T.phaffii (TPHA0J02370)	K.naganishii (KNAG0D01130)	0.854464	11	0.0511044
T.phaffii (TPHA0J02370)	K.naganishii (KNAG0F01980)	0.921719	11	0.0398841
T.phaffii (TPHA0J02370)	N.castellii (NCAS0A01090)	0.390777	11	0.0420706
T.phaffii (TPHA0J02370)	N.castellii (NCAS0D03820)	0.889816	11	0.0396368
T.phaffii (TPHA0J02370)	N.dairenensis (NDAI0F01640)	0.500026	11	0.0699821
T.phaffii (TPHA0J02370)	N.dairenensis (NDAI0I01070)	0.886366	11	0.0405383
T.phaffii (TPHA0J02370)	S.uvarum (SUVC_16G0780)	0.808719	11	0.0474985
T.phaffii (TPHA0J02370)	S.cerevisiae (YPL204W)	0.85498	154	0.0708473
T.phaffii (TPHA0J02370)	S.kudriavzevii (SKDZ_16G0730)	0.874316	11	0.0639175
T.phaffii (TPHA0J02370)	S.mikatae (SMKI_06G3130)	0.878016	11	0.0558764
T.phaffii (TPHA0J02370)	T.blattae (TBLA0A02040)	0.375883	11	0.0541694
T.phaffii (TPHA0J02370)	T.blattae (TBLA0B05310)	0.915633	11	0.0520745
T.phaffii (TPHA0J02370)	T.delbrueckii (TDEL0E05230)	0.906727	11	0.0454869
T.phaffii (TPHA0J02370)	T.phaffii (TPHA0E02830)	0.918072	11	0.0383426
T.phaffii (TPHA0J02370)	T.phaffii (TPHA0J02370)	0.406049	11	0.0499458
T.phaffii (TPHA0J02370)	V.polyspora (Kpol_1002.53)	0.909622	11	0.0405156
T.phaffii (TPHA0J02370)	V.polyspora (Kpol_1033.51)	0.371959	11	0.0378698
T.phaffii (TPHA0J02370)	Vehicle (Empty)	0.41769	154	0.122256
T.phaffii (TPHA0J02370)	Z.rouxii (ZYRO0G08866g)	0.809101	11	0.0269721
V.polyspora (Kpol_1002.53)	C.glabrata (CAGL0H03553g)	0.81885	11	0.041572
V.polyspora (Kpol_1002.53)	H. sapiens (CSNK1A1)	0.885641	11	0.0585124
V.polyspora (Kpol_1002.53)	H. sapiens (CSNK1A1L)	0.898177	11	0.0540387
V.polyspora (Kpol_1002.53)	H. sapiens (CSNK1D)	0.928646	11	0.0436882
V.polyspora (Kpol_1002.53)	H. sapiens (CSNK1E)	0.906584	11	0.0471279
V.polyspora (Kpol_1002.53)	K.africana (KAFR0C02290)	0.906117	11	0.0364185
V.polyspora (Kpol_1002.53)	K.africana (KAFR0K00320)	0.855993	11	0.0600054
V.polyspora (Kpol_1002.53)	K.naganishii (KNAG0D01130)	0.890763	11	0.044687
V.polyspora (Kpol_1002.53)	K.naganishii (KNAG0F01980)	0.925733	11	0.0436525
V.polyspora (Kpol_1002.53)	N.castellii (NCAS0A01090)	0.853358	11	0.0387779
V.polyspora (Kpol_1002.53)	N.castellii (NCAS0D03820)	0.914353	11	0.0431283
V.polyspora (Kpol_1002.53)	N.dairenensis (NDAI0F01640)	0.930941	11	0.0488059
V.polyspora (Kpol_1002.53)	N.dairenensis (NDAI0I01070)	0.895395	11	0.0428183
V.polyspora (Kpol_1002.53)	S.uvarum (SUVC_16G0780)	0.838278	11	0.0467895
V.polyspora (Kpol_1002.53)	S.cerevisiae (YPL204W)	0.911357	154	0.072509
V.polyspora (Kpol_1002.53)	S.kudriavzevii (SKDZ_16G0730)	0.889892	11	0.0661699
V.polyspora (Kpol_1002.53)	S.mikatae (SMKI_06G3130)	0.911691	11	0.0396364
V.polyspora (Kpol_1002.53)	T.blattae (TBLA0A02040)	0.833388	11	0.0454122
V.polyspora (Kpol_1002.53)	T.blattae (TBLA0B05310)	0.928792	11	0.0420741
V.polyspora (Kpol_1002.53)	T.delbrueckii (TDEL0E05230)	0.908708	11	0.0363708
V.polyspora (Kpol_1002.53)	T.phaffii (TPHA0E02830)	0.922517	11	0.038425
V.polyspora (Kpol_1002.53)	T.phaffii (TPHA0J02370)	0.928359	11	0.0543928
V.polyspora (Kpol_1002.53)	V.polyspora (Kpol_1002.53)	0.912209	11	0.0322158
V.polyspora (Kpol_1002.53)	V.polyspora (Kpol_1033.51)	0.839366	11	0.0397365
V.polyspora (Kpol_1002.53)	Vehicle (Empty)	0.857187	154	0.0663248
V.polyspora (Kpol_1002.53)	Z.rouxii (ZYRO0G08866g)	0.838119	11	0.03612
V.polyspora (Kpol_1033.51)	C.glabrata (CAGL0H03553g)	0.815665	11	0.0303448
V.polyspora (Kpol_1033.51)	H. sapiens (CSNK1A1)	0.363001	11	0.055784
V.polyspora (Kpol_1033.51)	H. sapiens (CSNK1A1L)	0.402781	11	0.0657278
V.polyspora (Kpol_1033.51)	H. sapiens (CSNK1D)	0.390531	11	0.0775025
V.polyspora (Kpol_1033.51)	H. sapiens (CSNK1E)	0.374621	11	0.0744484
V.polyspora (Kpol_1033.51)	K.africana (KAFR0C02290)	0.911325	11	0.0492639
V.polyspora (Kpol_1033.51)	K.africana (KAFR0K00320)	0.846363	11	0.0662237
V.polyspora (Kpol_1033.51)	K.naganishii (KNAG0D01130)	0.85911	11	0.0534839
V.polyspora (Kpol_1033.51)	K.naganishii (KNAG0F01980)	0.922755	11	0.0441426
V.polyspora (Kpol_1033.51)	N.castellii (NCAS0A01090)	0.340901	11	0.0601458
V.polyspora (Kpol_1033.51)	N.castellii (NCAS0D03820)	0.897511	11	0.0489922
V.polyspora (Kpol_1033.51)	N.dairenensis (NDAI0F01640)	0.515348	11	0.0702858
V.polyspora (Kpol_1033.51)	N.dairenensis (NDAI0I01070)	0.896209	11	0.0450981
V.polyspora (Kpol_1033.51)	S.uvarum (SUVC_16G0780)	0.818492	11	0.0615341
V.polyspora (Kpol_1033.51)	S.cerevisiae (YPL204W)	0.869571	154	0.0747772
V.polyspora (Kpol_1033.51)	S.kudriavzevii (SKDZ_16G0730)	0.926187	11	0.0655219
V.polyspora (Kpol_1033.51)	S.mikatae (SMKI_06G3130)	0.870477	11	0.0517754
V.polyspora (Kpol_1033.51)	T.blattae (TBLA0A02040)	0.348474	11	0.0735047
V.polyspora (Kpol_1033.51)	T.blattae (TBLA0B05310)	0.94407	11	0.0557457
V.polyspora (Kpol_1033.51)	T.delbrueckii (TDEL0E05230)	0.921403	11	0.06007
V.polyspora (Kpol_1033.51)	T.phaffii (TPHA0E02830)	0.945072	11	0.0359872
V.polyspora (Kpol_1033.51)	T.phaffii (TPHA0J02370)	0.380017	11	0.0536652
V.polyspora (Kpol_1033.51)	V.polyspora (Kpol_1002.53)	0.911842	11	0.058945
V.polyspora (Kpol_1033.51)	V.polyspora (Kpol_1033.51)	0.325062	11	0.0686857
V.polyspora (Kpol_1033.51)	Vehicle (Empty)	0.365571	154	0.0609378
V.polyspora (Kpol_1033.51)	Z.rouxii (ZYRO0G08866g)	0.833181	11	0.0302933
Vehicle (Empty)	C.glabrata (CAGL0H03553g)	0.800159	22	0.0323259
Vehicle (Empty)	H. sapiens (CSNK1A1)	0.399832	22	0.0301887
Vehicle (Empty)	H. sapiens (CSNK1A1L)	0.436808	22	0.0399376
Vehicle (Empty)	H. sapiens (CSNK1D)	0.433058	22	0.0340274
Vehicle (Empty)	H. sapiens (CSNK1E)	0.400839	22	0.0379923
Vehicle (Empty)	K.africana (KAFR0C02290)	0.89925	22	0.0343142
Vehicle (Empty)	K.africana (KAFR0K00320)	0.83412	22	0.0396015
Vehicle (Empty)	K.naganishii (KNAG0D01130)	0.87038	22	0.0456392
Vehicle (Empty)	K.naganishii (KNAG0F01980)	0.933984	22	0.043335
Vehicle (Empty)	N.castellii (NCAS0A01090)	0.385722	22	0.0380815
Vehicle (Empty)	N.castellii (NCAS0D03820)	0.90453	22	0.0455122
Vehicle (Empty)	N.dairenensis (NDAI0F01640)	0.515861	22	0.0750233
Vehicle (Empty)	N.dairenensis (NDAI0I01070)	0.901137	22	0.0371171
Vehicle (Empty)	S.uvarum (SUVC_16G0780)	0.809131	22	0.0362927
Vehicle (Empty)	S.cerevisiae (YPL204W)	0.87155	308	0.0694913
Vehicle (Empty)	S.kudriavzevii (SKDZ_16G0730)	0.898079	22	0.0485801
Vehicle (Empty)	S.mikatae (SMKI_06G3130)	0.899352	22	0.0822479
Vehicle (Empty)	T.blattae (TBLA0A02040)	0.365375	22	0.0476085
Vehicle (Empty)	T.blattae (TBLA0B05310)	0.922697	22	0.0383957
Vehicle (Empty)	T.delbrueckii (TDEL0E05230)	0.911049	22	0.0401617
Vehicle (Empty)	T.phaffii (TPHA0E02830)	0.934368	22	0.0317858
Vehicle (Empty)	T.phaffii (TPHA0J02370)	0.416556	22	0.0365348
Vehicle (Empty)	V.polyspora (Kpol_1002.53)	0.912725	22	0.0326732
Vehicle (Empty)	V.polyspora (Kpol_1033.51)	0.363178	22	0.0400663
Vehicle (Empty)	Vehicle (Empty)	0.392167	308	0.0483843
Vehicle (Empty)	Z.rouxii (ZYRO0G08866g)	0.824317	22	0.0309221
Z.rouxii (ZYRO0G08866g)	C.glabrata (CAGL0H03553g)	0.813772	11	0.0368675
Z.rouxii (ZYRO0G08866g)	H. sapiens (CSNK1A1)	0.861858	11	0.036436
Z.rouxii (ZYRO0G08866g)	H. sapiens (CSNK1A1L)	0.873004	11	0.069142
Z.rouxii (ZYRO0G08866g)	H. sapiens (CSNK1D)	0.898722	11	0.0606219
Z.rouxii (ZYRO0G08866g)	H. sapiens (CSNK1E)	0.886611	11	0.0463631
Z.rouxii (ZYRO0G08866g)	K.africana (KAFR0C02290)	0.903358	11	0.0412339
Z.rouxii (ZYRO0G08866g)	K.africana (KAFR0K00320)	0.82732	11	0.075086
Z.rouxii (ZYRO0G08866g)	K.naganishii (KNAG0D01130)	0.897608	11	0.0519482
Z.rouxii (ZYRO0G08866g)	K.naganishii (KNAG0F01980)	0.917689	11	0.0528027
Z.rouxii (ZYRO0G08866g)	N.castellii (NCAS0A01090)	0.841361	11	0.0413311
Z.rouxii (ZYRO0G08866g)	N.castellii (NCAS0D03820)	0.895746	11	0.0527144
Z.rouxii (ZYRO0G08866g)	N.dairenensis (NDAI0F01640)	0.901531	11	0.0513501
Z.rouxii (ZYRO0G08866g)	N.dairenensis (NDAI0I01070)	0.917002	11	0.0489716
Z.rouxii (ZYRO0G08866g)	S.uvarum (SUVC_16G0780)	0.813811	11	0.0548023
Z.rouxii (ZYRO0G08866g)	S.cerevisiae (YPL204W)	0.888309	154	0.0775443
Z.rouxii (ZYRO0G08866g)	S.kudriavzevii (SKDZ_16G0730)	0.871133	11	0.0776941
Z.rouxii (ZYRO0G08866g)	S.mikatae (SMKI_06G3130)	0.90918	11	0.0455514
Z.rouxii (ZYRO0G08866g)	T.blattae (TBLA0A02040)	0.802232	11	0.0503852
Z.rouxii (ZYRO0G08866g)	T.blattae (TBLA0B05310)	0.909182	11	0.0490628
Z.rouxii (ZYRO0G08866g)	T.delbrueckii (TDEL0E05230)	0.904252	11	0.06236
Z.rouxii (ZYRO0G08866g)	T.phaffii (TPHA0E02830)	0.934165	11	0.0295265
Z.rouxii (ZYRO0G08866g)	T.phaffii (TPHA0J02370)	0.903694	11	0.0507468
Z.rouxii (ZYRO0G08866g)	V.polyspora (Kpol_1002.53)	0.901043	11	0.0559649
Z.rouxii (ZYRO0G08866g)	V.polyspora (Kpol_1033.51)	0.847277	11	0.0440705
Z.rouxii (ZYRO0G08866g)	Vehicle (Empty)	0.849925	154	0.0736808
Z.rouxii (ZYRO0G08866g)	Z.rouxii (ZYRO0G08866g)	0.834801	11	0.0330372
