## Supplementary Table 5 for "Parallel nonfunctionalization of CK1δ/ε kinase ohnologs following a whole-genome duplication event"

### Sheet: Sheet1
Miniarray.Gene
YPL186C
YML086C
YJR034W
YOR094W
YKL080W
YOR081C
YMR105C
YLL061W
YDR354W
YPR072W
YNL288W
YER068W
YLR438C-A
YOR057W
YIL038C
YBR023C
YGR229C
YER166W
YGL203C
YOR104W
YKL130C
YBR130C
YAL029C
YBR200W
YML067C
YJR010C-A
YCR030C
YDL222C
YER145C
YKL051W
YDR497C
YOL105C
YER020W
YNL192W
YMR307W
YLR330W
YDR032C
YGL077C
YNL283C
YMR238W
YDR501W
YGR055W
YAR035W
YHR123W
YBR106W
YOL005C
YLR350W
YIL043C
YMR272C
YHR007C
YNL130C
YOR165W
YMR149W
YIL027C
YEL002C
YPL227C
YPR113W
YIL124W
YAR002C-A
YGR284C
YHR039C
YGR060W
YDL192W
YMR015C
YMR123W
YML012W
YMR292W
YOR016C
YDR297W
YBR283C
YIR038C
YOR054C
YLR347C
YDR100W
YEL013W
YAR042W
YKL173W
YBL007C
YBR234C
YGL206C
YNL243W
YNL084C
YFR024C-A
YBR002C
YMR010W
YOL129W
YOR069W
YJR125C
YBR207W
YHR108W
YJL178C
YJL053W
YBL017C
YJL154C
YPL117C
YDL085W
YCR093W
YNL016W
YER112W
YKL172W
YLL028W
YIR037W
YIL121W
YHR096C
YGL056C
YML072C
YCR021C
YBL033C
YOL069W
YLR027C
YGL137W
YPL129W
YGR130C
YPL058C
YBR052C
YJL174W
YDL165W
YDR071C
YGR205W
YKL181W
YER099C
YGR200C
YLR079W
YPL086C
YFL048C
YFL041W
YBR241C
YGL006W
YML018C
YCR043C
YIL048W
YPL246C
YFR051C
YDR264C
YBL102W
YJL151C
YKR067W
YBR177C
YHR072W
YDL052C
YBR041W
YKL140W
YBR006W
YOR089C
YNL031C
YNL030W
YLL022C
YJL115W
YLR449W
YGL120C
YNL238W
YPL221W
YHR142W
YBR180W
YDL212W
YLL012W
YKL094W
YLR100W
YLR144C
YPL145C
YER009W
YLL034C
YDR039C
YIL070C
YGR065C
YGR281W
YHR094C
YIL105C
YPR138C
YGR138C
YBR244W
YBR132C
YNL339C
YDR098C
YBR057C
YPL265W
YJL192C
YPL010W
YGR036C
YML121W
YKR007W
YFL053W
YDR325W
YLR166C
YBR102C
YPR055W
YGR054W
YNL336W
YKL088W
YER056C
YKL008C
YGL055W
YPR156C
YML055W
YFL062W
YPL094C
YJR118C
YJR117W
YJR152W
YOL138C
YOR296W
YCR084C
YLR066W
YIL138C
YPR133C
YPR086W
YLR223C
YOR151C
YLR200W
YML126C
YPR052C
YHR089C
YGL207W
YPR010C
YGR187C
YDR141C
YPL204W
YPL004C
YJL153C
YML016C
YEL051W
YHR003C
YER136W
YGR082W
YDL092W
YGR238C
YDR166C
YHL007C
YOR316C
YGR020C
YPR079W
YDR352W
YDL199C
YLL048C
YGR163W
YDL123W
YDR284C
YPR036W
YIL047C
YHR175W
YOR270C
YBR213W
YFR040W
YBR243C
YGL078C
YML007W
YBR222C
YLR370C
YDR129C
YOR181W
YNR035C
YJL020C
YMR109W
YER090W
YOR327C
YGR037C
YNL138W
YDR388W
YNL020C
YIL143C
YIL034C
YIL095W
YLR337C
YLR154C-G
YPL198W
YCR009C
YNL106C
YDL029W
YKL013C
YHR059W
YPL087W
YMR300C
YGR081C
YJR131W
YGR014W
YKL037W
YJR108W
YBR256C
YGL099W
YIR026C
YMR139W
YDR101C
YKR048C
YBR288C
YJL030W
Empty
YJL092W
YOL077C
YHR156C
YHR154W
YPL055C
YLR134W
YGL262W
YDL008W
YFR025C
YKR101W
YGL133W
YPR179C
YGL014W
YGL178W
YIR001C
YDR293C
YNL255C
YKL054C
YDL055C
YDL160C
YNR051C
YCL039W
YCR092C
YDL198C
YDL197C
YFR021W
YCR005C
YMR192W
YLR332W
YPR124W
YKR003W
YDR011W
YLR138W
YHL016C
YJR076C
YLR454W
YHR001W
YOR273C
YMR275C
YDR265W
YKL144C
YPR129W
YLR326W
YOR147W
YNR052C
YLR413W
YDR296W
YNL197C
YLR206W
YDL225W
YGR241C
YIL068C
YDR503C
YLR409C
YLR129W
YGL195W
YNL118C
YDL246C
YJR022W
YDL224C
YNL091W
YDR378C
YFL047W
YHL029C
YDL002C
YDR162C
YHR027C
YOR117W
YGL048C
YKL145W
YKL079W
YPL139C
YML058W-A
YKL214C
YDR063W
YNL229C
YDR072C
YLR384C
YLR435W
YGR288W
YDR238C
YNL045W
YNL259C
YDR385W
YDR517W
YDL058W
YOL147C
YPL112C
YGL153W
YLR191W
YLR424W
YLR196W
YNL187W
YML031W
YOL026C
YPL210C
YDR427W
YOR261C
YGL020C
YJL036W
YGL023C
YDL125C
YDL182W
YDL131W
YFR004W
YMR322C
YOR204W
YEL015W
YOL149W
YGR178C
YMR080C
YHR121W
YER035W
YLR077W
YDR419W
YOL137W
YLR083C
YNR028W
YFL038C
YNL323W
YGL162W
YDR092W
YLR371W
YDL204W
YDL207W
YNL112W
YGR280C
YJL148W
YNR038W
YDL213C
YGR191W
YML038C
YNL186W
YLL001W
YGR121C
YLR219W
YNL173C
YMR011W
YGL108C
YKR100C
YJL016W
YPL032C
YOL100W
YOR153W
YLR006C
YOR301W
YLR420W
YMR120C
YDR479C
YDR477W
YLR028C
YLR237W
YDR047W
YOR206W
YDR068W
YKL004W
YLR020C
YLR288C
YGL087C
YMR256C
YMR140W
YER061C
YGR005C
YKR071C
YKR088C
YDR189W
YER157W
YIL062C
YLR084C
YPL059W
YHR060W
YGR173W
YPR106W
YDR156W
YDR170C
YLR045C
YPR105C
YHR034C
YPL130W
YML068W
YPL057C
YOL090W
YJR040W
YHR135C
YGR223C
YIL127C
YPL119C
YDR300C
YDR305C
YDR321W
YJL069C
YJL109C
YGR128C
YDR365C
YDR398W
YHR188C
YLR088W
YOR110W
YDR379W
YLR172C
YKL191W
YNL313C
YGR232W
YER159C
YMR093W
YHR196W
YHR084W
YDR420W
YMR161W
YGL064C
YKR080W
YKR072C
YJR085C
YOR393W
YLL033W
YLR089C
YLR082C
YHR008C
YLR181C
YDR486C
YLR025W
YGR169C-A
YLR248W
YER036C
YER113C
YIL109C
YJR138W
YEL017W
YGR105W
YJR033C
YLR447C
YER042W
YGL029W
YIR025W
YKL126W
YMR293C
YOR127W
YGL205W
YER023W
YHR004C
YLR466W
YER063W
YJR091C
YLL011W
YJL060W
YER095W
YKL068W
YIL115C
YPL211W
YLR262C
YGL210W
YML001W
YFL005W
YMR058W
YNL041C
YNR065C
YGL061C
YLR160C
YGR099W
YOR370C
YMR136W
YOL125W
YPR121W
YGL172W
YLR335W
YKL193C
YNL098C
YOR276W
YLR033W
YLR246W
YLR386W
YOR042W
YHR016C
YPR040W
YGL256W
YMR221C
YPL006W
YOR362C
YML092C
YHR133C
YOR061W
YOR039W
YOR294W
YGL040C
YGL070C
YOR259C
YMR255W
YJR042W
YPR016C
YKL026C
YHR072W-A
YMR269W
YIL033C
YPL283C
YGL122C
YPL190C
YOR323C
YNL007C
YNL274C
YNL329C
YNL214W
YLR035C
YGR119C
YJL041W
YOR357C
YPR075C
YOR027W
YIL044C
YPR029C
YGR234W
YMR231W
YHR069C
YOR267C
YPR187W
YGL213C
YGR008C
YGR270W
YLR182W
YLR272C
YGR106C
YGR028W
YML013W
YMR299C
YNL268W
YJL117W
YLR056W
YMR134W
YLR378C
YML094W
YNL153C
YGR080W
YKR026C
YLR291C
YNL190W
YGR161C
YPL263C
YLR216C
YMR212C
YPL101W
YHR187W
YHR158C
YGR256W
YGR261C
YPL195W
YKR038C
YKR023W
YKR092C
YHR110W
YHL002W
YNR006W
YLR336C
YOL061W
YHL011C
YHR042W
YML120C
YNL295W
YHR012W
YOR132W
YPL170W
YNL110C
YLR275W
YHR063C
YPR095C
YPR189W
YHR074W
YNL248C
YMR290C
YOR341W
YOR340C
YOR004W
YPL127C
YHR098C
YHR104W
YOR109W
YIL128W
YLR450W
YLL021W
YOR316C-A
YPL070W
YMR112C
YJL164C
YMR239C
YMR016C
YPL203W
YKL062W
YIR003W
YNR049C
YLR421C
YMR047C
YJL061W
YJL005W
YNR030W
YKL057C
YJL068C
YPR110C
YOL081W
YOL110W
YMR296C
YPR139C
YMR152W
YNL287W
YOR120W
YMR004W
YPL045W
YOR195W
YOR162C
YOR009W
YJR060W
YNL290W
YKL101W
YOR360C
YML101C
YNR075C-A
YJR133W
YKL002W
YKR035W-A
YKL041W
YNL281W
YKL204W
YKL067W
YPL091W
YNL121C
YPL259C
YOR116C
YKL190W
YPL043W
YPL012W
YNL265C
YLR258W
YPR048W
YKR097W
YML093W
YNL087W
YLR221C
YLL043W
YNR031C
YLR022C
YLR345W
YNL180C
YOR133W
YPR173C
YMR229C
YLR260W
YLR245C
YPR184W
YML056C
YLR432W
YLR319C
YLR324W
YMR266W
YOR014W
YPR137W
YMR261C
YOR098C
YLR397C
YNL088W
YNL167C
YML075C
YML106W
YML035C
YML051W
YOR086C
YMR070W
YMR167W
YMR096W
YNR034W
YNL247W
YPL178W
YNL322C
YMR250W
YNL183C
YNL064C
YOR087W
YNL166C
YOR076C
YPR042C
YPR128C
YOR095C
YOR229W
YPR032W
YPR065W
YPL116W
YPR168W
YAL041W
YBL039C
YDL146W
YGL242C
YHR114W
YJL201W
YOR284W
YOR367W
YDL019C
YLR119W
YMR026C
YGR250C
YJL155C
YLR314C
YMR216C
YNL307C
YPR154W
YJR083C
YAL005C
YDL065C
YDL229W
YFL010C
YGL252C
YIR006C
YJL128C
YKL117W
YKL129C
YKR001C
YLL039C
YML131W
YNL094W
YBL071W-A
YBR053C
YER008C
YNR007C
YBL085W
YER114C
YDR329C
YJL210W
YER155C
YER149C
YAR014C
YGL197W
YCL036W
YJL042W
YDR229W
YDR368W
YDL113C
YLR436C
YLL040C
YCL034W
YBR109C
YJL095W
YDR507C
YNL298W
YCL024W
YGL060W
YKR082W
YPL249C
YER118C
YDR515W
YOR035C
YBR169C
YGR087C
YDR105C
YFR044C
YDR160W
YAL026C
YLR257W
YBR025C
YIR034C
YMR095C
YCL028W
YBR077C
YGL223C
YAR002W
YDR395W
YDR324C
YCR077C
YLL013C
YBL079W
YER105C
YFR002W
YGL092W
YLR018C
YML103C
YBR173C
YGR135W
YJL076W
YOR124C
YML010W
YGR004W
YAL042W
YAL053W
YGL002W
YGL051W
YBL075C
YER103W
YBR068C
YBR089C-A
YBR117C
YBR140C
YCL037C
YMR318C
YMR153W
YDL130W-A
YDL181W
YDL137W
YDR060W
YDR077W
YDR093W
YDR258C
YDR358W
YDR391C
YDR399W
YDR425W
YDR525W-A
YEL007W
YJR049C
YEL066W
YER054C
YER057C
YER067W
YER081W
YLR080W
YFL054C
YFR015C
YFR034C
YGL101W
YLR130C
YGR010W
YLR328W
YGR136W
YGR198W
YNL154C
YHR208W
YIL051C
YNL047C
YIL137C
YIR031C
YJL082W
YKR027W
YJL112W
YEL041W
YKR010C
YJL099W
YKR034W
YKR089C
YLR270W
YOR173W
YML074C
YDR436W
YMR043W
YDL088C
YOR299W
YKL046C
YMR243C
YDR461W
YNL225C
YKL197C
YNR001C
YOL016C
YOL059W
YOL082W
YDR490C
YDR273W
YOR083W
YOR108W
YOR241W
YPL036W
YOR193W
YAL047C
YBL039W-B
YBL068W
YBL086C
YBL098W
YBR036C
YBR137W
YBR164C
YBR166C
YBR265W
YBR267W
YCL014W
YCL029C
YCL057W
YCR075W-A
YDL053C
YDR046C
YDR152W
YDR363W-A
YDR377W
YDR412W
YDR484W
YDR539W
YER002W
YER065C
YER156C
YFR001W
YGL012W
YGL049C
YGL216W
YGR097W
YHR167W
YHR195W
YIL107C
YIL129C
YIR035C
YIR042C
YJL039C
YJR010W
YJR057W
YJR134C
YLR011W
YLR170C
YLR389C
YLR423C
YML029W
YML071C
YML081C-A
YML116W
YMR003W
YMR159C
YMR165C
YMR297W
YNL050C
YNL116W
YNL246W
YNL272C
YOL012C
YOL072W
YOL077W-A
YOL158C
YOR067C
YOR155C
YOR265W
YOR326W
YPL111W
YPL115C
YPL155C
YPL157W
YPL214C
YOR002W
YJR021C
YDL208W
YNL061W
YEL027W
YOL060C
YKR058W
YKL119C
YBR110W
YGL001C
YHL003C
YGR202C
YDR202C
YOR049C
YPL243W
YGL186C
YDL025C
YDR034W-B
YDL173W
YLR001C
YBL029C-A
YLR363W-A
YLR407W
YIL035C
YDR226W
YML017W
YGR061C
YDR028C
YDL215C
YJR063W
YLR390W-A
YDL147W
YGR263C
YDR171W
YMR012W
YHR025W
YLR244C
YBL039W-A
YDR346C
YNL059C
YIR022W
YGR012W
YDL135C
YMR173W
YBR204C
YNL147W
YLR110C
YPL001W
YNL212W
YKR018C
YCR011C
YAL008W
YDR001C
YER048C
YBL028C
YGR083C
YBR171W
YGL019W
YIL066C
YOR074C
YKR014C
YGR078C
YDR135C
YPL015C
YPL239W
YOL126C
YNL159C
YPL100W
YDL236W
YJL121C
YJR070C
YHR047C
YDR381C-A
YGL080W
YLR212C
YHL013C
YLR133W
YAL061W
YHR013C
YDR380W
YDR272W
YNL048W
YDR196C
YKL099C
YNL036W
YDR251W
YDR533C
YGL036W
YHR100C
YML057W
YCR094W
YLR043C
YJL130C
YCL050C
YGR183C
YIL159W
YMR027W
YBR216C
YHR207C
YJL197W
YLL010C
YDR453C
YLR068W
YBR072C-A
YDR441C
YNL004W
YFL028C
YDL176W
YER024W
YLR433C
YJL062W
YDR394W
YKR084C
YDL035C
YHR113W
YBL093C
YDL121C
YBR056W
YLR121C
YIL045W
YFR014C
YGR248W
YBL056W
YKL120W
YMR291W
YMR038C
YLR404W
YKL135C
YBL004W
YGL171W
YNL113W
YIL103W
YBR214W
YIL002W-A
YPL181W
YJL207C
YGR211W
YBL049W
YBR028C
YGL094C
YER122C
YDR190C
YDR302W
YJL087C
YBL101C
YCR095C
YNL258C
YDR119W
YMR222C
YIL016W
YGL224C
YPL050C
YFL037W
YIL026C
YNL049C
YHR045W
YIL135C
YDL226C
YMR251W-A
YOL042W
YNL207W
YGR231C
YER106W
