## Supplementary Table 7 for "Parallel nonfunctionalization of CK1δ/ε kinase ohnologs following a whole-genome duplication event"

### Sheet: Sheet1
GO_ID	Description	Gene_content_in_GO	T.delbrueckii	Z.rouxii	S.cerevisiae.A	S.bayanusvar.uvarum.A	S.mikatae.A	S.kudriavzevii.A	V.polyspora.A	V.polyspora.B	K.africana.A	K.africana.B	T.blattae.A	T.blattae.B	N.dairenensis.A	N.dairenensis.B	N.castellii.A	N.castellii.B	K.naganishii.A	K.naganishii.B	C.glabrata.B	T.phaffii.A	T.phaffii.B
GO:0000139	Golgi membrane	AKR1/COG1/COG3/COG4/COG6/KES1/RET2/SEC26	0.00977205	NA	NA	NA	NA	NA	NA	NA	NA	NA	NA	NA	NA	NA	NA	NA	NA	NA	NA	NA	NA
GO:0000139	Golgi membrane	COG1/COG3/COG4/COG6	NA	NA	NA	NA	NA	NA	NA	NA	NA	NA	NA	NA	NA	NA	NA	0.0205113	NA	NA	NA	NA	NA
GO:0000139	Golgi membrane	COG1/COG3/COG4/COG6/KES1/RET2/SEC26	NA	NA	NA	NA	NA	NA	NA	NA	NA	NA	NA	NA	NA	0.00300929	NA	NA	NA	NA	NA	NA	NA
GO:0000144	cellular bud neck septin ring	CDC11/SHS1/SYP1	NA	NA	NA	NA	NA	NA	NA	NA	0.0116725	NA	NA	NA	NA	NA	NA	NA	NA	NA	NA	NA	NA
GO:0000399	cellular bud neck septin structure	CDC11/NAP1/SHS1/SYP1	NA	NA	NA	NA	NA	NA	NA	NA	0.00453913	NA	NA	NA	NA	NA	NA	NA	NA	NA	NA	NA	NA
GO:0000399	cellular bud neck septin structure	NAP1/SHS1/SYP1	0.0232737	NA	NA	NA	NA	NA	NA	NA	NA	NA	NA	NA	NA	NA	NA	NA	NA	NA	NA	NA	NA
GO:0000932	P-body	DCP2/LSM3/LSM6/SSD1	0.0329397	NA	NA	NA	0.00177285	NA	NA	NA	NA	NA	NA	0.0279286	NA	NA	NA	NA	NA	NA	NA	NA	NA
GO:0000932	P-body	DCP2/LSM3/SSD1	NA	NA	0.0131361	NA	NA	NA	NA	NA	NA	NA	NA	NA	NA	NA	NA	NA	NA	NA	NA	NA	NA
GO:0005688	U6 snRNP	LSM3/LSM6	0.0425311	NA	NA	NA	0.0157848	NA	NA	NA	NA	NA	NA	0.0437585	NA	NA	NA	NA	NA	0.0423901	NA	NA	NA
GO:0005794	Golgi apparatus	CHC1/COG1/COG3/COG4/COG6	NA	NA	NA	NA	NA	NA	NA	NA	NA	NA	NA	NA	NA	NA	NA	0.0385606	NA	NA	NA	NA	NA
GO:0005794	Golgi apparatus	CHC1/COG1/COG3/COG4/COG6/KES1/RET2/SEC26	NA	NA	NA	NA	NA	NA	NA	NA	NA	NA	NA	NA	NA	0.0196877	NA	NA	NA	NA	NA	NA	NA
GO:0005798	Golgi-associated vesicle	CHC1/RET2/SEC26	NA	NA	NA	NA	NA	NA	NA	NA	NA	0.030429	NA	NA	NA	0.0196877	NA	NA	NA	NA	NA	0.0478426	NA
GO:0005844	polysome	NAM7/SSA1/SSB1	NA	NA	NA	NA	NA	NA	NA	NA	NA	0.024053	NA	NA	NA	NA	NA	NA	NA	NA	NA	NA	NA
GO:0005844	polysome	SSA1/SSB1	NA	NA	0.0319028	NA	0.0446492	0.0281031	NA	NA	NA	NA	0.00357308	NA	0.00725186	NA	NA	0.0388008	0.0208398	NA	0.0199382	NA	NA
GO:0005856	cytoskeleton	AIM21/ARC15/ARC18/ARC35/ARC40/CDC11/CHC1/END3/HRR25/LAS17/MYO5/NAP1/PAN1/SAC6/SHS1/SLA1/SLA2/SRV2/SYP1/TPM2/VRP1	NA	NA	NA	NA	NA	NA	NA	NA	9.19e-09	NA	NA	NA	NA	NA	NA	NA	NA	NA	NA	NA	NA
GO:0005856	cytoskeleton	AIM21/ARC15/ARC18/ARC40/CHC1/END3/LAS17/PAN1/SAC6/SHS1/SLA1/SLA2/SYP1/TPM2/VRP1	NA	NA	NA	NA	NA	NA	NA	NA	NA	NA	NA	NA	NA	NA	NA	NA	NA	NA	NA	3.13e-06	NA
GO:0005856	cytoskeleton	AIM21/ARC15/ARC18/ARC40/CHC1/END3/LAS17/PAN1/SAC6/SHS1/SLA1/SLA2/VRP1	NA	NA	NA	NA	NA	NA	NA	NA	NA	NA	NA	NA	NA	5.03e-06	NA	NA	NA	NA	NA	NA	NA
GO:0005856	cytoskeleton	AIM21/ARC15/ARC18/ARC40/CHC1/MYO2/PAN1/SAC6/SHS1/SLA1/SLA2/TPM2	NA	NA	NA	NA	NA	NA	NA	NA	NA	8.63e-05	NA	NA	NA	NA	NA	NA	NA	NA	NA	NA	NA
GO:0005856	cytoskeleton	ARC15/ARC18/ARC35/ARC40/CAP2/CHC1/END3/LAS17/MYO3/MYO5/NAP1/PAN1/SAC6/SHS1/SLA1/SLA2/SYP1/TPM2/VRP1	3.18e-08	NA	NA	NA	NA	NA	NA	NA	NA	NA	NA	NA	NA	NA	NA	NA	NA	NA	NA	NA	NA
GO:0005856	cytoskeleton	ARC15/ARC18/ARC35/ARC40/CHC1/END3/LAS17/MYO3/MYO5/PAN1/SAC6/SHS1/SLA1/SLA2/SYP1/TPM2/VRP1	NA	NA	NA	NA	NA	NA	NA	NA	NA	NA	NA	1.08e-07	NA	NA	NA	NA	NA	NA	NA	NA	NA
GO:0005856	cytoskeleton	ARC15/ARC18/ARC35/ARC40/CHC1/END3/LAS17/MYO3/MYO5/PAN1/SAC6/SLA1/SLA2/SYP1/TPM2/VRP1	NA	NA	NA	NA	NA	NA	NA	NA	NA	NA	NA	NA	NA	NA	NA	NA	NA	5.83e-07	NA	NA	NA
GO:0005856	cytoskeleton	ARC15/ARC18/ARC35/ARC40/CHC1/END3/PAN1/SAC6/SLA1/SLA2/TPM2/VRP1	NA	NA	NA	1.28e-06	NA	NA	NA	NA	NA	NA	NA	NA	NA	NA	NA	NA	NA	NA	NA	NA	NA
GO:0005856	cytoskeleton	ARC15/ARC18/ARC40/CHC1/END3/PAN1/SAC6/SLA1/SLA2/SYP1/TPM2	NA	NA	NA	NA	NA	NA	6.47e-06	NA	NA	NA	NA	NA	NA	NA	NA	NA	NA	NA	NA	NA	NA
GO:0005856	cytoskeleton	ARC15/ARC18/ARC40/CHC1/PAN1/SAC6/SLA1/SLA2/SYP1	NA	1.92e-05	NA	NA	NA	NA	NA	NA	NA	NA	NA	NA	NA	NA	NA	NA	NA	NA	NA	NA	NA
GO:0005856	cytoskeleton	ARC15/ARC18/ARC40/CHC1/PAN1/SLA1/SLA2/SYP1	NA	NA	NA	NA	NA	5.13e-05	NA	NA	NA	NA	NA	NA	NA	NA	NA	NA	NA	NA	NA	NA	NA
GO:0005856	cytoskeleton	ARC15/ARC40/CHC1/END3/PAN1/SLA2/SYP1/VRP1	NA	NA	NA	NA	NA	NA	NA	NA	NA	NA	NA	NA	NA	NA	NA	NA	9.87e-06	NA	NA	NA	NA
GO:0005856	cytoskeleton	ARC15/ARC40/CHC1/END3/SLA1/VRP1	NA	NA	NA	NA	NA	NA	NA	NA	NA	NA	NA	NA	NA	NA	NA	0.00527236	NA	NA	NA	NA	NA
GO:0005856	cytoskeleton	ARC15/ARC40/CHC1/PAN1/SLA1/SLA2/SYP1	NA	NA	0.00078495	NA	NA	NA	NA	NA	NA	NA	NA	NA	NA	NA	NA	NA	NA	NA	NA	NA	NA
GO:0005856	cytoskeleton	ARC15/ARC40/CHC1/SLA1/SLA2	NA	NA	NA	NA	0.0408804	NA	NA	NA	NA	NA	NA	NA	NA	NA	NA	NA	NA	NA	NA	NA	NA
GO:0005856	cytoskeleton	ARC40/CHC1/PAN1/SLA2/SYP1	NA	NA	NA	NA	NA	NA	NA	NA	NA	NA	NA	NA	NA	NA	NA	NA	NA	NA	0.0026925	NA	NA
GO:0005884	actin filament	MYO2/SAC6/TPM2	NA	NA	NA	NA	NA	NA	NA	NA	NA	0.00157228	NA	NA	NA	NA	NA	NA	NA	NA	NA	NA	NA
GO:0005884	actin filament	SAC6/TPM2	0.0456037	NA	NA	0.0158247	NA	NA	0.0135547	NA	NA	NA	NA	0.0479221	NA	NA	NA	NA	NA	0.0468458	NA	0.0457959	NA
GO:0005933	cellular bud	CAP2/MYO5/NAP1/PAN1/SAC6/SHS1/SLA1/SLA2/SMI1/SSD1/SYP1/TCB3/TPM2/VRP1	0.00012984	NA	NA	NA	NA	NA	NA	NA	NA	NA	NA	NA	NA	NA	NA	NA	NA	NA	NA	NA	NA
GO:0005933	cellular bud	CDC11/HRR25/MYO5/NAP1/PAN1/PEX30/SAC6/SHS1/SLA1/SLA2/SMI1/SSD1/SYP1/TCB3/TPM2/VRP1	NA	NA	NA	NA	NA	NA	NA	NA	3.59e-05	NA	NA	NA	NA	NA	NA	NA	NA	NA	NA	NA	NA
GO:0005933	cellular bud	MYO2/PAN1/SAC6/SHS1/SLA1/SLA2/SMI1/SSD1/TPM2	NA	NA	NA	NA	NA	NA	NA	NA	NA	0.00632443	NA	NA	NA	NA	NA	NA	NA	NA	NA	NA	NA
GO:0005933	cellular bud	MYO5/PAN1/SAC6/SHS1/SLA1/SLA2/SMI1/SSD1/SYP1/TCB3/TPM2/VRP1	NA	NA	NA	NA	NA	NA	NA	NA	NA	NA	NA	0.00055987	NA	NA	NA	NA	NA	NA	NA	NA	NA
GO:0005933	cellular bud	MYO5/PAN1/SAC6/SLA1/SLA2/SMI1/SSD1/SYP1/TCB3/TPM2/VRP1	NA	NA	NA	NA	NA	NA	NA	NA	NA	NA	NA	NA	NA	NA	NA	NA	NA	0.00215965	NA	NA	NA
GO:0005933	cellular bud	PAN1/SAC6/SHS1/SLA1/SLA2/SMI1/SSD1/SYP1/TCB3/TPM2/VRP1	NA	NA	NA	NA	NA	NA	NA	NA	NA	NA	NA	NA	NA	NA	NA	NA	NA	NA	NA	0.00166768	NA
GO:0005933	cellular bud	PAN1/SAC6/SHS1/SLA1/SLA2/TCB3/VRP1	NA	NA	NA	NA	NA	NA	NA	NA	NA	NA	NA	NA	NA	0.0296026	NA	NA	NA	NA	NA	NA	NA
GO:0005933	cellular bud	PAN1/SAC6/SLA1/SLA2/SMI1/SSD1/SYP1	NA	0.00107645	NA	NA	NA	NA	NA	NA	NA	NA	NA	NA	NA	NA	NA	NA	NA	NA	NA	NA	NA
GO:0005933	cellular bud	PAN1/SAC6/SLA1/SLA2/SMI1/SSD1/SYP1/TPM2	NA	NA	NA	NA	NA	NA	0.00131995	NA	NA	NA	NA	NA	NA	NA	NA	NA	NA	NA	NA	NA	NA
GO:0005933	cellular bud	PAN1/SAC6/SLA1/SLA2/SSD1/TPM2/VRP1	NA	NA	NA	0.011377	NA	NA	NA	NA	NA	NA	NA	NA	NA	NA	NA	NA	NA	NA	NA	NA	NA
GO:0005933	cellular bud	PAN1/SLA1/SLA2/SSD1/SYP1	NA	NA	0.0194671	NA	NA	0.0153725	NA	NA	NA	NA	NA	NA	NA	NA	NA	NA	NA	NA	NA	NA	NA
GO:0005933	cellular bud	PAN1/SLA2/SSD1/SYP1/VRP1	NA	NA	NA	NA	NA	NA	NA	NA	NA	NA	NA	NA	NA	NA	NA	NA	0.00668514	NA	NA	NA	NA
GO:0005935	cellular bud neck	CDC11/HRR25/NAP1/PAN1/SHS1/SLA1/SLA2/SMI1/SSD1/SYP1/TPM2/VRP1	NA	NA	NA	NA	NA	NA	NA	NA	0.00117736	NA	NA	NA	NA	NA	NA	NA	NA	NA	NA	NA	NA
GO:0005935	cellular bud neck	MYO2/PAN1/SHS1/SLA1/SLA2/SMI1/SSD1/TPM2	NA	NA	NA	NA	NA	NA	NA	NA	NA	0.00632443	NA	NA	NA	NA	NA	NA	NA	NA	NA	NA	NA
GO:0005935	cellular bud neck	NAP1/PAN1/SHS1/SLA1/SLA2/SMI1/SSD1/SYP1/TPM2/VRP1	0.00476954	NA	NA	NA	NA	NA	NA	NA	NA	NA	NA	NA	NA	NA	NA	NA	NA	NA	NA	NA	NA
GO:0005935	cellular bud neck	PAN1/SHS1/SLA1/SLA2/SMI1/SSD1/SYP1/TPM2/VRP1	NA	NA	NA	NA	NA	NA	NA	NA	NA	NA	NA	0.00756628	NA	NA	NA	NA	NA	NA	NA	0.00522119	NA
GO:0005935	cellular bud neck	PAN1/SLA1/SLA2/SMI1/SSD1/SYP1	NA	0.00220941	NA	NA	NA	NA	NA	NA	NA	NA	NA	NA	NA	NA	NA	NA	NA	NA	NA	NA	NA
GO:0005935	cellular bud neck	PAN1/SLA1/SLA2/SMI1/SSD1/SYP1/TPM2	NA	NA	NA	NA	NA	NA	0.00188891	NA	NA	NA	NA	NA	NA	NA	NA	NA	NA	NA	NA	NA	NA
GO:0005935	cellular bud neck	PAN1/SLA1/SLA2/SMI1/SSD1/SYP1/TPM2/VRP1	NA	NA	NA	NA	NA	NA	NA	NA	NA	NA	NA	NA	NA	NA	NA	NA	NA	0.0232812	NA	NA	NA
GO:0005935	cellular bud neck	PAN1/SLA1/SLA2/SSD1/SYP1	NA	NA	0.0131361	NA	NA	0.00591403	NA	NA	NA	NA	NA	NA	NA	NA	NA	NA	NA	NA	NA	NA	NA
GO:0005935	cellular bud neck	PAN1/SLA1/SLA2/SSD1/TPM2/VRP1	NA	NA	NA	0.0158247	NA	NA	NA	NA	NA	NA	NA	NA	NA	NA	NA	NA	NA	NA	NA	NA	NA
GO:0005935	cellular bud neck	PAN1/SLA2/SSD1/SYP1/VRP1	NA	NA	NA	NA	NA	NA	NA	NA	NA	NA	NA	NA	NA	NA	NA	NA	0.00251019	NA	NA	NA	NA
GO:0005935	cellular bud neck	PAN1/SLA2/SYP1	NA	NA	NA	NA	NA	NA	NA	NA	NA	NA	NA	NA	NA	NA	NA	NA	NA	NA	0.04554	NA	NA
GO:0005935	cellular bud neck	SLA1/SMI1/SSD1/VRP1	NA	NA	NA	NA	NA	NA	NA	NA	NA	NA	NA	NA	NA	NA	NA	0.0479196	NA	NA	NA	NA	NA
GO:0005937	mating projection	AIM21/CAR1/CDC11/END3/LAS17/MID2/MYO5/PAN1/SAC6/SHS1/SLA1/SLA2/SMI1/SRV2/SYP1/VRP1	NA	NA	NA	NA	NA	NA	NA	NA	4.2e-09	NA	NA	NA	NA	NA	NA	NA	NA	NA	NA	NA	NA
GO:0005937	mating projection	AIM21/CAR1/END3/LAS17/MID2/PAN1/SAC6/SHS1/SLA1/SLA2/SMI1/SYP1/VRP1	NA	NA	NA	NA	NA	NA	NA	NA	NA	NA	NA	NA	NA	NA	NA	NA	NA	NA	NA	4.85e-08	NA
GO:0005937	mating projection	AIM21/CAR1/MID2/MYO2/PAN1/SAC6/SHS1/SLA1/SLA2/SMI1	NA	NA	NA	NA	NA	NA	NA	NA	NA	8.64e-06	NA	NA	NA	NA	NA	NA	NA	NA	NA	NA	NA
GO:0005937	mating projection	AIM21/END3/LAS17/PAN1/SAC6/SHS1/SLA1/SLA2/VRP1	NA	NA	NA	NA	NA	NA	NA	NA	NA	NA	NA	NA	NA	2.19e-05	NA	NA	NA	NA	NA	NA	NA
GO:0005937	mating projection	CAP2/CAR1/END3/LAS17/MID2/MYO5/PAN1/SAC6/SHS1/SLA1/SLA2/SMI1/SYP1/VRP1	3.29e-08	NA	NA	NA	NA	NA	NA	NA	NA	NA	NA	NA	NA	NA	NA	NA	NA	NA	NA	NA	NA
GO:0005937	mating projection	CAR1/END3/LAS17/MID2/MYO5/PAN1/SAC6/SHS1/SLA1/SLA2/SMI1/SYP1/VRP1	NA	NA	NA	NA	NA	NA	NA	NA	NA	NA	NA	5.03e-08	NA	NA	NA	NA	NA	NA	NA	NA	NA
GO:0005937	mating projection	CAR1/END3/LAS17/MID2/MYO5/PAN1/SAC6/SLA1/SLA2/SMI1/SYP1/VRP1	NA	NA	NA	NA	NA	NA	NA	NA	NA	NA	NA	NA	NA	NA	NA	NA	NA	4.31e-07	NA	NA	NA
GO:0005937	mating projection	END3/MID2/PAN1/SAC6/SFB3/SLA1/SLA2/VRP1	NA	NA	NA	2.28e-05	NA	NA	NA	NA	NA	NA	NA	NA	NA	NA	NA	NA	NA	NA	NA	NA	NA
GO:0005937	mating projection	END3/MID2/PAN1/SAC6/SLA1/SLA2/SMI1/SYP1	NA	NA	NA	NA	NA	NA	1.44e-05	NA	NA	NA	NA	NA	NA	NA	NA	NA	NA	NA	NA	NA	NA
GO:0005937	mating projection	END3/MID2/PAN1/SLA2/SYP1/VRP1	NA	NA	NA	NA	NA	NA	NA	NA	NA	NA	NA	NA	NA	NA	NA	NA	2.21e-05	NA	NA	NA	NA
GO:0005937	mating projection	END3/MID2/SLA1/SMI1/VRP1	NA	NA	NA	NA	NA	NA	NA	NA	NA	NA	NA	NA	NA	NA	NA	0.00193327	NA	NA	NA	NA	NA
GO:0005937	mating projection	MID2/PAN1/SAC6/SLA1/SLA2/SMI1/SYP1	NA	1.92e-05	NA	NA	NA	NA	NA	NA	NA	NA	NA	NA	NA	NA	NA	NA	NA	NA	NA	NA	NA
GO:0005937	mating projection	MID2/PAN1/SLA1/SLA2/SYP1	NA	NA	NA	NA	NA	0.00101381	NA	NA	NA	NA	NA	NA	NA	NA	NA	NA	NA	NA	NA	NA	NA
GO:0005937	mating projection	MID2/SFB3/SLA1/SLA2	NA	NA	NA	NA	0.0258844	NA	NA	NA	NA	NA	NA	NA	NA	NA	NA	NA	NA	NA	NA	NA	NA
GO:0005937	mating projection	PAN1/SLA1/SLA2/SYP1	NA	NA	0.0136973	NA	NA	NA	NA	NA	NA	NA	NA	NA	NA	NA	NA	NA	NA	NA	NA	NA	NA
GO:0005937	mating projection	PAN1/SLA2/SYP1	NA	NA	NA	NA	NA	NA	NA	NA	NA	NA	NA	NA	NA	NA	NA	NA	NA	NA	0.0199382	NA	NA
GO:0005938	cell cortex	AIM21/ARC15/ARC35/ARC40/CDC11/CHC1/END3/LAS17/MYO5/NAP1/PAN1/RTN2/SAC6/SHS1/SLA1/SLA2/SRV2/SYP1/TCB3/TPM2/VRP1	NA	NA	NA	NA	NA	NA	NA	NA	2.4e-11	NA	NA	NA	NA	NA	NA	NA	NA	NA	NA	NA	NA
GO:0005938	cell cortex	AIM21/ARC15/ARC40/CHC1/END3/LAS17/PAN1/RTN2/SAC6/SHS1/SLA1/SLA2/SYP1/TCB3/TPM2/VRP1	NA	NA	NA	NA	NA	NA	NA	NA	NA	NA	NA	NA	NA	NA	NA	NA	NA	NA	NA	6.13e-09	NA
GO:0005938	cell cortex	AIM21/ARC15/ARC40/CHC1/END3/LAS17/PAN1/RTN2/SAC6/SHS1/SLA1/SLA2/TCB3/VRP1	NA	NA	NA	NA	NA	NA	NA	NA	NA	NA	NA	NA	NA	7.63e-09	NA	NA	NA	NA	NA	NA	NA
GO:0005938	cell cortex	AIM21/ARC15/ARC40/CHC1/PAN1/SAC6/SHS1/SLA1/SLA2/TPM2	NA	NA	NA	NA	NA	NA	NA	NA	NA	0.0001233	NA	NA	NA	NA	NA	NA	NA	NA	NA	NA	NA
GO:0005938	cell cortex	ARC15/ARC35/ARC40/CAP2/CHC1/END3/LAS17/MYO3/MYO5/NAP1/PAN1/RTN2/SAC6/SHS1/SLA1/SLA2/SYP1/TCB3/TPM2/VRP1	1.35e-11	NA	NA	NA	NA	NA	NA	NA	NA	NA	NA	NA	NA	NA	NA	NA	NA	NA	NA	NA	NA
GO:0005938	cell cortex	ARC15/ARC35/ARC40/CHC1/END3/LAS17/MYO3/MYO5/PAN1/RTN2/SAC6/SHS1/SLA1/SLA2/SYP1/TCB3/TPM2/VRP1	NA	NA	NA	NA	NA	NA	NA	NA	NA	NA	NA	8.84e-11	NA	NA	NA	NA	NA	NA	NA	NA	NA
GO:0005938	cell cortex	ARC15/ARC35/ARC40/CHC1/END3/LAS17/MYO3/MYO5/PAN1/RTN2/SAC6/SLA1/SLA2/SYP1/TCB3/TPM2/VRP1	NA	NA	NA	NA	NA	NA	NA	NA	NA	NA	NA	NA	NA	NA	NA	NA	NA	7.39e-10	NA	NA	NA
GO:0005938	cell cortex	ARC15/ARC35/ARC40/CHC1/END3/PAN1/SAC6/SLA1/SLA2/TPM2/VRP1	NA	NA	NA	4.01e-07	NA	NA	NA	NA	NA	NA	NA	NA	NA	NA	NA	NA	NA	NA	NA	NA	NA
GO:0005938	cell cortex	ARC15/ARC40/CHC1/END3/PAN1/SAC6/SLA1/SLA2/SYP1/TPM2	NA	NA	NA	NA	NA	NA	2.74e-06	NA	NA	NA	NA	NA	NA	NA	NA	NA	NA	NA	NA	NA	NA
GO:0005938	cell cortex	ARC15/ARC40/CHC1/END3/PAN1/SLA2/SYP1/VRP1	NA	NA	NA	NA	NA	NA	NA	NA	NA	NA	NA	NA	NA	NA	NA	NA	7.71e-07	NA	NA	NA	NA
GO:0005938	cell cortex	ARC15/ARC40/CHC1/END3/SLA1/VRP1	NA	NA	NA	NA	NA	NA	NA	NA	NA	NA	NA	NA	NA	NA	NA	0.00159219	NA	NA	NA	NA	NA
GO:0005938	cell cortex	ARC15/ARC40/CHC1/PAN1/SAC6/SLA1/SLA2/SYP1	NA	1.92e-05	NA	NA	NA	NA	NA	NA	NA	NA	NA	NA	NA	NA	NA	NA	NA	NA	NA	NA	NA
GO:0005938	cell cortex	ARC15/ARC40/CHC1/PAN1/SLA1/SLA2/SYP1	NA	NA	9.35e-05	NA	NA	5.21e-05	NA	NA	NA	NA	NA	NA	NA	NA	NA	NA	NA	NA	NA	NA	NA
GO:0005938	cell cortex	ARC15/ARC40/CHC1/SLA1/SLA2	NA	NA	NA	NA	0.0215333	NA	NA	NA	NA	NA	NA	NA	NA	NA	NA	NA	NA	NA	NA	NA	NA
GO:0005938	cell cortex	ARC40/CHC1/PAN1/SLA2/SYP1	NA	NA	NA	NA	NA	NA	NA	NA	NA	NA	NA	NA	NA	NA	NA	NA	NA	NA	0.00059683	NA	NA
GO:0005940	septin ring	CDC11/SHS1/SYP1	NA	NA	NA	NA	NA	NA	NA	NA	0.0343511	NA	NA	NA	NA	NA	NA	NA	NA	NA	NA	NA	NA
GO:0012506	vesicle membrane	AKR1/CHC1/END3/MEH1/PAN1/RET2/SEC26/SLA1	0.00977205	NA	NA	NA	NA	NA	NA	NA	NA	NA	NA	NA	NA	NA	NA	NA	NA	NA	NA	NA	NA
GO:0012506	vesicle membrane	CHC1/END3/MEH1/PAN1/RET2/SEC26/SLA1	NA	NA	NA	NA	NA	NA	NA	NA	NA	NA	NA	NA	NA	NA	NA	NA	NA	NA	NA	0.0149516	NA
GO:0012506	vesicle membrane	CHC1/END3/PAN1	NA	NA	NA	NA	NA	NA	NA	NA	NA	NA	NA	NA	NA	NA	NA	NA	0.0498448	NA	NA	NA	NA
GO:0012506	vesicle membrane	CHC1/END3/PAN1/RET2/SEC26/SLA1	NA	NA	NA	NA	NA	NA	NA	NA	NA	NA	NA	NA	NA	0.0137857	NA	NA	NA	NA	NA	NA	NA
GO:0012506	vesicle membrane	CHC1/END3/PAN1/SFB3/SLA1	NA	NA	NA	0.0192246	NA	NA	NA	NA	NA	NA	NA	NA	NA	NA	NA	NA	NA	NA	NA	NA	NA
GO:0012506	vesicle membrane	CHC1/MEH1/PAN1/RET2/SEC26/SLA1	NA	NA	NA	NA	NA	NA	NA	NA	NA	0.024053	NA	NA	NA	NA	NA	NA	NA	NA	NA	NA	NA
GO:0015629	actin cytoskeleton	AIM21/ARC15/ARC18/ARC35/ARC40/CHC1/END3/LAS17/MYO5/PAN1/SAC6/SLA1/SLA2/SRV2/TPM2/VRP1	NA	NA	NA	NA	NA	NA	NA	NA	1.29e-11	NA	NA	NA	NA	NA	NA	NA	NA	NA	NA	NA	NA
GO:0015629	actin cytoskeleton	AIM21/ARC15/ARC18/ARC40/CHC1/END3/LAS17/PAN1/SAC6/SLA1/SLA2/TPM2/VRP1	NA	NA	NA	NA	NA	NA	NA	NA	NA	NA	NA	NA	NA	NA	NA	NA	NA	NA	NA	7.05e-10	NA
GO:0015629	actin cytoskeleton	AIM21/ARC15/ARC18/ARC40/CHC1/END3/LAS17/PAN1/SAC6/SLA1/SLA2/VRP1	NA	NA	NA	NA	NA	NA	NA	NA	NA	NA	NA	NA	NA	1.85e-10	NA	NA	NA	NA	NA	NA	NA
GO:0015629	actin cytoskeleton	AIM21/ARC15/ARC18/ARC40/CHC1/MYO2/PAN1/SAC6/SLA1/SLA2/TPM2	NA	NA	NA	NA	NA	NA	NA	NA	NA	5.31e-08	NA	NA	NA	NA	NA	NA	NA	NA	NA	NA	NA
GO:0015629	actin cytoskeleton	ARC15/ARC18/ARC35/ARC40/CAP2/CHC1/END3/LAS17/MYO3/MYO5/PAN1/SAC6/SLA1/SLA2/TPM2/VRP1	1.47e-12	NA	NA	NA	NA	NA	NA	NA	NA	NA	NA	NA	NA	NA	NA	NA	NA	NA	NA	NA	NA
GO:0015629	actin cytoskeleton	ARC15/ARC18/ARC35/ARC40/CHC1/END3/LAS17/MYO3/MYO5/PAN1/SAC6/SLA1/SLA2/TPM2/VRP1	NA	NA	NA	NA	NA	NA	NA	NA	NA	NA	NA	2.61e-12	NA	NA	NA	NA	NA	1.98e-12	NA	NA	NA
GO:0015629	actin cytoskeleton	ARC15/ARC18/ARC35/ARC40/CHC1/END3/PAN1/SAC6/SLA1/SLA2/TPM2/VRP1	NA	NA	NA	1.33e-11	NA	NA	NA	NA	NA	NA	NA	NA	NA	NA	NA	NA	NA	NA	NA	NA	NA
GO:0015629	actin cytoskeleton	ARC15/ARC18/ARC40/CHC1/END3/PAN1/SAC6/SLA1/SLA2/TPM2	NA	NA	NA	NA	NA	NA	3.93e-09	NA	NA	NA	NA	NA	NA	NA	NA	NA	NA	NA	NA	NA	NA
GO:0015629	actin cytoskeleton	ARC15/ARC18/ARC40/CHC1/PAN1/SAC6/SLA1/SLA2	NA	1.62e-07	NA	NA	NA	NA	NA	NA	NA	NA	NA	NA	NA	NA	NA	NA	NA	NA	NA	NA	NA
GO:0015629	actin cytoskeleton	ARC15/ARC18/ARC40/CHC1/PAN1/SLA1/SLA2	NA	NA	NA	NA	NA	8.09e-07	NA	NA	NA	NA	NA	NA	NA	NA	NA	NA	NA	NA	NA	NA	NA
GO:0015629	actin cytoskeleton	ARC15/ARC40/CHC1/END3/PAN1/SLA2/VRP1	NA	NA	NA	NA	NA	NA	NA	NA	NA	NA	NA	NA	NA	NA	NA	NA	8.45e-08	NA	NA	NA	NA
GO:0015629	actin cytoskeleton	ARC15/ARC40/CHC1/END3/SLA1/VRP1	NA	NA	NA	NA	NA	NA	NA	NA	NA	NA	NA	NA	NA	NA	NA	2.4e-05	NA	NA	NA	NA	NA
GO:0015629	actin cytoskeleton	ARC15/ARC40/CHC1/PAN1/SLA1/SLA2	NA	NA	1.52e-05	NA	NA	NA	NA	NA	NA	NA	NA	NA	NA	NA	NA	NA	NA	NA	NA	NA	NA
GO:0015629	actin cytoskeleton	ARC15/ARC40/CHC1/SLA1/SLA2	NA	NA	NA	NA	0.00087648	NA	NA	NA	NA	NA	NA	NA	NA	NA	NA	NA	NA	NA	NA	NA	NA
GO:0015629	actin cytoskeleton	ARC40/CHC1/PAN1/SLA2	NA	NA	NA	NA	NA	NA	NA	NA	NA	NA	NA	NA	NA	NA	NA	NA	NA	NA	0.00055463	NA	NA
GO:0016469	proton-transporting two-sector ATPase complex	VMA7/VMA8	NA	NA	NA	NA	NA	NA	NA	NA	NA	NA	NA	NA	NA	NA	NA	0.0393973	NA	NA	NA	NA	NA
GO:0016471	vacuolar proton-transporting V-type ATPase complex	VMA7/VMA8	NA	NA	NA	0.0236617	NA	NA	0.0230265	NA	NA	0.0463545	NA	NA	NA	0.0296026	NA	0.0113133	NA	NA	NA	NA	NA
GO:0030117	membrane coat	CHC1/RET2/SEC26	NA	NA	NA	NA	NA	NA	NA	NA	NA	0.0295399	NA	NA	NA	0.0196877	NA	NA	NA	NA	NA	0.0478426	NA
GO:0030117	membrane coat	CHC1/SFB3	NA	NA	NA	NA	0.0467153	NA	NA	NA	NA	NA	NA	NA	NA	NA	NA	NA	NA	NA	NA	NA	NA
GO:0030120	vesicle coat	CHC1/RET2/SEC26	0.0456037	NA	NA	NA	NA	NA	NA	NA	NA	0.024053	NA	0.0437585	NA	0.0157275	NA	NA	NA	0.0423901	NA	0.0409076	NA
GO:0030120	vesicle coat	CHC1/SFB3	NA	NA	NA	NA	0.0446492	NA	NA	NA	NA	NA	NA	NA	NA	NA	NA	NA	NA	NA	NA	NA	NA
GO:0030135	coated vesicle	CHC1/RET2/SEC26/SLA2	NA	NA	NA	NA	NA	NA	NA	NA	NA	NA	NA	NA	NA	0.042123	NA	NA	NA	NA	NA	NA	NA
GO:0030135	coated vesicle	CHC1/SFB3/SLA2	NA	NA	NA	NA	0.0467153	NA	NA	NA	NA	NA	NA	NA	NA	NA	NA	NA	NA	NA	NA	NA	NA
GO:0030136	clathrin-coated vesicle	CHC1/SLA2	NA	NA	0.0454948	NA	NA	0.0400416	NA	NA	NA	NA	NA	NA	NA	NA	NA	NA	0.029653	NA	0.0199382	NA	NA
GO:0030137	COPI-coated vesicle	RET2/SEC26	NA	NA	NA	NA	NA	NA	NA	NA	NA	NA	NA	NA	NA	0.0474213	NA	NA	NA	NA	NA	NA	NA
GO:0030427	site of polarized growth	AIM21/CAR1/CDC11/END3/HRR25/LAS17/MID2/MYO5/NAP1/PAN1/SAC6/SHS1/SLA1/SLA2/SMI1/SRV2/SSD1/SYP1/TPM2/VRP1	NA	NA	NA	NA	NA	NA	NA	NA	1.7e-07	NA	NA	NA	NA	NA	NA	NA	NA	NA	NA	NA	NA
GO:0030427	site of polarized growth	AIM21/CAR1/END3/LAS17/MID2/PAN1/SAC6/SHS1/SLA1/SLA2/SMI1/SSD1/SYP1/TPM2/VRP1	NA	NA	NA	NA	NA	NA	NA	NA	NA	NA	NA	NA	NA	NA	NA	NA	NA	NA	NA	6.7e-06	NA
GO:0030427	site of polarized growth	AIM21/CAR1/MID2/MYO2/PAN1/SAC6/SHS1/SLA1/SLA2/SMI1/SSD1/TPM2	NA	NA	NA	NA	NA	NA	NA	NA	NA	0.00014337	NA	NA	NA	NA	NA	NA	NA	NA	NA	NA	NA
GO:0030427	site of polarized growth	AIM21/END3/LAS17/PAN1/SAC6/SHS1/SLA1/SLA2/VRP1	NA	NA	NA	NA	NA	NA	NA	NA	NA	NA	NA	NA	NA	0.00489184	NA	NA	NA	NA	NA	NA	NA
GO:0030427	site of polarized growth	CAP2/CAR1/END3/LAS17/MID2/MYO5/NAP1/PAN1/SAC6/SHS1/SLA1/SLA2/SMI1/SSD1/SYP1/TPM2/VRP1	2.93e-06	NA	NA	NA	NA	NA	NA	NA	NA	NA	NA	NA	NA	NA	NA	NA	NA	NA	NA	NA	NA
GO:0030427	site of polarized growth	CAR1/END3/LAS17/MID2/MYO5/PAN1/SAC6/SHS1/SLA1/SLA2/SMI1/SSD1/SYP1/TPM2/VRP1	NA	NA	NA	NA	NA	NA	NA	NA	NA	NA	NA	1.05e-05	NA	NA	NA	NA	NA	NA	NA	NA	NA
GO:0030427	site of polarized growth	CAR1/END3/LAS17/MID2/MYO5/PAN1/SAC6/SLA1/SLA2/SMI1/SSD1/SYP1/TPM2/VRP1	NA	NA	NA	NA	NA	NA	NA	NA	NA	NA	NA	NA	NA	NA	NA	NA	NA	4.64e-05	NA	NA	NA
GO:0030427	site of polarized growth	END3/MID2/PAN1/SAC6/SFB3/SLA1/SLA2/SSD1/TPM2/VRP1	NA	NA	NA	9.21e-05	NA	NA	NA	NA	NA	NA	NA	NA	NA	NA	NA	NA	NA	NA	NA	NA	NA
GO:0030427	site of polarized growth	END3/MID2/PAN1/SAC6/SLA1/SLA2/SMI1/SSD1/SYP1/TPM2	NA	NA	NA	NA	NA	NA	5.27e-05	NA	NA	NA	NA	NA	NA	NA	NA	NA	NA	NA	NA	NA	NA
GO:0030427	site of polarized growth	END3/MID2/PAN1/SLA2/SSD1/SYP1/VRP1	NA	NA	NA	NA	NA	NA	NA	NA	NA	NA	NA	NA	NA	NA	NA	NA	0.00011255	NA	NA	NA	NA
GO:0030427	site of polarized growth	END3/MID2/SLA1/SMI1/SSD1/VRP1	NA	NA	NA	NA	NA	NA	NA	NA	NA	NA	NA	NA	NA	NA	NA	0.00691292	NA	NA	NA	NA	NA
GO:0030427	site of polarized growth	MID2/PAN1/SAC6/SLA1/SLA2/SMI1/SSD1/SYP1	NA	0.00024064	NA	NA	NA	NA	NA	NA	NA	NA	NA	NA	NA	NA	NA	NA	NA	NA	NA	NA	NA
GO:0030427	site of polarized growth	MID2/PAN1/SLA1/SLA2/SSD1/SYP1	NA	NA	NA	NA	NA	0.0035093	NA	NA	NA	NA	NA	NA	NA	NA	NA	NA	NA	NA	NA	NA	NA
GO:0030427	site of polarized growth	MID2/SFB3/SLA1/SLA2/SSD1	NA	NA	NA	NA	0.0446492	NA	NA	NA	NA	NA	NA	NA	NA	NA	NA	NA	NA	NA	NA	NA	NA
GO:0030427	site of polarized growth	PAN1/SLA1/SLA2/SSD1/SYP1	NA	NA	0.0250827	NA	NA	NA	NA	NA	NA	NA	NA	NA	NA	NA	NA	NA	NA	NA	NA	NA	NA
GO:0030479	actin cortical patch	AIM21/ARC15/ARC35/ARC40/CHC1/END3/LAS17/MYO5/PAN1/SAC6/SLA1/SLA2/SRV2/VRP1	NA	NA	NA	NA	NA	NA	NA	NA	1.29e-11	NA	NA	NA	NA	NA	NA	NA	NA	NA	NA	NA	NA
GO:0030479	actin cortical patch	AIM21/ARC15/ARC40/CHC1/END3/LAS17/PAN1/SAC6/SLA1/SLA2/VRP1	NA	NA	NA	NA	NA	NA	NA	NA	NA	NA	NA	NA	NA	1.23e-10	NA	NA	NA	NA	NA	1.46e-09	NA
GO:0030479	actin cortical patch	AIM21/ARC15/ARC40/CHC1/PAN1/SAC6/SLA1/SLA2	NA	NA	NA	NA	NA	NA	NA	NA	NA	2.71e-06	NA	NA	NA	NA	NA	NA	NA	NA	NA	NA	NA
GO:0030479	actin cortical patch	ARC15/ARC35/ARC40/CAP2/CHC1/END3/LAS17/MYO3/MYO5/PAN1/SAC6/SLA1/SLA2/VRP1	1.49e-12	NA	NA	NA	NA	NA	NA	NA	NA	NA	NA	NA	NA	NA	NA	NA	NA	NA	NA	NA	NA
GO:0030479	actin cortical patch	ARC15/ARC35/ARC40/CHC1/END3/LAS17/MYO3/MYO5/PAN1/SAC6/SLA1/SLA2/VRP1	NA	NA	NA	NA	NA	NA	NA	NA	NA	NA	NA	3.81e-12	NA	NA	NA	NA	NA	2.99e-12	NA	NA	NA
GO:0030479	actin cortical patch	ARC15/ARC35/ARC40/CHC1/END3/PAN1/SAC6/SLA1/SLA2/VRP1	NA	NA	NA	7.22e-11	NA	NA	NA	NA	NA	NA	NA	NA	NA	NA	NA	NA	NA	NA	NA	NA	NA
GO:0030479	actin cortical patch	ARC15/ARC40/CHC1/END3/PAN1/SAC6/SLA1/SLA2	NA	NA	NA	NA	NA	NA	4.73e-08	NA	NA	NA	NA	NA	NA	NA	NA	NA	NA	NA	NA	NA	NA
GO:0030479	actin cortical patch	ARC15/ARC40/CHC1/END3/PAN1/SLA2/VRP1	NA	NA	NA	NA	NA	NA	NA	NA	NA	NA	NA	NA	NA	NA	NA	NA	1.54e-08	NA	NA	NA	NA
GO:0030479	actin cortical patch	ARC15/ARC40/CHC1/END3/SLA1/VRP1	NA	NA	NA	NA	NA	NA	NA	NA	NA	NA	NA	NA	NA	NA	NA	7.45e-06	NA	NA	NA	NA	NA
GO:0030479	actin cortical patch	ARC15/ARC40/CHC1/PAN1/SAC6/SLA1/SLA2	NA	2.38e-07	NA	NA	NA	NA	NA	NA	NA	NA	NA	NA	NA	NA	NA	NA	NA	NA	NA	NA	NA
GO:0030479	actin cortical patch	ARC15/ARC40/CHC1/PAN1/SLA1/SLA2	NA	NA	4.21e-06	NA	NA	1.9e-06	NA	NA	NA	NA	NA	NA	NA	NA	NA	NA	NA	NA	NA	NA	NA
GO:0030479	actin cortical patch	ARC15/ARC40/CHC1/SLA1/SLA2	NA	NA	NA	NA	0.00039864	NA	NA	NA	NA	NA	NA	NA	NA	NA	NA	NA	NA	NA	NA	NA	NA
GO:0030479	actin cortical patch	ARC40/CHC1/PAN1/SLA2	NA	NA	NA	NA	NA	NA	NA	NA	NA	NA	NA	NA	NA	NA	NA	NA	NA	NA	0.00032409	NA	NA
GO:0030658	transport vesicle membrane	CHC1/SFB3	NA	NA	NA	NA	0.0409342	NA	NA	NA	NA	NA	NA	NA	NA	NA	NA	NA	NA	NA	NA	NA	NA
GO:0030659	cytoplasmic vesicle membrane	AKR1/CHC1/END3/MEH1/PAN1/RET2/SEC26/SLA1	0.00977205	NA	NA	NA	NA	NA	NA	NA	NA	NA	NA	NA	NA	NA	NA	NA	NA	NA	NA	NA	NA
GO:0030659	cytoplasmic vesicle membrane	CHC1/END3/MEH1/PAN1/RET2/SEC26/SLA1	NA	NA	NA	NA	NA	NA	NA	NA	NA	NA	NA	NA	NA	NA	NA	NA	NA	NA	NA	0.0149516	NA
GO:0030659	cytoplasmic vesicle membrane	CHC1/END3/PAN1	NA	NA	NA	NA	NA	NA	NA	NA	NA	NA	NA	NA	NA	NA	NA	NA	0.0498448	NA	NA	NA	NA
GO:0030659	cytoplasmic vesicle membrane	CHC1/END3/PAN1/RET2/SEC26/SLA1	NA	NA	NA	NA	NA	NA	NA	NA	NA	NA	NA	NA	NA	0.0137857	NA	NA	NA	NA	NA	NA	NA
GO:0030659	cytoplasmic vesicle membrane	CHC1/END3/PAN1/SFB3/SLA1	NA	NA	NA	0.0192246	NA	NA	NA	NA	NA	NA	NA	NA	NA	NA	NA	NA	NA	NA	NA	NA	NA
GO:0030659	cytoplasmic vesicle membrane	CHC1/MEH1/PAN1/RET2/SEC26/SLA1	NA	NA	NA	NA	NA	NA	NA	NA	NA	0.024053	NA	NA	NA	NA	NA	NA	NA	NA	NA	NA	NA
GO:0030660	Golgi-associated vesicle membrane	CHC1/RET2/SEC26	0.0137655	NA	NA	NA	NA	NA	NA	NA	0.0227689	0.00615936	NA	0.0119339	NA	0.00414323	NA	NA	NA	0.0115071	NA	0.00963594	NA
GO:0030662	coated vesicle membrane	CHC1/RET2/SEC26	NA	NA	NA	NA	NA	NA	NA	NA	NA	0.0477553	NA	NA	NA	0.0296026	NA	NA	NA	NA	NA	NA	NA
GO:0030663	COPI-coated vesicle membrane	RET2/SEC26	0.0456037	NA	NA	NA	NA	NA	NA	NA	NA	0.0295399	NA	0.0479221	NA	0.0196877	NA	NA	NA	0.0468458	NA	0.0457959	NA
GO:0030863	cortical cytoskeleton	AIM21/ARC15/ARC35/ARC40/CHC1/END3/LAS17/MYO5/PAN1/SAC6/SLA1/SLA2/SRV2/TPM2/VRP1	NA	NA	NA	NA	NA	NA	NA	NA	2.11e-11	NA	NA	NA	NA	NA	NA	NA	NA	NA	NA	NA	NA
GO:0030863	cortical cytoskeleton	AIM21/ARC15/ARC40/CHC1/END3/LAS17/PAN1/SAC6/SLA1/SLA2/TPM2/VRP1	NA	NA	NA	NA	NA	NA	NA	NA	NA	NA	NA	NA	NA	NA	NA	NA	NA	NA	NA	1.46e-09	NA
GO:0030863	cortical cytoskeleton	AIM21/ARC15/ARC40/CHC1/END3/LAS17/PAN1/SAC6/SLA1/SLA2/VRP1	NA	NA	NA	NA	NA	NA	NA	NA	NA	NA	NA	NA	NA	8.09e-10	NA	NA	NA	NA	NA	NA	NA
GO:0030863	cortical cytoskeleton	AIM21/ARC15/ARC40/CHC1/PAN1/SAC6/SLA1/SLA2/TPM2	NA	NA	NA	NA	NA	NA	NA	NA	NA	2.03e-06	NA	NA	NA	NA	NA	NA	NA	NA	NA	NA	NA
GO:0030863	cortical cytoskeleton	ARC15/ARC35/ARC40/CAP2/CHC1/END3/LAS17/MYO3/MYO5/PAN1/SAC6/SLA1/SLA2/TPM2/VRP1	2.3e-12	NA	NA	NA	NA	NA	NA	NA	NA	NA	NA	NA	NA	NA	NA	NA	NA	NA	NA	NA	NA
GO:0030863	cortical cytoskeleton	ARC15/ARC35/ARC40/CHC1/END3/LAS17/MYO3/MYO5/PAN1/SAC6/SLA1/SLA2/TPM2/VRP1	NA	NA	NA	NA	NA	NA	NA	NA	NA	NA	NA	5.03e-12	NA	NA	NA	NA	NA	3.89e-12	NA	NA	NA
GO:0030863	cortical cytoskeleton	ARC15/ARC35/ARC40/CHC1/END3/PAN1/SAC6/SLA1/SLA2/TPM2/VRP1	NA	NA	NA	4.64e-11	NA	NA	NA	NA	NA	NA	NA	NA	NA	NA	NA	NA	NA	NA	NA	NA	NA
GO:0030863	cortical cytoskeleton	ARC15/ARC40/CHC1/END3/PAN1/SAC6/SLA1/SLA2/TPM2	NA	NA	NA	NA	NA	NA	1.9e-08	NA	NA	NA	NA	NA	NA	NA	NA	NA	NA	NA	NA	NA	NA
GO:0030863	cortical cytoskeleton	ARC15/ARC40/CHC1/END3/PAN1/SLA2/VRP1	NA	NA	NA	NA	NA	NA	NA	NA	NA	NA	NA	NA	NA	NA	NA	NA	5.08e-08	NA	NA	NA	NA
GO:0030863	cortical cytoskeleton	ARC15/ARC40/CHC1/END3/SLA1/VRP1	NA	NA	NA	NA	NA	NA	NA	NA	NA	NA	NA	NA	NA	NA	NA	1.63e-05	NA	NA	NA	NA	NA
GO:0030863	cortical cytoskeleton	ARC15/ARC40/CHC1/PAN1/SAC6/SLA1/SLA2	NA	9.19e-07	NA	NA	NA	NA	NA	NA	NA	NA	NA	NA	NA	NA	NA	NA	NA	NA	NA	NA	NA
GO:0030863	cortical cytoskeleton	ARC15/ARC40/CHC1/PAN1/SLA1/SLA2	NA	NA	1.03e-05	NA	NA	5.6e-06	NA	NA	NA	NA	NA	NA	NA	NA	NA	NA	NA	NA	NA	NA	NA
GO:0030863	cortical cytoskeleton	ARC15/ARC40/CHC1/SLA1/SLA2	NA	NA	NA	NA	0.00066432	NA	NA	NA	NA	NA	NA	NA	NA	NA	NA	NA	NA	NA	NA	NA	NA
GO:0030863	cortical cytoskeleton	ARC40/CHC1/PAN1/SLA2	NA	NA	NA	NA	NA	NA	NA	NA	NA	NA	NA	NA	NA	NA	NA	NA	NA	NA	0.00046112	NA	NA
GO:0030864	cortical actin cytoskeleton	AIM21/ARC15/ARC35/ARC40/CHC1/END3/LAS17/MYO5/PAN1/SAC6/SLA1/SLA2/SRV2/TPM2/VRP1	NA	NA	NA	NA	NA	NA	NA	NA	1.38e-11	NA	NA	NA	NA	NA	NA	NA	NA	NA	NA	NA	NA
GO:0030864	cortical actin cytoskeleton	AIM21/ARC15/ARC40/CHC1/END3/LAS17/PAN1/SAC6/SLA1/SLA2/TPM2/VRP1	NA	NA	NA	NA	NA	NA	NA	NA	NA	NA	NA	NA	NA	NA	NA	NA	NA	NA	NA	1.46e-09	NA
GO:0030864	cortical actin cytoskeleton	AIM21/ARC15/ARC40/CHC1/END3/LAS17/PAN1/SAC6/SLA1/SLA2/VRP1	NA	NA	NA	NA	NA	NA	NA	NA	NA	NA	NA	NA	NA	6.32e-10	NA	NA	NA	NA	NA	NA	NA
GO:0030864	cortical actin cytoskeleton	AIM21/ARC15/ARC40/CHC1/PAN1/SAC6/SLA1/SLA2/TPM2	NA	NA	NA	NA	NA	NA	NA	NA	NA	2.03e-06	NA	NA	NA	NA	NA	NA	NA	NA	NA	NA	NA
GO:0030864	cortical actin cytoskeleton	ARC15/ARC35/ARC40/CAP2/CHC1/END3/LAS17/MYO3/MYO5/PAN1/SAC6/SLA1/SLA2/TPM2/VRP1	1.49e-12	NA	NA	NA	NA	NA	NA	NA	NA	NA	NA	NA	NA	NA	NA	NA	NA	NA	NA	NA	NA
GO:0030864	cortical actin cytoskeleton	ARC15/ARC35/ARC40/CHC1/END3/LAS17/MYO3/MYO5/PAN1/SAC6/SLA1/SLA2/TPM2/VRP1	NA	NA	NA	NA	NA	NA	NA	NA	NA	NA	NA	3.81e-12	NA	NA	NA	NA	NA	2.99e-12	NA	NA	NA
GO:0030864	cortical actin cytoskeleton	ARC15/ARC35/ARC40/CHC1/END3/PAN1/SAC6/SLA1/SLA2/TPM2/VRP1	NA	NA	NA	4.32e-11	NA	NA	NA	NA	NA	NA	NA	NA	NA	NA	NA	NA	NA	NA	NA	NA	NA
GO:0030864	cortical actin cytoskeleton	ARC15/ARC40/CHC1/END3/PAN1/SAC6/SLA1/SLA2/TPM2	NA	NA	NA	NA	NA	NA	1.73e-08	NA	NA	NA	NA	NA	NA	NA	NA	NA	NA	NA	NA	NA	NA
GO:0030864	cortical actin cytoskeleton	ARC15/ARC40/CHC1/END3/PAN1/SLA2/VRP1	NA	NA	NA	NA	NA	NA	NA	NA	NA	NA	NA	NA	NA	NA	NA	NA	5.03e-08	NA	NA	NA	NA
GO:0030864	cortical actin cytoskeleton	ARC15/ARC40/CHC1/END3/SLA1/VRP1	NA	NA	NA	NA	NA	NA	NA	NA	NA	NA	NA	NA	NA	NA	NA	1.63e-05	NA	NA	NA	NA	NA
GO:0030864	cortical actin cytoskeleton	ARC15/ARC40/CHC1/PAN1/SAC6/SLA1/SLA2	NA	8.57e-07	NA	NA	NA	NA	NA	NA	NA	NA	NA	NA	NA	NA	NA	NA	NA	NA	NA	NA	NA
GO:0030864	cortical actin cytoskeleton	ARC15/ARC40/CHC1/PAN1/SLA1/SLA2	NA	NA	1.03e-05	NA	NA	5.45e-06	NA	NA	NA	NA	NA	NA	NA	NA	NA	NA	NA	NA	NA	NA	NA
GO:0030864	cortical actin cytoskeleton	ARC15/ARC40/CHC1/SLA1/SLA2	NA	NA	NA	NA	0.00066432	NA	NA	NA	NA	NA	NA	NA	NA	NA	NA	NA	NA	NA	NA	NA	NA
GO:0030864	cortical actin cytoskeleton	ARC40/CHC1/PAN1/SLA2	NA	NA	NA	NA	NA	NA	NA	NA	NA	NA	NA	NA	NA	NA	NA	NA	NA	NA	0.00046112	NA	NA
GO:0031410	cytoplasmic vesicle	AKR1/CHC1/END3/MEH1/PAN1/RET2/SEC26/SLA1/SLA2/SYP1/VPS35	0.0215163	NA	NA	NA	NA	NA	NA	NA	NA	NA	NA	NA	NA	NA	NA	NA	NA	NA	NA	NA	NA
GO:0031410	cytoplasmic vesicle	CHC1/END3/MEH1/PAN1/RET2/SEC26/SLA1/SLA2/SYP1	NA	NA	NA	NA	NA	NA	NA	NA	NA	NA	NA	NA	NA	NA	NA	NA	NA	NA	NA	0.0478426	NA
GO:0031410	cytoplasmic vesicle	CHC1/END3/PAN1/SLA2/SYP1	NA	NA	NA	NA	NA	NA	NA	NA	NA	NA	NA	NA	NA	NA	NA	NA	0.0119624	NA	NA	NA	NA
GO:0031410	cytoplasmic vesicle	CHC1/MEH1/MYO2/PAN1/RET2/SEC26/SLA1/SLA2	NA	NA	NA	NA	NA	NA	NA	NA	NA	0.0463545	NA	NA	NA	NA	NA	NA	NA	NA	NA	NA	NA
GO:0031410	cytoplasmic vesicle	CHC1/PAN1/SLA1/SLA2/SYP1	NA	NA	0.0310468	NA	NA	0.0255664	NA	NA	NA	NA	NA	NA	NA	NA	NA	NA	NA	NA	NA	NA	NA
GO:0031410	cytoplasmic vesicle	CHC1/PAN1/SLA2/SYP1	NA	NA	NA	NA	NA	NA	NA	NA	NA	NA	NA	NA	NA	NA	NA	NA	NA	NA	0.0208801	NA	NA
GO:0031982	vesicle	AKR1/CHC1/END3/MEH1/MYO3/MYO5/PAN1/RET2/SEC26/SLA1/SLA2/SYP1/VPS35	0.00332982	NA	NA	NA	NA	NA	NA	NA	NA	NA	NA	NA	NA	NA	NA	NA	NA	NA	NA	NA	NA
GO:0031982	vesicle	CHC1/END3/MYO3/MYO5/PAN1/RET2/SEC26/SLA1/SLA2/SYP1	NA	NA	NA	NA	NA	NA	NA	NA	NA	NA	NA	0.0306207	NA	NA	NA	NA	NA	0.027798	NA	NA	NA
GO:0031982	vesicle	CHC1/END3/PAN1/SLA2/SYP1	NA	NA	NA	NA	NA	NA	NA	NA	NA	NA	NA	NA	NA	NA	NA	NA	0.0124137	NA	NA	NA	NA
GO:0031982	vesicle	CHC1/MEH1/MYO2/PAN1/RET2/SEC26/SLA1/SLA2	NA	NA	NA	NA	NA	NA	NA	NA	NA	0.0477553	NA	NA	NA	NA	NA	NA	NA	NA	NA	NA	NA
GO:0031982	vesicle	CHC1/PAN1/SLA1/SLA2/SYP1	NA	NA	0.0319028	NA	NA	0.0257756	NA	NA	NA	NA	NA	NA	NA	NA	NA	NA	NA	NA	NA	NA	NA
GO:0031982	vesicle	CHC1/PAN1/SLA2/SYP1	NA	NA	NA	NA	NA	NA	NA	NA	NA	NA	NA	NA	NA	NA	NA	NA	NA	NA	0.0208801	NA	NA
GO:0032153	cell division site	CDC11/NAP1/SHS1/SYP1/TPM2	NA	NA	NA	NA	NA	NA	NA	NA	0.016436	NA	NA	NA	NA	NA	NA	NA	NA	NA	NA	NA	NA
GO:0032153	cell division site	NAP1/SHS1/SYP1/TPM2	0.0415718	NA	NA	NA	NA	NA	NA	NA	NA	NA	NA	NA	NA	NA	NA	NA	NA	NA	NA	NA	NA
GO:0032156	septin cytoskeleton	CDC11/NAP1/SHS1/SYP1	NA	NA	NA	NA	NA	NA	NA	NA	0.0116725	NA	NA	NA	NA	NA	NA	NA	NA	NA	NA	NA	NA
GO:0032156	septin cytoskeleton	NAP1/SHS1/SYP1	0.0433577	NA	NA	NA	NA	NA	NA	NA	NA	NA	NA	NA	NA	NA	NA	NA	NA	NA	NA	NA	NA
GO:0032161	cleavage apparatus septin structure	CDC11/NAP1/SHS1/SYP1	NA	NA	NA	NA	NA	NA	NA	NA	0.00453913	NA	NA	NA	NA	NA	NA	NA	NA	NA	NA	NA	NA
GO:0032161	cleavage apparatus septin structure	NAP1/SHS1/SYP1	0.0232737	NA	NA	NA	NA	NA	NA	NA	NA	NA	NA	NA	NA	NA	NA	NA	NA	NA	NA	NA	NA
GO:0033176	proton-transporting V-type ATPase complex	VMA7/VMA8	NA	NA	NA	0.0236617	NA	NA	0.0230265	NA	NA	0.0463545	NA	NA	NA	0.0296026	NA	0.0113133	NA	NA	NA	NA	NA
GO:0035770	ribonucleoprotein granule	DCP2/LSM3/LSM6/SSD1	NA	NA	NA	NA	0.0258844	NA	NA	NA	NA	NA	NA	NA	NA	NA	NA	NA	NA	NA	NA	NA	NA
GO:0036464	cytoplasmic ribonucleoprotein granule	DCP2/LSM3/LSM6/SSD1	NA	NA	NA	NA	0.0258844	NA	NA	NA	NA	NA	NA	NA	NA	NA	NA	NA	NA	NA	NA	NA	NA
GO:0042995	cell projection	AIM21/CAR1/CDC11/END3/LAS17/MID2/MYO5/PAN1/SAC6/SHS1/SLA1/SLA2/SMI1/SRV2/SYP1/VRP1	NA	NA	NA	NA	NA	NA	NA	NA	5.05e-09	NA	NA	NA	NA	NA	NA	NA	NA	NA	NA	NA	NA
GO:0042995	cell projection	AIM21/CAR1/END3/LAS17/MID2/PAN1/SAC6/SHS1/SLA1/SLA2/SMI1/SYP1/VRP1	NA	NA	NA	NA	NA	NA	NA	NA	NA	NA	NA	NA	NA	NA	NA	NA	NA	NA	NA	5.33e-08	NA
GO:0042995	cell projection	AIM21/CAR1/MID2/MYO2/PAN1/SAC6/SHS1/SLA1/SLA2/SMI1	NA	NA	NA	NA	NA	NA	NA	NA	NA	8.64e-06	NA	NA	NA	NA	NA	NA	NA	NA	NA	NA	NA
GO:0042995	cell projection	AIM21/END3/LAS17/PAN1/SAC6/SHS1/SLA1/SLA2/VRP1	NA	NA	NA	NA	NA	NA	NA	NA	NA	NA	NA	NA	NA	2.19e-05	NA	NA	NA	NA	NA	NA	NA
GO:0042995	cell projection	CAP2/CAR1/END3/LAS17/MID2/MYO3/MYO5/PAN1/SAC6/SHS1/SLA1/SLA2/SMI1/SYP1/VRP1	7.01e-09	NA	NA	NA	NA	NA	NA	NA	NA	NA	NA	NA	NA	NA	NA	NA	NA	NA	NA	NA	NA
GO:0042995	cell projection	CAR1/END3/LAS17/MID2/MYO3/MYO5/PAN1/SAC6/SHS1/SLA1/SLA2/SMI1/SYP1/VRP1	NA	NA	NA	NA	NA	NA	NA	NA	NA	NA	NA	8.68e-09	NA	NA	NA	NA	NA	NA	NA	NA	NA
GO:0042995	cell projection	CAR1/END3/LAS17/MID2/MYO3/MYO5/PAN1/SAC6/SLA1/SLA2/SMI1/SYP1/VRP1	NA	NA	NA	NA	NA	NA	NA	NA	NA	NA	NA	NA	NA	NA	NA	NA	NA	7.74e-08	NA	NA	NA
GO:0042995	cell projection	END3/MID2/PAN1/SAC6/SFB3/SLA1/SLA2/VRP1	NA	NA	NA	2.28e-05	NA	NA	NA	NA	NA	NA	NA	NA	NA	NA	NA	NA	NA	NA	NA	NA	NA
GO:0042995	cell projection	END3/MID2/PAN1/SAC6/SLA1/SLA2/SMI1/SYP1	NA	NA	NA	NA	NA	NA	1.44e-05	NA	NA	NA	NA	NA	NA	NA	NA	NA	NA	NA	NA	NA	NA
GO:0042995	cell projection	END3/MID2/PAN1/SLA2/SYP1/VRP1	NA	NA	NA	NA	NA	NA	NA	NA	NA	NA	NA	NA	NA	NA	NA	NA	2.21e-05	NA	NA	NA	NA
GO:0042995	cell projection	END3/MID2/SLA1/SMI1/VRP1	NA	NA	NA	NA	NA	NA	NA	NA	NA	NA	NA	NA	NA	NA	NA	0.00193327	NA	NA	NA	NA	NA
GO:0042995	cell projection	MID2/PAN1/SAC6/SLA1/SLA2/SMI1/SYP1	NA	1.92e-05	NA	NA	NA	NA	NA	NA	NA	NA	NA	NA	NA	NA	NA	NA	NA	NA	NA	NA	NA
GO:0042995	cell projection	MID2/PAN1/SLA1/SLA2/SYP1	NA	NA	NA	NA	NA	0.00101381	NA	NA	NA	NA	NA	NA	NA	NA	NA	NA	NA	NA	NA	NA	NA
GO:0042995	cell projection	MID2/SFB3/SLA1/SLA2	NA	NA	NA	NA	0.0258844	NA	NA	NA	NA	NA	NA	NA	NA	NA	NA	NA	NA	NA	NA	NA	NA
GO:0042995	cell projection	PAN1/SLA1/SLA2/SYP1	NA	NA	0.0136973	NA	NA	NA	NA	NA	NA	NA	NA	NA	NA	NA	NA	NA	NA	NA	NA	NA	NA
GO:0042995	cell projection	PAN1/SLA2/SYP1	NA	NA	NA	NA	NA	NA	NA	NA	NA	NA	NA	NA	NA	NA	NA	NA	NA	NA	0.0199382	NA	NA
GO:0043332	mating projection tip	AIM21/CAR1/CDC11/END3/LAS17/MID2/MYO5/PAN1/SAC6/SHS1/SLA1/SLA2/SMI1/SRV2/SYP1/VRP1	NA	NA	NA	NA	NA	NA	NA	NA	1.35e-09	NA	NA	NA	NA	NA	NA	NA	NA	NA	NA	NA	NA
GO:0043332	mating projection tip	AIM21/CAR1/END3/LAS17/MID2/PAN1/SAC6/SHS1/SLA1/SLA2/SMI1/SYP1/VRP1	NA	NA	NA	NA	NA	NA	NA	NA	NA	NA	NA	NA	NA	NA	NA	NA	NA	NA	NA	2.02e-08	NA
GO:0043332	mating projection tip	AIM21/CAR1/MID2/MYO2/PAN1/SAC6/SHS1/SLA1/SLA2/SMI1	NA	NA	NA	NA	NA	NA	NA	NA	NA	5.08e-06	NA	NA	NA	NA	NA	NA	NA	NA	NA	NA	NA
GO:0043332	mating projection tip	AIM21/END3/LAS17/PAN1/SAC6/SHS1/SLA1/SLA2/VRP1	NA	NA	NA	NA	NA	NA	NA	NA	NA	NA	NA	NA	NA	1.29e-05	NA	NA	NA	NA	NA	NA	NA
GO:0043332	mating projection tip	CAP2/CAR1/END3/LAS17/MID2/MYO5/PAN1/SAC6/SHS1/SLA1/SLA2/SMI1/SYP1/VRP1	1.3e-08	NA	NA	NA	NA	NA	NA	NA	NA	NA	NA	NA	NA	NA	NA	NA	NA	NA	NA	NA	NA
GO:0043332	mating projection tip	CAR1/END3/LAS17/MID2/MYO5/PAN1/SAC6/SHS1/SLA1/SLA2/SMI1/SYP1/VRP1	NA	NA	NA	NA	NA	NA	NA	NA	NA	NA	NA	1.97e-08	NA	NA	NA	NA	NA	NA	NA	NA	NA
GO:0043332	mating projection tip	CAR1/END3/LAS17/MID2/MYO5/PAN1/SAC6/SLA1/SLA2/SMI1/SYP1/VRP1	NA	NA	NA	NA	NA	NA	NA	NA	NA	NA	NA	NA	NA	NA	NA	NA	NA	1.84e-07	NA	NA	NA
GO:0043332	mating projection tip	END3/MID2/PAN1/SAC6/SFB3/SLA1/SLA2/VRP1	NA	NA	NA	1.48e-05	NA	NA	NA	NA	NA	NA	NA	NA	NA	NA	NA	NA	NA	NA	NA	NA	NA
GO:0043332	mating projection tip	END3/MID2/PAN1/SAC6/SLA1/SLA2/SMI1/SYP1	NA	NA	NA	NA	NA	NA	9.27e-06	NA	NA	NA	NA	NA	NA	NA	NA	NA	NA	NA	NA	NA	NA
GO:0043332	mating projection tip	END3/MID2/PAN1/SLA2/SYP1/VRP1	NA	NA	NA	NA	NA	NA	NA	NA	NA	NA	NA	NA	NA	NA	NA	NA	1.76e-05	NA	NA	NA	NA
GO:0043332	mating projection tip	END3/MID2/SLA1/SMI1/VRP1	NA	NA	NA	NA	NA	NA	NA	NA	NA	NA	NA	NA	NA	NA	NA	0.00178083	NA	NA	NA	NA	NA
GO:0043332	mating projection tip	MID2/PAN1/SAC6/SLA1/SLA2/SMI1/SYP1	NA	1.84e-05	NA	NA	NA	NA	NA	NA	NA	NA	NA	NA	NA	NA	NA	NA	NA	NA	NA	NA	NA
GO:0043332	mating projection tip	MID2/PAN1/SLA1/SLA2/SYP1	NA	NA	NA	NA	NA	0.00092725	NA	NA	NA	NA	NA	NA	NA	NA	NA	NA	NA	NA	NA	NA	NA
GO:0043332	mating projection tip	MID2/SFB3/SLA1/SLA2	NA	NA	NA	NA	0.0258844	NA	NA	NA	NA	NA	NA	NA	NA	NA	NA	NA	NA	NA	NA	NA	NA
GO:0043332	mating projection tip	PAN1/SLA1/SLA2/SYP1	NA	NA	0.0131361	NA	NA	NA	NA	NA	NA	NA	NA	NA	NA	NA	NA	NA	NA	NA	NA	NA	NA
GO:0043332	mating projection tip	PAN1/SLA2/SYP1	NA	NA	NA	NA	NA	NA	NA	NA	NA	NA	NA	NA	NA	NA	NA	NA	NA	NA	0.0199382	NA	NA
GO:0045121	membrane raft	MEH1/PST2/RFS1/VAC8/VMA8	0.00234178	NA	NA	NA	NA	NA	NA	NA	0.00453913	NA	NA	NA	NA	NA	NA	NA	NA	NA	NA	0.00102485	NA
GO:0045121	membrane raft	MEH1/RFS1/VAC8/VMA8	NA	NA	NA	NA	NA	NA	NA	NA	NA	0.00598674	NA	NA	NA	NA	NA	NA	NA	NA	NA	NA	NA
GO:0045121	membrane raft	PST2/RFS1/VAC8/VMA8	NA	NA	NA	NA	NA	NA	NA	NA	NA	NA	NA	0.0119339	NA	NA	NA	NA	NA	0.0115071	NA	NA	NA
GO:0045121	membrane raft	PST2/VAC8/VMA8	NA	NA	NA	0.0158247	NA	NA	0.0135547	NA	NA	NA	NA	NA	NA	NA	NA	NA	NA	NA	NA	NA	NA
GO:0045121	membrane raft	PST2/VMA8	NA	NA	NA	NA	NA	0.0408145	NA	NA	NA	NA	NA	NA	NA	NA	NA	NA	NA	NA	NA	NA	NA
GO:0045121	membrane raft	RFS1/VAC8/VMA8	NA	NA	NA	NA	NA	NA	NA	NA	NA	NA	NA	NA	NA	0.0241534	NA	NA	NA	NA	NA	NA	NA
GO:0046540	U4/U6 x U5 tri-snRNP complex	LSM3/LSM6	NA	NA	NA	NA	0.0467153	NA	NA	NA	NA	NA	NA	NA	NA	NA	NA	NA	NA	NA	NA	NA	NA
GO:0048475	coated membrane	CHC1/RET2/SEC26	NA	NA	NA	NA	NA	NA	NA	NA	NA	0.0295399	NA	NA	NA	0.0196877	NA	NA	NA	NA	NA	0.0478426	NA
GO:0048475	coated membrane	CHC1/SFB3	NA	NA	NA	NA	0.0467153	NA	NA	NA	NA	NA	NA	NA	NA	NA	NA	NA	NA	NA	NA	NA	NA
GO:0051286	cell tip	AIM21/CAR1/CDC11/END3/LAS17/MID2/MYO5/PAN1/SAC6/SHS1/SLA1/SLA2/SMI1/SRV2/SYP1/VRP1	NA	NA	NA	NA	NA	NA	NA	NA	4.91e-09	NA	NA	NA	NA	NA	NA	NA	NA	NA	NA	NA	NA
GO:0051286	cell tip	AIM21/CAR1/END3/LAS17/MID2/PAN1/SAC6/SHS1/SLA1/SLA2/SMI1/SYP1/VRP1	NA	NA	NA	NA	NA	NA	NA	NA	NA	NA	NA	NA	NA	NA	NA	NA	NA	NA	NA	5.29e-08	NA
GO:0051286	cell tip	AIM21/CAR1/MID2/MYO2/PAN1/SAC6/SHS1/SLA1/SLA2/SMI1	NA	NA	NA	NA	NA	NA	NA	NA	NA	8.64e-06	NA	NA	NA	NA	NA	NA	NA	NA	NA	NA	NA
GO:0051286	cell tip	AIM21/END3/LAS17/PAN1/SAC6/SHS1/SLA1/SLA2/VRP1	NA	NA	NA	NA	NA	NA	NA	NA	NA	NA	NA	NA	NA	2.19e-05	NA	NA	NA	NA	NA	NA	NA
GO:0051286	cell tip	CAP2/CAR1/END3/LAS17/MID2/MYO3/MYO5/PAN1/SAC6/SHS1/SLA1/SLA2/SMI1/SYP1/VRP1	6.98e-09	NA	NA	NA	NA	NA	NA	NA	NA	NA	NA	NA	NA	NA	NA	NA	NA	NA	NA	NA	NA
GO:0051286	cell tip	CAR1/END3/LAS17/MID2/MYO3/MYO5/PAN1/SAC6/SHS1/SLA1/SLA2/SMI1/SYP1/VRP1	NA	NA	NA	NA	NA	NA	NA	NA	NA	NA	NA	8.68e-09	NA	NA	NA	NA	NA	NA	NA	NA	NA
GO:0051286	cell tip	CAR1/END3/LAS17/MID2/MYO3/MYO5/PAN1/SAC6/SLA1/SLA2/SMI1/SYP1/VRP1	NA	NA	NA	NA	NA	NA	NA	NA	NA	NA	NA	NA	NA	NA	NA	NA	NA	7.74e-08	NA	NA	NA
GO:0051286	cell tip	END3/MID2/PAN1/SAC6/SFB3/SLA1/SLA2/VRP1	NA	NA	NA	2.28e-05	NA	NA	NA	NA	NA	NA	NA	NA	NA	NA	NA	NA	NA	NA	NA	NA	NA
GO:0051286	cell tip	END3/MID2/PAN1/SAC6/SLA1/SLA2/SMI1/SYP1	NA	NA	NA	NA	NA	NA	1.44e-05	NA	NA	NA	NA	NA	NA	NA	NA	NA	NA	NA	NA	NA	NA
GO:0051286	cell tip	END3/MID2/PAN1/SLA2/SYP1/VRP1	NA	NA	NA	NA	NA	NA	NA	NA	NA	NA	NA	NA	NA	NA	NA	NA	2.21e-05	NA	NA	NA	NA
GO:0051286	cell tip	END3/MID2/SLA1/SMI1/VRP1	NA	NA	NA	NA	NA	NA	NA	NA	NA	NA	NA	NA	NA	NA	NA	0.00193327	NA	NA	NA	NA	NA
GO:0051286	cell tip	MID2/PAN1/SAC6/SLA1/SLA2/SMI1/SYP1	NA	1.92e-05	NA	NA	NA	NA	NA	NA	NA	NA	NA	NA	NA	NA	NA	NA	NA	NA	NA	NA	NA
GO:0051286	cell tip	MID2/PAN1/SLA1/SLA2/SYP1	NA	NA	NA	NA	NA	0.00101381	NA	NA	NA	NA	NA	NA	NA	NA	NA	NA	NA	NA	NA	NA	NA
GO:0051286	cell tip	MID2/SFB3/SLA1/SLA2	NA	NA	NA	NA	0.0258844	NA	NA	NA	NA	NA	NA	NA	NA	NA	NA	NA	NA	NA	NA	NA	NA
GO:0051286	cell tip	PAN1/SLA1/SLA2/SYP1	NA	NA	0.0136973	NA	NA	NA	NA	NA	NA	NA	NA	NA	NA	NA	NA	NA	NA	NA	NA	NA	NA
GO:0051286	cell tip	PAN1/SLA2/SYP1	NA	NA	NA	NA	NA	NA	NA	NA	NA	NA	NA	NA	NA	NA	NA	NA	NA	NA	0.0199382	NA	NA
GO:0060187	cell pole	AIM21/CAR1/CDC11/END3/LAS17/MID2/MYO5/PAN1/SAC6/SHS1/SLA1/SLA2/SMI1/SRV2/SYP1/VRP1	NA	NA	NA	NA	NA	NA	NA	NA	4.91e-09	NA	NA	NA	NA	NA	NA	NA	NA	NA	NA	NA	NA
GO:0060187	cell pole	AIM21/CAR1/END3/LAS17/MID2/PAN1/SAC6/SHS1/SLA1/SLA2/SMI1/SYP1/VRP1	NA	NA	NA	NA	NA	NA	NA	NA	NA	NA	NA	NA	NA	NA	NA	NA	NA	NA	NA	5.29e-08	NA
GO:0060187	cell pole	AIM21/CAR1/MID2/MYO2/PAN1/SAC6/SHS1/SLA1/SLA2/SMI1	NA	NA	NA	NA	NA	NA	NA	NA	NA	8.64e-06	NA	NA	NA	NA	NA	NA	NA	NA	NA	NA	NA
GO:0060187	cell pole	AIM21/END3/LAS17/PAN1/SAC6/SHS1/SLA1/SLA2/VRP1	NA	NA	NA	NA	NA	NA	NA	NA	NA	NA	NA	NA	NA	2.19e-05	NA	NA	NA	NA	NA	NA	NA
GO:0060187	cell pole	CAP2/CAR1/END3/LAS17/MID2/MYO3/MYO5/PAN1/SAC6/SHS1/SLA1/SLA2/SMI1/SYP1/VRP1	6.98e-09	NA	NA	NA	NA	NA	NA	NA	NA	NA	NA	NA	NA	NA	NA	NA	NA	NA	NA	NA	NA
GO:0060187	cell pole	CAR1/END3/LAS17/MID2/MYO3/MYO5/PAN1/SAC6/SHS1/SLA1/SLA2/SMI1/SYP1/VRP1	NA	NA	NA	NA	NA	NA	NA	NA	NA	NA	NA	8.68e-09	NA	NA	NA	NA	NA	NA	NA	NA	NA
GO:0060187	cell pole	CAR1/END3/LAS17/MID2/MYO3/MYO5/PAN1/SAC6/SLA1/SLA2/SMI1/SYP1/VRP1	NA	NA	NA	NA	NA	NA	NA	NA	NA	NA	NA	NA	NA	NA	NA	NA	NA	7.74e-08	NA	NA	NA
GO:0060187	cell pole	END3/MID2/PAN1/SAC6/SFB3/SLA1/SLA2/VRP1	NA	NA	NA	2.28e-05	NA	NA	NA	NA	NA	NA	NA	NA	NA	NA	NA	NA	NA	NA	NA	NA	NA
GO:0060187	cell pole	END3/MID2/PAN1/SAC6/SLA1/SLA2/SMI1/SYP1	NA	NA	NA	NA	NA	NA	1.44e-05	NA	NA	NA	NA	NA	NA	NA	NA	NA	NA	NA	NA	NA	NA
GO:0060187	cell pole	END3/MID2/PAN1/SLA2/SYP1/VRP1	NA	NA	NA	NA	NA	NA	NA	NA	NA	NA	NA	NA	NA	NA	NA	NA	2.21e-05	NA	NA	NA	NA
GO:0060187	cell pole	END3/MID2/SLA1/SMI1/VRP1	NA	NA	NA	NA	NA	NA	NA	NA	NA	NA	NA	NA	NA	NA	NA	0.00193327	NA	NA	NA	NA	NA
GO:0060187	cell pole	MID2/PAN1/SAC6/SLA1/SLA2/SMI1/SYP1	NA	1.92e-05	NA	NA	NA	NA	NA	NA	NA	NA	NA	NA	NA	NA	NA	NA	NA	NA	NA	NA	NA
GO:0060187	cell pole	MID2/PAN1/SLA1/SLA2/SYP1	NA	NA	NA	NA	NA	0.00101381	NA	NA	NA	NA	NA	NA	NA	NA	NA	NA	NA	NA	NA	NA	NA
GO:0060187	cell pole	MID2/SFB3/SLA1/SLA2	NA	NA	NA	NA	0.0258844	NA	NA	NA	NA	NA	NA	NA	NA	NA	NA	NA	NA	NA	NA	NA	NA
GO:0060187	cell pole	PAN1/SLA1/SLA2/SYP1	NA	NA	0.0136973	NA	NA	NA	NA	NA	NA	NA	NA	NA	NA	NA	NA	NA	NA	NA	NA	NA	NA
GO:0060187	cell pole	PAN1/SLA2/SYP1	NA	NA	NA	NA	NA	NA	NA	NA	NA	NA	NA	NA	NA	NA	NA	NA	NA	NA	0.0199382	NA	NA
GO:0061645	endocytic patch	AIM21/ARC15/ARC35/ARC40/CHC1/END3/LAS17/MYO5/PAN1/SAC6/SLA1/SLA2/SRV2/SYP1/VRP1	NA	NA	NA	NA	NA	NA	NA	NA	2.14e-12	NA	NA	NA	NA	NA	NA	NA	NA	NA	NA	NA	NA
GO:0061645	endocytic patch	AIM21/ARC15/ARC40/CHC1/END3/LAS17/PAN1/SAC6/SLA1/SLA2/SYP1/VRP1	NA	NA	NA	NA	NA	NA	NA	NA	NA	NA	NA	NA	NA	NA	NA	NA	NA	NA	NA	3.45e-10	NA
GO:0061645	endocytic patch	AIM21/ARC15/ARC40/CHC1/END3/LAS17/PAN1/SAC6/SLA1/SLA2/VRP1	NA	NA	NA	NA	NA	NA	NA	NA	NA	NA	NA	NA	NA	1.23e-10	NA	NA	NA	NA	NA	NA	NA
GO:0061645	endocytic patch	AIM21/ARC15/ARC40/CHC1/PAN1/SAC6/SLA1/SLA2	NA	NA	NA	NA	NA	NA	NA	NA	NA	2.71e-06	NA	NA	NA	NA	NA	NA	NA	NA	NA	NA	NA
GO:0061645	endocytic patch	ARC15/ARC35/ARC40/CAP2/CHC1/END3/LAS17/MYO3/MYO5/PAN1/SAC6/SLA1/SLA2/SYP1/VRP1	2.25e-13	NA	NA	NA	NA	NA	NA	NA	NA	NA	NA	NA	NA	NA	NA	NA	NA	NA	NA	NA	NA
GO:0061645	endocytic patch	ARC15/ARC35/ARC40/CHC1/END3/LAS17/MYO3/MYO5/PAN1/SAC6/SLA1/SLA2/SYP1/VRP1	NA	NA	NA	NA	NA	NA	NA	NA	NA	NA	NA	6.51e-13	NA	NA	NA	NA	NA	5.02e-13	NA	NA	NA
GO:0061645	endocytic patch	ARC15/ARC35/ARC40/CHC1/END3/PAN1/SAC6/SLA1/SLA2/VRP1	NA	NA	NA	7.22e-11	NA	NA	NA	NA	NA	NA	NA	NA	NA	NA	NA	NA	NA	NA	NA	NA	NA
GO:0061645	endocytic patch	ARC15/ARC40/CHC1/END3/PAN1/SAC6/SLA1/SLA2/SYP1	NA	NA	NA	NA	NA	NA	3.93e-09	NA	NA	NA	NA	NA	NA	NA	NA	NA	NA	NA	NA	NA	NA
GO:0061645	endocytic patch	ARC15/ARC40/CHC1/END3/PAN1/SLA2/SYP1/VRP1	NA	NA	NA	NA	NA	NA	NA	NA	NA	NA	NA	NA	NA	NA	NA	NA	4.68e-10	NA	NA	NA	NA
GO:0061645	endocytic patch	ARC15/ARC40/CHC1/END3/SLA1/VRP1	NA	NA	NA	NA	NA	NA	NA	NA	NA	NA	NA	NA	NA	NA	NA	7.45e-06	NA	NA	NA	NA	NA
GO:0061645	endocytic patch	ARC15/ARC40/CHC1/PAN1/SAC6/SLA1/SLA2/SYP1	NA	1.87e-08	NA	NA	NA	NA	NA	NA	NA	NA	NA	NA	NA	NA	NA	NA	NA	NA	NA	NA	NA
GO:0061645	endocytic patch	ARC15/ARC40/CHC1/PAN1/SLA1/SLA2/SYP1	NA	NA	2.13e-07	NA	NA	1.35e-07	NA	NA	NA	NA	NA	NA	NA	NA	NA	NA	NA	NA	NA	NA	NA
GO:0061645	endocytic patch	ARC15/ARC40/CHC1/SLA1/SLA2	NA	NA	NA	NA	0.00039864	NA	NA	NA	NA	NA	NA	NA	NA	NA	NA	NA	NA	NA	NA	NA	NA
GO:0061645	endocytic patch	ARC40/CHC1/PAN1/SLA2/SYP1	NA	NA	NA	NA	NA	NA	NA	NA	NA	NA	NA	NA	NA	NA	NA	NA	NA	NA	1.29e-05	NA	NA
GO:0097526	spliceosomal tri-snRNP complex	LSM3/LSM6	NA	NA	NA	NA	0.0467153	NA	NA	NA	NA	NA	NA	NA	NA	NA	NA	NA	NA	NA	NA	NA	NA
GO:0097708	intracellular vesicle	AKR1/CHC1/END3/MEH1/PAN1/RET2/SEC26/SLA1/SLA2/SYP1/VPS35	0.0215163	NA	NA	NA	NA	NA	NA	NA	NA	NA	NA	NA	NA	NA	NA	NA	NA	NA	NA	NA	NA
GO:0097708	intracellular vesicle	CHC1/END3/MEH1/PAN1/RET2/SEC26/SLA1/SLA2/SYP1	NA	NA	NA	NA	NA	NA	NA	NA	NA	NA	NA	NA	NA	NA	NA	NA	NA	NA	NA	0.0478426	NA
GO:0097708	intracellular vesicle	CHC1/END3/PAN1/SLA2/SYP1	NA	NA	NA	NA	NA	NA	NA	NA	NA	NA	NA	NA	NA	NA	NA	NA	0.0119624	NA	NA	NA	NA
GO:0097708	intracellular vesicle	CHC1/MEH1/MYO2/PAN1/RET2/SEC26/SLA1/SLA2	NA	NA	NA	NA	NA	NA	NA	NA	NA	0.0463545	NA	NA	NA	NA	NA	NA	NA	NA	NA	NA	NA
GO:0097708	intracellular vesicle	CHC1/PAN1/SLA1/SLA2/SYP1	NA	NA	0.0310468	NA	NA	0.0255664	NA	NA	NA	NA	NA	NA	NA	NA	NA	NA	NA	NA	NA	NA	NA
GO:0097708	intracellular vesicle	CHC1/PAN1/SLA2/SYP1	NA	NA	NA	NA	NA	NA	NA	NA	NA	NA	NA	NA	NA	NA	NA	NA	NA	NA	0.0208801	NA	NA
GO:0098552	side of membrane	DCP2/GPA2	NA	NA	0.0310468	NA	0.0446492	0.0257756	NA	NA	NA	NA	NA	NA	NA	NA	NA	NA	NA	NA	NA	NA	NA
GO:0098562	cytoplasmic side of membrane	DCP2/GPA2	NA	NA	0.0250827	NA	0.0360892	0.0216739	NA	NA	NA	NA	NA	NA	NA	NA	NA	NA	NA	NA	NA	NA	NA
GO:0098797	plasma membrane protein complex	CHC1/GPA2	NA	0.0268716	0.0194671	0.0401395	0.0266251	0.0159501	0.0389562	NA	NA	NA	NA	NA	NA	0.0474213	NA	0.0190682	0.0107547	NA	NA	NA	NA
GO:0098857	membrane microdomain	MEH1/PST2/RFS1/VAC8/VMA8	0.00234178	NA	NA	NA	NA	NA	NA	NA	0.00453913	NA	NA	NA	NA	NA	NA	NA	NA	NA	NA	0.00102485	NA
GO:0098857	membrane microdomain	MEH1/RFS1/VAC8/VMA8	NA	NA	NA	NA	NA	NA	NA	NA	NA	0.00598674	NA	NA	NA	NA	NA	NA	NA	NA	NA	NA	NA
GO:0098857	membrane microdomain	PST2/RFS1/VAC8/VMA8	NA	NA	NA	NA	NA	NA	NA	NA	NA	NA	NA	0.0119339	NA	NA	NA	NA	NA	0.0115071	NA	NA	NA
GO:0098857	membrane microdomain	PST2/VAC8/VMA8	NA	NA	NA	0.0158247	NA	NA	0.0135547	NA	NA	NA	NA	NA	NA	NA	NA	NA	NA	NA	NA	NA	NA
GO:0098857	membrane microdomain	PST2/VMA8	NA	NA	NA	NA	NA	0.0408145	NA	NA	NA	NA	NA	NA	NA	NA	NA	NA	NA	NA	NA	NA	NA
GO:0098857	membrane microdomain	RFS1/VAC8/VMA8	NA	NA	NA	NA	NA	NA	NA	NA	NA	NA	NA	NA	NA	0.0241534	NA	NA	NA	NA	NA	NA	NA
GO:0099023	vesicle tethering complex	COG1/COG3/COG4/COG6	0.0214828	NA	NA	NA	NA	NA	NA	NA	NA	NA	NA	NA	NA	0.00432626	NA	0.00057488	NA	NA	NA	NA	NA
GO:0099023	vesicle tethering complex	COG3/COG6	NA	NA	NA	NA	NA	NA	NA	NA	NA	NA	NA	NA	NA	NA	NA	NA	NA	NA	0.0208801	NA	NA
GO:0120025	plasma membrane bounded cell projection	AIM21/CAR1/CDC11/END3/LAS17/MID2/MYO5/PAN1/SAC6/SHS1/SLA1/SLA2/SMI1/SRV2/SYP1/VRP1	NA	NA	NA	NA	NA	NA	NA	NA	4.21e-09	NA	NA	NA	NA	NA	NA	NA	NA	NA	NA	NA	NA
GO:0120025	plasma membrane bounded cell projection	AIM21/CAR1/END3/LAS17/MID2/PAN1/SAC6/SHS1/SLA1/SLA2/SMI1/SYP1/VRP1	NA	NA	NA	NA	NA	NA	NA	NA	NA	NA	NA	NA	NA	NA	NA	NA	NA	NA	NA	4.85e-08	NA
GO:0120025	plasma membrane bounded cell projection	AIM21/CAR1/MID2/MYO2/PAN1/SAC6/SHS1/SLA1/SLA2/SMI1	NA	NA	NA	NA	NA	NA	NA	NA	NA	8.64e-06	NA	NA	NA	NA	NA	NA	NA	NA	NA	NA	NA
GO:0120025	plasma membrane bounded cell projection	AIM21/END3/LAS17/PAN1/SAC6/SHS1/SLA1/SLA2/VRP1	NA	NA	NA	NA	NA	NA	NA	NA	NA	NA	NA	NA	NA	2.19e-05	NA	NA	NA	NA	NA	NA	NA
GO:0120025	plasma membrane bounded cell projection	CAP2/CAR1/END3/LAS17/MID2/MYO3/MYO5/PAN1/SAC6/SHS1/SLA1/SLA2/SMI1/SYP1/VRP1	6.43e-09	NA	NA	NA	NA	NA	NA	NA	NA	NA	NA	NA	NA	NA	NA	NA	NA	NA	NA	NA	NA
GO:0120025	plasma membrane bounded cell projection	CAR1/END3/LAS17/MID2/MYO3/MYO5/PAN1/SAC6/SHS1/SLA1/SLA2/SMI1/SYP1/VRP1	NA	NA	NA	NA	NA	NA	NA	NA	NA	NA	NA	8.19e-09	NA	NA	NA	NA	NA	NA	NA	NA	NA
GO:0120025	plasma membrane bounded cell projection	CAR1/END3/LAS17/MID2/MYO3/MYO5/PAN1/SAC6/SLA1/SLA2/SMI1/SYP1/VRP1	NA	NA	NA	NA	NA	NA	NA	NA	NA	NA	NA	NA	NA	NA	NA	NA	NA	7.55e-08	NA	NA	NA
GO:0120025	plasma membrane bounded cell projection	END3/MID2/PAN1/SAC6/SFB3/SLA1/SLA2/VRP1	NA	NA	NA	2.28e-05	NA	NA	NA	NA	NA	NA	NA	NA	NA	NA	NA	NA	NA	NA	NA	NA	NA
GO:0120025	plasma membrane bounded cell projection	END3/MID2/PAN1/SAC6/SLA1/SLA2/SMI1/SYP1	NA	NA	NA	NA	NA	NA	1.44e-05	NA	NA	NA	NA	NA	NA	NA	NA	NA	NA	NA	NA	NA	NA
GO:0120025	plasma membrane bounded cell projection	END3/MID2/PAN1/SLA2/SYP1/VRP1	NA	NA	NA	NA	NA	NA	NA	NA	NA	NA	NA	NA	NA	NA	NA	NA	2.21e-05	NA	NA	NA	NA
GO:0120025	plasma membrane bounded cell projection	END3/MID2/SLA1/SMI1/VRP1	NA	NA	NA	NA	NA	NA	NA	NA	NA	NA	NA	NA	NA	NA	NA	0.00193327	NA	NA	NA	NA	NA
GO:0120025	plasma membrane bounded cell projection	MID2/PAN1/SAC6/SLA1/SLA2/SMI1/SYP1	NA	1.92e-05	NA	NA	NA	NA	NA	NA	NA	NA	NA	NA	NA	NA	NA	NA	NA	NA	NA	NA	NA
GO:0120025	plasma membrane bounded cell projection	MID2/PAN1/SLA1/SLA2/SYP1	NA	NA	NA	NA	NA	0.00101381	NA	NA	NA	NA	NA	NA	NA	NA	NA	NA	NA	NA	NA	NA	NA
GO:0120025	plasma membrane bounded cell projection	MID2/SFB3/SLA1/SLA2	NA	NA	NA	NA	0.0258844	NA	NA	NA	NA	NA	NA	NA	NA	NA	NA	NA	NA	NA	NA	NA	NA
GO:0120025	plasma membrane bounded cell projection	PAN1/SLA1/SLA2/SYP1	NA	NA	0.0136973	NA	NA	NA	NA	NA	NA	NA	NA	NA	NA	NA	NA	NA	NA	NA	NA	NA	NA
GO:0120025	plasma membrane bounded cell projection	PAN1/SLA2/SYP1	NA	NA	NA	NA	NA	NA	NA	NA	NA	NA	NA	NA	NA	NA	NA	NA	NA	NA	0.0199382	NA	NA
