## Supplementary Table 8 for "Parallel nonfunctionalization of CK1δ/ε kinase ohnologs following a whole-genome duplication event"

### Sheet: Sheet1
Ortholog_name	Protein_position	PWM_name	PWM_hits	MSS
C.glabrata_CAGL0H03553g_DupB	429-436	BZZ1-2	DQLPPQGP	0.678
C.glabrata_CAGL0H03553g_DupB	433-439	HSE1	PQGPEPL	0.634
C.glabrata_CAGL0H03553g_DupB	432-441	MYO5	PPQGPEPLLQ	0.622
C.glabrata_CAGL0H03553g_DupB	259-267	PEX13_classIIB	KFDERPDYL	0.613598
C.glabrata_CAGL0H03553g_DupB	432-441	MYO3	PPQGPEPLLQ	0.604513
C.glabrata_CAGL0H03553g_DupB	163-169	SLA1-3	RHIPYRE	0.594
C.glabrata_CAGL0H03553g_DupB	459-467	CYK3_classI	NRATHYPPN	0.587
C.glabrata_CAGL0H03553g_DupB	460-468	SLA1-1_classI	RATHYPPNV	0.576
C.glabrata_CAGL0H03553g_DupB	429-436	BZZ1-1	DQLPPQGP	0.555595
C.glabrata_CAGL0H03553g_DupB	435-442	BOI2	GPEPLLQR	0.554
C.glabrata_CAGL0H03553g_DupB	384-391	RVS167_ClassII	AASLPPEL	0.539
C.glabrata_CAGL0H03553g_DupB	459-466	LSB1_classI	NRATHYPP	0.528
C.glabrata_CAGL0H03553g_DupB	433-439	PIN3_classII	PQGPEPL	0.528
C.glabrata_CAGL0H03553g_DupB	162-168	LSB1_classII	HRHIPYR	0.523
C.glabrata_CAGL0H03553g_DupB	384-391	YSC84	AASLPPEL	0.51
C.glabrata_CAGL0H03553g_DupB	431-441	BBC1_classIIcombined	LPPQGPEPLLQ	0.505
C.glabrata_CAGL0H03553g_DupB	86-93	HOF1	GPSLEDLF	0.504
C.glabrata_CAGL0H03553g_DupB	384-391	LSB3	AASLPPEL	0.5
C.glabrata_CAGL0H03553g_DupB	431-438	BEM1-1	LPPQGPEP	0.492
C.glabrata_CAGL0H03553g_DupB	431-437	BEM1-2_PXXP	LPPQGPE	0.492
C.glabrata_CAGL0H03553g_DupB	433-440	PEX13_classIIA	PQGPEPLL	0.485
C.glabrata_CAGL0H03553g_DupB	429-436	SHO1	DQLPPQGP	0.484
C.glabrata_CAGL0H03553g_DupB	460-466	RVS167_ClassI	RATHYPP	0.479
C.glabrata_CAGL0H03553g_DupB	482-490	SLA1-2_classII	SPQNPKPSG	0.478
C.glabrata_CAGL0H03553g_DupB	175-182	FUS1	GTARYASV	0.46
C.glabrata_CAGL0H03553g_DupB	225-233	PIN3_classI	YDRILEKKL	0.46
C.glabrata_CAGL0H03553g_DupB	435-443	BOI1	GPEPLLQRQ	0.459
C.glabrata_CAGL0H03553g_DupB	430-439	ABP1	QLPPQGPEPL	0.457
C.glabrata_CAGL0H03553g_DupB	42-52	CYK3_classII	IRSRHPQLDYE	0.452
C.glabrata_CAGL0H03553g_DupB	162-170	NBP2_PXXP	HRHIPYREN	0.437
K.africana_KAFR0C02290_DupB	366-372	HSE1	VSLPTKL	0.663
K.africana_KAFR0C02290_DupB	175-182	FUS1	GTARYASL	0.627
K.africana_KAFR0C02290_DupB	163-169	SLA1-3	RHIPYRE	0.594
K.africana_KAFR0C02290_DupB	162-168	LSB1_classII	HRHIPYR	0.523
K.africana_KAFR0C02290_DupB	163-169	PIN3_classII	RHIPYRE	0.51
K.africana_KAFR0C02290_DupB	86-93	HOF1	GPSLEDLF	0.504
K.africana_KAFR0C02290_DupB	162-170	CYK3_classI	HRHIPYREN	0.496
K.africana_KAFR0C02290_DupB	43-51	SLA1-1_classI	RSRHPQLEY	0.492
K.africana_KAFR0C02290_DupB	258-267	ABP1	LAFDEKPDYL	0.49
K.africana_KAFR0C02290_DupB	163-170	PEX13_classIIA	RHIPYREN	0.477
K.africana_KAFR0C02290_DupB	86-93	YSC84	GPSLEDLF	0.476
K.africana_KAFR0C02290_DupB	347-354	BZZ1-2	KNPTPEEI	0.476
K.africana_KAFR0C02290_DupB	287-294	BOI2	LFDWTMLR	0.475
K.africana_KAFR0C02290_DupB	365-372	RVS167_ClassII	TVSLPTKL	0.46
K.africana_KAFR0C02290_DupB	225-233	PIN3_classI	YDRILEKKL	0.46
K.africana_KAFR0C02290_DupB	163-169	RVS167_ClassI	RHIPYRE	0.455
K.africana_KAFR0C02290_DupB	161-168	BEM1-1	THRHIPYR	0.45
K.africana_KAFR0C02290_DupB	165-173	BOI1	IPYRENKSL	0.448
K.africana_KAFR0C02290_DupB	270-277	LSB1_classI	ARLFKDLS	0.44
K.africana_KAFR0C02290_DupB	162-170	NBP2_PXXP	HRHIPYREN	0.437
K.africana_KAFR0C02290_DupB	45-51	BEM1-2_PXXP	RHPQLEY	0.434
K.africana_KAFR0C02290_DupB	365-372	SHO1	TVSLPTKL	0.432
K.africana_KAFR0C02290_DupB	347-354	BZZ1-1	KNPTPEEI	0.422
K.africana_KAFR0C02290_DupB	263-272	MYO5	KPDYLYLARL	0.418
K.africana_KAFR0C02290_DupB	86-93	LSB3	GPSLEDLF	0.411
K.africana_KAFR0C02290_DupB	259-269	CYK3_classII	AFDEKPDYLYL	0.41
K.africana_KAFR0C02290_DupB	364-372	PEX13_classIIB	VTVSLPTKL	0.406
K.africana_KAFR0C02290_DupB	347-355	SLA1-2_classII	KNPTPEEIK	0.397
K.africana_KAFR0C02290_DupB	162-172	BBC1_classIIcombined	HRHIPYRENKS	0.393
K.africana_KAFR0C02290_DupB	263-272	MYO3	KPDYLYLARL	0.374
K.africana_KAFR0K00320_DupA	366-372	HSE1	PTLPQEI	0.719
K.africana_KAFR0K00320_DupA	365-372	YSC84	IPTLPQEI	0.682
K.africana_KAFR0K00320_DupA	365-372	RVS167_ClassII	IPTLPQEI	0.663
K.africana_KAFR0K00320_DupA	365-372	HOF1	IPTLPQEI	0.663
K.africana_KAFR0K00320_DupA	428-435	BEM1-1	RPGVTHYP	0.623
K.africana_KAFR0K00320_DupA	259-267	PEX13_classIIB	KFDERPDYL	0.613598
K.africana_KAFR0K00320_DupA	434-443	MYO3	YPPQQQPQQP	0.609489
K.africana_KAFR0K00320_DupA	365-372	LSB3	IPTLPQEI	0.600891
K.africana_KAFR0K00320_DupA	439-445	LSB1_classII	QPQQPPQ	0.595
K.africana_KAFR0K00320_DupA	163-169	SLA1-3	RHIPYRE	0.594
K.africana_KAFR0K00320_DupA	434-443	MYO5	YPPQQQPQQP	0.593
K.africana_KAFR0K00320_DupA	435-444	MYO3	PPQQQPQQPP	0.590747
K.africana_KAFR0K00320_DupA	95-102	FUS1	YCHRKFSL	0.588
K.africana_KAFR0K00320_DupA	432-439	BZZ1-2	THYPPQQQ	0.586
K.africana_KAFR0K00320_DupA	440-447	BZZ1-2	PQQPPQQQ	0.586
K.africana_KAFR0K00320_DupA	362-369	SHO1	NNIIPTLP	0.583
K.africana_KAFR0K00320_DupA	366-373	PEX13_classIIA	PTLPQEIL	0.564308
K.africana_KAFR0K00320_DupA	421-428	BOI2	QPSTILKR	0.531
K.africana_KAFR0K00320_DupA	366-372	PIN3_classII	PTLPQEI	0.527
K.africana_KAFR0K00320_DupA	438-444	BEM1-2_PXXP	QQPQQPP	0.506
K.africana_KAFR0K00320_DupA	58-66	PIN3_classI	YLSGGVGLP	0.505
K.africana_KAFR0K00320_DupA	162-170	CYK3_classI	HRHIPYREN	0.496
K.africana_KAFR0K00320_DupA	43-51	SLA1-1_classI	RSRHPQLEY	0.492
K.africana_KAFR0K00320_DupA	238-245	LSB1_classI	DTLCQGLP	0.471
K.africana_KAFR0K00320_DupA	433-440	BZZ1-1	HYPPQQQP	0.466
K.africana_KAFR0K00320_DupA	422-432	BBC1_classIIcombined	PSTILKRPGVT	0.462
K.africana_KAFR0K00320_DupA	363-369	RVS167_ClassI	NIIPTLP	0.459
K.africana_KAFR0K00320_DupA	165-173	BOI1	IPYRENKSL	0.448
K.africana_KAFR0K00320_DupA	439-447	SLA1-2_classII	QPQQPPQQQ	0.442
K.africana_KAFR0K00320_DupA	392-400	NBP2_PXXP	QDAQPQEPL	0.441
K.africana_KAFR0K00320_DupA	429-438	ABP1	PGVTHYPPQQ	0.407
K.africana_KAFR0K00320_DupA	364-374	CYK3_classII	IIPTLPQEILS	0.403
K.naganishii_KNAG0D01130_DupA	414-421	HOF1	DPRGPRDP	0.663
K.naganishii_KNAG0D01130_DupA	353-359	LSB1_classII	TPEEVKR	0.615
K.naganishii_KNAG0D01130_DupA	259-267	PEX13_classIIB	KFDERPDYL	0.613598
K.naganishii_KNAG0D01130_DupA	391-397	HSE1	PTSPLVT	0.61
K.naganishii_KNAG0D01130_DupA	413-419	BEM1-2_PXXP	RDPRGPR	0.585
K.naganishii_KNAG0D01130_DupA	163-169	SLA1-3	KHIPYRE	0.577
K.naganishii_KNAG0D01130_DupA	421-428	PEX13_classIIA	PASNGRVW	0.563496
K.naganishii_KNAG0D01130_DupA	414-424	BBC1_classIIcombined	DPRGPRDPASN	0.535
K.naganishii_KNAG0D01130_DupA	54-61	FUS1	RVYRYLSG	0.523
K.naganishii_KNAG0D01130_DupA	414-421	YSC84	DPRGPRDP	0.516
K.naganishii_KNAG0D01130_DupA	413-421	SLA1-1_classI	RDPRGPRDP	0.515
K.naganishii_KNAG0D01130_DupA	348-356	CYK3_classI	DRHTPTPEE	0.513
K.naganishii_KNAG0D01130_DupA	163-169	PIN3_classII	KHIPYRE	0.51
K.naganishii_KNAG0D01130_DupA	387-394	BZZ1-1	KNNQPTSP	0.494
K.naganishii_KNAG0D01130_DupA	387-394	BZZ1-2	KNNQPTSP	0.476
K.naganishii_KNAG0D01130_DupA	287-294	BOI2	LFDWTMLR	0.475
K.naganishii_KNAG0D01130_DupA	415-424	ABP1	PRGPRDPASN	0.474
K.naganishii_KNAG0D01130_DupA	238-245	LSB1_classI	DTLCQGLP	0.471
K.naganishii_KNAG0D01130_DupA	420-427	RVS167_ClassII	DPASNGRV	0.469
K.naganishii_KNAG0D01130_DupA	414-421	SHO1	DPRGPRDP	0.468
K.naganishii_KNAG0D01130_DupA	349-355	RVS167_ClassI	RHTPTPE	0.461
K.naganishii_KNAG0D01130_DupA	408-415	LSB3	QPQLQRDP	0.46
K.naganishii_KNAG0D01130_DupA	225-233	PIN3_classI	YDRILEKKL	0.46
K.naganishii_KNAG0D01130_DupA	161-168	BEM1-1	THKHIPYR	0.45
K.naganishii_KNAG0D01130_DupA	165-173	BOI1	IPYRENKSL	0.448
K.naganishii_KNAG0D01130_DupA	348-356	NBP2_PXXP	DRHTPTPEE	0.447
K.naganishii_KNAG0D01130_DupA	263-272	MYO5	RPDYLYVARL	0.412
K.naganishii_KNAG0D01130_DupA	351-359	SLA1-2_classII	TPTPEEVKR	0.405
K.naganishii_KNAG0D01130_DupA	263-272	MYO3	RPDYLYVARL	0.372
K.naganishii_KNAG0D01130_DupA	257-267	CYK3_classII	NLKFDERPDYL	0.369
K.naganishii_KNAG0F01980_DupB	409-418	MYO5	QPQTNPPQQQ	0.748
K.naganishii_KNAG0F01980_DupB	409-418	MYO3	QPQTNPPQQQ	0.721415
K.naganishii_KNAG0F01980_DupB	418-424	LSB1_classII	QPAATPR	0.686981
K.naganishii_KNAG0F01980_DupB	175-182	FUS1	GTARYASL	0.627
K.naganishii_KNAG0F01980_DupB	442-448	HSE1	PEGPGGN	0.606
K.naganishii_KNAG0F01980_DupB	438-446	NBP2_PXXP	GQPAPEGPG	0.603
K.naganishii_KNAG0F01980_DupB	163-169	SLA1-3	RHIPYRE	0.594
K.naganishii_KNAG0F01980_DupB	411-418	BZZ1-2	QTNPPQQQ	0.586
K.naganishii_KNAG0F01980_DupB	431-438	BZZ1-2	THYPPATG	0.586
K.naganishii_KNAG0F01980_DupB	419-425	PIN3_classII	PAATPRV	0.547
K.naganishii_KNAG0F01980_DupB	367-375	CYK3_classI	DRHNPTPDE	0.533
K.naganishii_KNAG0F01980_DupB	418-425	RVS167_ClassII	QPAATPRV	0.528
K.naganishii_KNAG0F01980_DupB	368-374	BEM1-2_PXXP	RHNPTPD	0.524
K.naganishii_KNAG0F01980_DupB	442-451	ABP1	PEGPGGNIWL	0.522
K.naganishii_KNAG0F01980_DupB	438-445	SHO1	GQPAPEGP	0.52
K.naganishii_KNAG0F01980_DupB	439-445	RVS167_ClassI	QPAPEGP	0.519
K.naganishii_KNAG0F01980_DupB	86-93	HOF1	GPSLEDLF	0.504
K.naganishii_KNAG0F01980_DupB	441-448	YSC84	APEGPGGN	0.502
K.naganishii_KNAG0F01980_DupB	408-415	BZZ1-1	KQPQTNPP	0.494
K.naganishii_KNAG0F01980_DupB	43-51	SLA1-1_classI	RSRHPQLEY	0.492
K.naganishii_KNAG0F01980_DupB	163-170	PEX13_classIIA	RHIPYREN	0.477
K.naganishii_KNAG0F01980_DupB	287-294	BOI2	LFDWTMLR	0.475
K.naganishii_KNAG0F01980_DupB	418-425	LSB3	QPAATPRV	0.473
K.naganishii_KNAG0F01980_DupB	384-391	LSB1_classI	SQVTLTLP	0.472
K.naganishii_KNAG0F01980_DupB	409-417	SLA1-2_classII	QPQTNPPQQ	0.464
K.naganishii_KNAG0F01980_DupB	225-233	PIN3_classI	YDRILQKKL	0.46
K.naganishii_KNAG0F01980_DupB	414-421	BEM1-1	PPQQQPAA	0.459
K.naganishii_KNAG0F01980_DupB	165-173	BOI1	IPYRENKSL	0.448
K.naganishii_KNAG0F01980_DupB	386-394	PEX13_classIIB	VTLTLPQEL	0.421
K.naganishii_KNAG0F01980_DupB	433-443	BBC1_classIIcombined	YPPATGQPAPE	0.416
K.naganishii_KNAG0F01980_DupB	259-269	CYK3_classII	TFDEKPDYLYL	0.402
N.castellii_NCAS0A01090_DupA	304-312	CYK3_classI	ERKKPIEPI	0.725184
N.castellii_NCAS0A01090_DupA	305-311	RVS167_ClassI	RKKPIEP	0.661466
N.castellii_NCAS0A01090_DupA	316-323	BZZ1-2	RENPPLTE	0.632
N.castellii_NCAS0A01090_DupA	304-312	NBP2_PXXP	ERKKPIEPI	0.60832
N.castellii_NCAS0A01090_DupA	310-316	LSB1_classII	EPIIASR	0.605
N.castellii_NCAS0A01090_DupA	308-314	HSE1	PIEPIIA	0.585
N.castellii_NCAS0A01090_DupA	316-324	SLA1-1_classI	RENPPLTEQ	0.559
N.castellii_NCAS0A01090_DupA	454-461	BOI2	PPSNKLNR	0.543
N.castellii_NCAS0A01090_DupA	402-409	FUS1	MRRRTEQL	0.542
N.castellii_NCAS0A01090_DupA	311-317	PIN3_classII	PIIASRE	0.536
N.castellii_NCAS0A01090_DupA	315-322	LSB1_classI	SRENPPLT	0.521
N.castellii_NCAS0A01090_DupA	387-395	BOI1	YPERYLLAI	0.513
N.castellii_NCAS0A01090_DupA	449-458	MYO5	GDQLLPPSNK	0.512
N.castellii_NCAS0A01090_DupA	2023-03-09	SLA1-3	VKVGKRY	0.51
N.castellii_NCAS0A01090_DupA	2023-09-15	SLA1-3	YRVGRRI	0.51
N.castellii_NCAS0A01090_DupA	385-391	SLA1-3	TIYPERY	0.51
N.castellii_NCAS0A01090_DupA	314-322	PIN3_classI	ASRENPPLT	0.506
N.castellii_NCAS0A01090_DupA	87-94	HOF1	GPSLEDLF	0.504
N.castellii_NCAS0A01090_DupA	450-457	SHO1	DQLLPPSN	0.502
N.castellii_NCAS0A01090_DupA	314-323	MYO3	ASRENPPLTE	0.5
N.castellii_NCAS0A01090_DupA	306-312	BEM1-2_PXXP	KKPIEPI	0.491
N.castellii_NCAS0A01090_DupA	450-457	RVS167_ClassII	DQLLPPSN	0.491
N.castellii_NCAS0A01090_DupA	260-268	PEX13_classIIB	QYDQRPDYV	0.481
N.castellii_NCAS0A01090_DupA	318-325	YSC84	NPPLTEQK	0.48
N.castellii_NCAS0A01090_DupA	450-457	LSB3	DQLLPPSN	0.472
N.castellii_NCAS0A01090_DupA	200-207	BEM1-1	LGYVLVYF	0.47
N.castellii_NCAS0A01090_DupA	385-392	PEX13_classIIA	TIYPERYL	0.466
N.castellii_NCAS0A01090_DupA	212-222	BBC1_classIIcombined	LPWQGLRATTK	0.426
N.castellii_NCAS0A01090_DupA	318-326	SLA1-2_classII	NPPLTEQKR	0.419
N.castellii_NCAS0A01090_DupA	451-458	BZZ1-1	QLLPPSNK	0.411
N.castellii_NCAS0A01090_DupA	383-393	CYK3_classII	LVTIYPERYLL	0.394
N.castellii_NCAS0A01090_DupA	320-329	ABP1	PLTEQKRKER	0.339
N.castellii_NCAS0D03820_DupB	420-426	SLA1-3	FPVAQRE	0.689
N.castellii_NCAS0D03820_DupB	259-267	PEX13_classIIB	KFDERPDYL	0.613598
N.castellii_NCAS0D03820_DupB	428-435	FUS1	RPSRTTYY	0.611
N.castellii_NCAS0D03820_DupB	433-440	BZZ1-2	TYYPPTGV	0.609
N.castellii_NCAS0D03820_DupB	430-438	CYK3_classI	SRTTYYPPT	0.587
N.castellii_NCAS0D03820_DupB	431-440	MYO5	RTTYYPPTGV	0.573
N.castellii_NCAS0D03820_DupB	431-440	MYO3	RTTYYPPTGV	0.556
N.castellii_NCAS0D03820_DupB	431-439	SLA1-1_classI	RTTYYPPTG	0.548
N.castellii_NCAS0D03820_DupB	368-374	HSE1	PQELLKA	0.533
N.castellii_NCAS0D03820_DupB	430-437	LSB1_classI	SRTTYYPP	0.529
N.castellii_NCAS0D03820_DupB	162-168	LSB1_classII	HRHIPYR	0.523
N.castellii_NCAS0D03820_DupB	163-169	PIN3_classII	RHIPYRE	0.51
N.castellii_NCAS0D03820_DupB	431-437	BEM1-2_PXXP	RTTYYPP	0.504
N.castellii_NCAS0D03820_DupB	86-93	HOF1	GPSLEDLF	0.504
N.castellii_NCAS0D03820_DupB	364-371	YSC84	ASTLPQEL	0.485
N.castellii_NCAS0D03820_DupB	364-371	RVS167_ClassII	ASTLPQEL	0.481
N.castellii_NCAS0D03820_DupB	163-170	PEX13_classIIA	RHIPYREN	0.477
N.castellii_NCAS0D03820_DupB	287-294	BOI2	LFDWTMLR	0.475
N.castellii_NCAS0D03820_DupB	398-405	SHO1	DQELPTAE	0.475
N.castellii_NCAS0D03820_DupB	431-437	RVS167_ClassI	RTTYYPP	0.467
N.castellii_NCAS0D03820_DupB	445-452	BEM1-1	PPNTQPTQ	0.464
N.castellii_NCAS0D03820_DupB	443-450	BZZ1-1	QVPPNTQP	0.463
N.castellii_NCAS0D03820_DupB	225-233	PIN3_classI	YDRILEKKL	0.46
N.castellii_NCAS0D03820_DupB	42-52	CYK3_classII	IRSRHPQLDYE	0.452
N.castellii_NCAS0D03820_DupB	430-438	NBP2_PXXP	SRTTYYPPT	0.451
N.castellii_NCAS0D03820_DupB	165-173	BOI1	IPYRENKSL	0.448
N.castellii_NCAS0D03820_DupB	257-267	BBC1_classIIcombined	NLKFDERPDYL	0.436
N.castellii_NCAS0D03820_DupB	364-371	LSB3	ASTLPQEL	0.421
N.castellii_NCAS0D03820_DupB	444-452	SLA1-2_classII	VPPNTQPTQ	0.403
N.castellii_NCAS0D03820_DupB	368-377	ABP1	PQELLKAIDK	0.351
N.dairenensis_NDAI0F01640_DupA	558-565	RVS167_ClassII	APALPPRQ	0.965848
N.dairenensis_NDAI0F01640_DupA	558-564	LSB1_classII	APALPPR	0.96355
N.dairenensis_NDAI0F01640_DupA	558-565	YSC84	APALPPRQ	0.929679
N.dairenensis_NDAI0F01640_DupA	558-565	LSB3	APALPPRQ	0.87227
N.dairenensis_NDAI0F01640_DupA	559-565	PIN3_classII	PALPPRQ	0.818679
N.dairenensis_NDAI0F01640_DupA	559-565	HSE1	PALPPRQ	0.765
N.dairenensis_NDAI0F01640_DupA	555-562	HOF1	SPCAPALP	0.761209
N.dairenensis_NDAI0F01640_DupA	559-566	PEX13_classIIA	PALPPRQS	0.761094
N.dairenensis_NDAI0F01640_DupA	552-560	CYK3_classI	ERISPCAPA	0.725184
N.dairenensis_NDAI0F01640_DupA	558-565	HOF1	APALPPRQ	0.717667
N.dairenensis_NDAI0F01640_DupA	552-560	NBP2_PXXP	ERISPCAPA	0.717447
N.dairenensis_NDAI0F01640_DupA	239-246	LSB1_classI	ERLCSGLP	0.677
N.dairenensis_NDAI0F01640_DupA	559-565	SLA1-3	PALPPRQ	0.667
N.dairenensis_NDAI0F01640_DupA	553-559	RVS167_ClassI	RISPCAP	0.661466
N.dairenensis_NDAI0F01640_DupA	434-441	FUS1	RCRRTEHL	0.653
N.dairenensis_NDAI0F01640_DupA	579-587	PEX13_classIIB	EQIEGPLWL	0.63172
N.dairenensis_NDAI0F01640_DupA	310-317	LSB3	GPGLPEET	0.597984
N.dairenensis_NDAI0F01640_DupA	555-562	SHO1	SPCAPALP	0.593
N.dairenensis_NDAI0F01640_DupA	559-566	BZZ1-2	PALPPRQS	0.586
N.dairenensis_NDAI0F01640_DupA	558-568	BBC1_classIIcombined	APALPPRQSTM	0.586
N.dairenensis_NDAI0F01640_DupA	553-561	SLA1-1_classI	RISPCAPAL	0.573
N.dairenensis_NDAI0F01640_DupA	311-318	PEX13_classIIA	PGLPEETR	0.558801
N.dairenensis_NDAI0F01640_DupA	329-338	MYO5	SPNSSIPSSL	0.558
N.dairenensis_NDAI0F01640_DupA	557-563	BEM1-2_PXXP	CAPALPP	0.557
N.dairenensis_NDAI0F01640_DupA	329-338	MYO3	SPNSSIPSSL	0.552
N.dairenensis_NDAI0F01640_DupA	557-567	CYK3_classII	CAPALPPRQST	0.549359
N.dairenensis_NDAI0F01640_DupA	238-246	PIN3_classI	IERLCSGLP	0.538
N.dairenensis_NDAI0F01640_DupA	557-565	SLA1-2_classII	CAPALPPRQ	0.516
N.dairenensis_NDAI0F01640_DupA	211-218	BOI2	SLPWQGLR	0.481
N.dairenensis_NDAI0F01640_DupA	491-498	BZZ1-1	KLDPKPIL	0.478
N.dairenensis_NDAI0F01640_DupA	556-565	ABP1	PCAPALPPRQ	0.467
N.dairenensis_NDAI0F01640_DupA	162-169	BEM1-1	SHKHIPYR	0.45
N.dairenensis_NDAI0F01640_DupA	166-174	BOI1	IPYRENKSL	0.448
N.dairenensis_NDAI0I01070_DupB	389-396	BZZ1-2	KQVPPQQQ	0.678
N.dairenensis_NDAI0I01070_DupB	434-440	HSE1	PAQPQIL	0.646
N.dairenensis_NDAI0I01070_DupB	426-432	LSB1_classII	PPVIAQR	0.627
N.dairenensis_NDAI0I01070_DupB	259-267	PEX13_classIIB	KFEERPDYL	0.613598
N.dairenensis_NDAI0I01070_DupB	163-169	SLA1-3	RHIPYRE	0.594
N.dairenensis_NDAI0I01070_DupB	419-427	CYK3_classI	QRDQQQFPP	0.585
N.dairenensis_NDAI0I01070_DupB	425-432	BOI2	FPPVIAQR	0.566
N.dairenensis_NDAI0I01070_DupB	432-438	BEM1-2_PXXP	RDPAQPQ	0.56
N.dairenensis_NDAI0I01070_DupB	391-400	MYO5	VPPQQQPQQG	0.555
N.dairenensis_NDAI0I01070_DupB	369-378	MYO3	AALSLPPELL	0.549
N.dairenensis_NDAI0I01070_DupB	427-433	PIN3_classII	PVIAQRD	0.548
N.dairenensis_NDAI0I01070_DupB	370-377	RVS167_ClassII	ALSLPPEL	0.539
N.dairenensis_NDAI0I01070_DupB	420-428	SLA1-1_classI	RDQQQFPPV	0.533
N.dairenensis_NDAI0I01070_DupB	367-374	LSB1_classI	NNAALSLP	0.531
N.dairenensis_NDAI0I01070_DupB	370-377	YSC84	ALSLPPEL	0.51
N.dairenensis_NDAI0I01070_DupB	86-93	HOF1	GPSLEDLF	0.504
N.dairenensis_NDAI0I01070_DupB	389-396	BZZ1-1	KQVPPQQQ	0.5
N.dairenensis_NDAI0I01070_DupB	370-377	LSB3	ALSLPPEL	0.5
N.dairenensis_NDAI0I01070_DupB	464-473	ABP1	PNQQTKPPGA	0.49
N.dairenensis_NDAI0I01070_DupB	163-170	PEX13_classIIA	RHIPYREN	0.477
N.dairenensis_NDAI0I01070_DupB	425-432	BEM1-1	FPPVIAQR	0.471
N.dairenensis_NDAI0I01070_DupB	370-377	SHO1	ALSLPPEL	0.47
N.dairenensis_NDAI0I01070_DupB	425-433	BOI1	FPPVIAQRD	0.467
N.dairenensis_NDAI0I01070_DupB	175-182	FUS1	GTARYASV	0.46
N.dairenensis_NDAI0I01070_DupB	225-233	PIN3_classI	YDRILEKKL	0.46
N.dairenensis_NDAI0I01070_DupB	420-426	RVS167_ClassI	RDQQQFP	0.459
N.dairenensis_NDAI0I01070_DupB	419-427	NBP2_PXXP	QRDQQQFPP	0.454
N.dairenensis_NDAI0I01070_DupB	42-52	CYK3_classII	IRSRHPQLDYE	0.452
N.dairenensis_NDAI0I01070_DupB	426-436	BBC1_classIIcombined	PPVIAQRDPAQ	0.444
N.dairenensis_NDAI0I01070_DupB	424-432	SLA1-2_classII	QFPPVIAQR	0.414
S.uvarum_SUVC_16G0780_DupA	472-480	CYK3_classI	MRSNSQQPP	0.639
S.uvarum_SUVC_16G0780_DupA	419-428	MYO5	RPNYYPEPLL	0.612
S.uvarum_SUVC_16G0780_DupA	450-457	BZZ1-2	TQYPPQVN	0.597
S.uvarum_SUVC_16G0780_DupA	442-448	LSB1_classII	VPMAATR	0.596
S.uvarum_SUVC_16G0780_DupA	163-169	SLA1-3	RHIPYRE	0.594
S.uvarum_SUVC_16G0780_DupA	419-428	MYO3	RPNYYPEPLL	0.582
S.uvarum_SUVC_16G0780_DupA	448-456	SLA1-1_classI	RVTQYPPQV	0.561
S.uvarum_SUVC_16G0780_DupA	415-423	PEX13_classIIB	PGGQRPNYY	0.558
S.uvarum_SUVC_16G0780_DupA	54-61	FUS1	RVYRYLSG	0.523
S.uvarum_SUVC_16G0780_DupA	212-218	HSE1	PWQGLKA	0.52
S.uvarum_SUVC_16G0780_DupA	163-169	PIN3_classII	RHIPYRE	0.51
S.uvarum_SUVC_16G0780_DupA	86-93	HOF1	GPSLEDLF	0.504
S.uvarum_SUVC_16G0780_DupA	447-454	LSB1_classI	TRVTQYPP	0.503
S.uvarum_SUVC_16G0780_DupA	374-381	YSC84	ASSLPEEL	0.494
S.uvarum_SUVC_16G0780_DupA	258-267	ABP1	LKFDEKPDYL	0.486
S.uvarum_SUVC_16G0780_DupA	479-486	BEM1-1	PPQDKPAG	0.486
S.uvarum_SUVC_16G0780_DupA	374-381	RVS167_ClassII	ASSLPEEL	0.485
S.uvarum_SUVC_16G0780_DupA	422-429	SHO1	YYPEPLLQ	0.481
S.uvarum_SUVC_16G0780_DupA	448-454	BEM1-2_PXXP	RVTQYPP	0.478
S.uvarum_SUVC_16G0780_DupA	163-170	PEX13_classIIA	RHIPYREN	0.477
S.uvarum_SUVC_16G0780_DupA	287-294	BOI2	LFDWTMLR	0.475
S.uvarum_SUVC_16G0780_DupA	477-484	BZZ1-1	QQPPQDKP	0.466
S.uvarum_SUVC_16G0780_DupA	448-454	RVS167_ClassI	RVTQYPP	0.461
S.uvarum_SUVC_16G0780_DupA	225-233	PIN3_classI	YDRIMEKKL	0.453
S.uvarum_SUVC_16G0780_DupA	42-52	CYK3_classII	IRSRHPQLDYE	0.452
S.uvarum_SUVC_16G0780_DupA	413-423	BBC1_classIIcombined	QQPGGQRPNYY	0.449
S.uvarum_SUVC_16G0780_DupA	165-173	BOI1	IPYRENKSL	0.448
S.uvarum_SUVC_16G0780_DupA	447-455	NBP2_PXXP	TRVTQYPPQ	0.443
S.uvarum_SUVC_16G0780_DupA	374-381	LSB3	ASSLPEEL	0.431
S.uvarum_SUVC_16G0780_DupA	478-486	SLA1-2_classII	QPPQDKPAG	0.414
S.cerevisiae_YPL204W_DupA	475-483	CYK3_classI	MRSNPQQPP	0.794937
S.cerevisiae_YPL204W_DupA	476-482	RVS167_ClassI	RSNPQQP	0.665145
S.cerevisiae_YPL204W_DupA	479-485	HSE1	PQQPPQD	0.628
S.cerevisiae_YPL204W_DupA	476-484	SLA1-1_classI	RSNPQQPPQ	0.616642
S.cerevisiae_YPL204W_DupA	422-431	MYO5	RPNYYPEPLL	0.612
S.cerevisiae_YPL204W_DupA	475-483	NBP2_PXXP	MRSNPQQPP	0.605
S.cerevisiae_YPL204W_DupA	453-460	BZZ1-2	TQYPPQIN	0.597
S.cerevisiae_YPL204W_DupA	445-451	LSB1_classII	VPMATTR	0.596
S.cerevisiae_YPL204W_DupA	163-169	SLA1-3	RHIPYRE	0.594
S.cerevisiae_YPL204W_DupA	422-431	MYO3	RPNYYPEPLL	0.582
S.cerevisiae_YPL204W_DupA	418-426	PEX13_classIIB	PNGQRPNYY	0.561
S.cerevisiae_YPL204W_DupA	479-485	PIN3_classII	PQQPPQD	0.53
S.cerevisiae_YPL204W_DupA	54-61	FUS1	RVYRYLSG	0.523
S.cerevisiae_YPL204W_DupA	450-457	LSB1_classI	TRATQYPP	0.523
S.cerevisiae_YPL204W_DupA	478-485	HOF1	NPQQPPQD	0.512
S.cerevisiae_YPL204W_DupA	468-476	SLA1-2_classII	QASVPPQMR	0.51
S.cerevisiae_YPL204W_DupA	476-482	BEM1-2_PXXP	RSNPQQP	0.508
S.cerevisiae_YPL204W_DupA	375-382	YSC84	ASSLPEEL	0.494
S.cerevisiae_YPL204W_DupA	478-485	RVS167_ClassII	NPQQPPQD	0.492
S.cerevisiae_YPL204W_DupA	258-267	ABP1	LKFDEKPDYL	0.486
S.cerevisiae_YPL204W_DupA	482-489	BEM1-1	PPQDKPAG	0.486
S.cerevisiae_YPL204W_DupA	404-411	BZZ1-1	SSQPQPQP	0.486
S.cerevisiae_YPL204W_DupA	425-432	SHO1	YYPEPLLQ	0.481
S.cerevisiae_YPL204W_DupA	163-170	PEX13_classIIA	RHIPYREN	0.477
S.cerevisiae_YPL204W_DupA	287-294	BOI2	LFDWTMLR	0.475
S.cerevisiae_YPL204W_DupA	477-487	CYK3_classII	SNPQQPPQDKP	0.473
S.cerevisiae_YPL204W_DupA	478-485	LSB3	NPQQPPQD	0.466
S.cerevisiae_YPL204W_DupA	225-233	PIN3_classI	YDRIMEKKL	0.453
S.cerevisiae_YPL204W_DupA	416-426	BBC1_classIIcombined	QQPNGQRPNYY	0.449
S.cerevisiae_YPL204W_DupA	165-173	BOI1	IPYRENKSL	0.448
S.kudriavzevii_Skud_16.75_DupA	475-483	CYK3_classI	MRSNSQQPP	0.639
S.kudriavzevii_Skud_16.75_DupA	422-431	MYO5	RPNYYPEPLL	0.612
S.kudriavzevii_Skud_16.75_DupA	453-460	BZZ1-2	TQYPPQVN	0.597
S.kudriavzevii_Skud_16.75_DupA	445-451	LSB1_classII	VPMAATR	0.596
S.kudriavzevii_Skud_16.75_DupA	163-169	SLA1-3	RHIPYRE	0.594
S.kudriavzevii_Skud_16.75_DupA	422-431	MYO3	RPNYYPEPLL	0.582
S.kudriavzevii_Skud_16.75_DupA	451-459	SLA1-1_classI	RATQYPPQV	0.561
S.kudriavzevii_Skud_16.75_DupA	54-61	FUS1	RVYRYLSG	0.523
S.kudriavzevii_Skud_16.75_DupA	450-457	LSB1_classI	TRATQYPP	0.523
S.kudriavzevii_Skud_16.75_DupA	212-218	HSE1	PWQGLKA	0.52
S.kudriavzevii_Skud_16.75_DupA	163-169	PIN3_classII	RHIPYRE	0.51
S.kudriavzevii_Skud_16.75_DupA	86-93	HOF1	GPSLEDLF	0.504
S.kudriavzevii_Skud_16.75_DupA	375-382	YSC84	ASSLPEEL	0.494
S.kudriavzevii_Skud_16.75_DupA	451-457	BEM1-2_PXXP	RATQYPP	0.49
S.kudriavzevii_Skud_16.75_DupA	258-267	ABP1	LKFDEKPDYL	0.486
S.kudriavzevii_Skud_16.75_DupA	482-489	BEM1-1	PPQDKPAG	0.486
S.kudriavzevii_Skud_16.75_DupA	375-382	RVS167_ClassII	ASSLPEEL	0.485
S.kudriavzevii_Skud_16.75_DupA	425-432	SHO1	YYPEPLLQ	0.481
S.kudriavzevii_Skud_16.75_DupA	451-457	RVS167_ClassI	RATQYPP	0.479
S.kudriavzevii_Skud_16.75_DupA	418-426	PEX13_classIIB	SSGQRPNYY	0.479
S.kudriavzevii_Skud_16.75_DupA	163-170	PEX13_classIIA	RHIPYREN	0.477
S.kudriavzevii_Skud_16.75_DupA	287-294	BOI2	LFDWTMLR	0.475
S.kudriavzevii_Skud_16.75_DupA	480-487	BZZ1-1	QQPPQDKP	0.466
S.kudriavzevii_Skud_16.75_DupA	225-233	PIN3_classI	YDRIMEKKL	0.453
S.kudriavzevii_Skud_16.75_DupA	42-52	CYK3_classII	IRSRHPQLDYE	0.452
S.kudriavzevii_Skud_16.75_DupA	165-173	BOI1	IPYRENKSL	0.448
S.kudriavzevii_Skud_16.75_DupA	450-458	NBP2_PXXP	TRATQYPPQ	0.44
S.kudriavzevii_Skud_16.75_DupA	375-382	LSB3	ASSLPEEL	0.431
S.kudriavzevii_Skud_16.75_DupA	445-455	BBC1_classIIcombined	VPMAATRATQY	0.417
S.kudriavzevii_Skud_16.75_DupA	481-489	SLA1-2_classII	QPPQDKPAG	0.414
S.mikatae_Smik_6.409_DupA	447-453	LSB1_classII	VPMVTTR	0.641
S.mikatae_Smik_6.409_DupA	477-485	CYK3_classI	MRSNSQQPP	0.639
S.mikatae_Smik_6.409_DupA	424-433	MYO5	RPNYYPEPLL	0.612
S.mikatae_Smik_6.409_DupA	455-462	BZZ1-2	TQYPPQIS	0.597
S.mikatae_Smik_6.409_DupA	163-169	SLA1-3	RHIPYRE	0.594
S.mikatae_Smik_6.409_DupA	424-433	MYO3	RPNYYPEPLL	0.582
S.mikatae_Smik_6.409_DupA	453-461	SLA1-1_classI	RATQYPPQI	0.546
S.mikatae_Smik_6.409_DupA	54-61	FUS1	RVYRYLSG	0.523
S.mikatae_Smik_6.409_DupA	452-459	LSB1_classI	TRATQYPP	0.523
S.mikatae_Smik_6.409_DupA	448-454	PIN3_classII	PMVTTRA	0.522
S.mikatae_Smik_6.409_DupA	212-218	HSE1	PWQGLKA	0.52
S.mikatae_Smik_6.409_DupA	470-478	SLA1-2_classII	QASVPPQMR	0.51
S.mikatae_Smik_6.409_DupA	86-93	HOF1	GPSLEDLF	0.504
S.mikatae_Smik_6.409_DupA	447-457	BBC1_classIIcombined	VPMVTTRATQY	0.503
S.mikatae_Smik_6.409_DupA	375-382	YSC84	ASSLPEEL	0.494
S.mikatae_Smik_6.409_DupA	453-459	BEM1-2_PXXP	RATQYPP	0.49
S.mikatae_Smik_6.409_DupA	258-267	ABP1	LKFDEKPDYL	0.486
S.mikatae_Smik_6.409_DupA	484-491	BEM1-1	PPQDKPTG	0.486
S.mikatae_Smik_6.409_DupA	404-411	BZZ1-1	SSQPQPQP	0.486
S.mikatae_Smik_6.409_DupA	375-382	RVS167_ClassII	ASSLPEEL	0.485
S.mikatae_Smik_6.409_DupA	427-434	SHO1	YYPEPLLQ	0.481
S.mikatae_Smik_6.409_DupA	453-459	RVS167_ClassI	RATQYPP	0.479
S.mikatae_Smik_6.409_DupA	163-170	PEX13_classIIA	RHIPYREN	0.477
S.mikatae_Smik_6.409_DupA	287-294	BOI2	LFDWTMLR	0.475
S.mikatae_Smik_6.409_DupA	420-428	PEX13_classIIB	SGGQRPNYY	0.474
S.mikatae_Smik_6.409_DupA	225-233	PIN3_classI	YDRIMEKKL	0.453
S.mikatae_Smik_6.409_DupA	42-52	CYK3_classII	IRSRHPQLDYE	0.452
S.mikatae_Smik_6.409_DupA	165-173	BOI1	IPYRENKSL	0.448
S.mikatae_Smik_6.409_DupA	452-460	NBP2_PXXP	TRATQYPPQ	0.44
S.mikatae_Smik_6.409_DupA	375-382	LSB3	ASSLPEEL	0.431
T.blattae_TBLA0A02040_DupA	442-450	CYK3_classI	ERGLPTYEE	0.576
T.blattae_TBLA0A02040_DupA	164-170	HSE1	PNEDGKL	0.553
T.blattae_TBLA0A02040_DupA	40-46	LSB1_classII	VKLEPIR	0.518
T.blattae_TBLA0A02040_DupA	524-531	PEX13_classIIA	LFEPKRWK	0.518
T.blattae_TBLA0A02040_DupA	517-524	FUS1	HSSRNTKL	0.517
T.blattae_TBLA0A02040_DupA	41-47	SLA1-3	KLEPIRA	0.51
T.blattae_TBLA0A02040_DupA	524-530	SLA1-3	LFEPKRW	0.51
T.blattae_TBLA0A02040_DupA	46-54	SLA1-1_classI	RAKNPQLEY	0.492
T.blattae_TBLA0A02040_DupA	249-256	SHO1	CKGLPQEF	0.487
T.blattae_TBLA0A02040_DupA	443-449	RVS167_ClassI	RGLPTYE	0.477
T.blattae_TBLA0A02040_DupA	207-214	BEM1-1	IGYVLVYL	0.476
T.blattae_TBLA0A02040_DupA	41-47	PIN3_classII	KLEPIRA	0.461
T.blattae_TBLA0A02040_DupA	68-75	YSC84	IPTLKWFG	0.454
T.blattae_TBLA0A02040_DupA	68-75	HOF1	IPTLKWFG	0.453
T.blattae_TBLA0A02040_DupA	40-47	RVS167_ClassII	VKLEPIRA	0.452
T.blattae_TBLA0A02040_DupA	403-410	LSB1_classI	IRRFLILK	0.452
T.blattae_TBLA0A02040_DupA	345-353	PIN3_classI	YKRDHNKNY	0.443
T.blattae_TBLA0A02040_DupA	533-541	BOI1	EKERDRERQ	0.435
T.blattae_TBLA0A02040_DupA	41-48	BZZ1-2	KLEPIRAK	0.422
T.blattae_TBLA0A02040_DupA	442-450	NBP2_PXXP	ERGLPTYEE	0.422
T.blattae_TBLA0A02040_DupA	116-124	PEX13_classIIB	QMLSRIENL	0.415
T.blattae_TBLA0A02040_DupA	68-75	LSB3	IPTLKWFG	0.405
T.blattae_TBLA0A02040_DupA	43-52	ABP1	EPIRAKNPQL	0.399
T.blattae_TBLA0A02040_DupA	522-529	BOI2	TKLFEPKR	0.397
T.blattae_TBLA0A02040_DupA	445-454	MYO5	LPTYEEVESF	0.382
T.blattae_TBLA0A02040_DupA	43-53	BBC1_classIIcombined	EPIRAKNPQLE	0.375
T.blattae_TBLA0A02040_DupA	194-204	CYK3_classII	IGIEQARRDDL	0.356
T.blattae_TBLA0A02040_DupA	38-46	SLA1-2_classII	VAVKLEPIR	0.354
T.blattae_TBLA0A02040_DupA	445-454	MYO3	LPTYEEVESF	0.35
T.blattae_TBLA0A02040_DupA	443-449	BEM1-2_PXXP	RGLPTYE	0.347
T.blattae_TBLA0A02040_DupA	41-48	BZZ1-1	KLEPIRAK	0.345
T.blattae_TBLA0A02040_DupA	523-530	BZZ1-1	KLFEPKRW	0.345
T.blattae_TBLA0B05310_DupB	508-515	YSC84	APQLTDRR	0.684
T.blattae_TBLA0B05310_DupB	508-515	RVS167_ClassII	APQLTDRR	0.671
T.blattae_TBLA0B05310_DupB	508-514	LSB1_classII	APQLTDR	0.651
T.blattae_TBLA0B05310_DupB	259-267	PEX13_classIIB	KFDERPDYL	0.613598
T.blattae_TBLA0B05310_DupB	470-476	HSE1	PQHPQHV	0.605
T.blattae_TBLA0B05310_DupB	508-515	LSB3	APQLTDRR	0.600097
T.blattae_TBLA0B05310_DupB	163-169	SLA1-3	RHIPYRE	0.594
T.blattae_TBLA0B05310_DupB	423-430	BZZ1-2	DFLPPELL	0.586
T.blattae_TBLA0B05310_DupB	482-489	BZZ1-2	TQYPPQNT	0.586
T.blattae_TBLA0B05310_DupB	421-430	MYO3	AADFLPPELL	0.558
T.blattae_TBLA0B05310_DupB	421-430	MYO5	AADFLPPELL	0.558
T.blattae_TBLA0B05310_DupB	509-515	PIN3_classII	PQLTDRR	0.541
T.blattae_TBLA0B05310_DupB	487-495	NBP2_PXXP	QNTASPAPA	0.538
T.blattae_TBLA0B05310_DupB	509-516	PEX13_classIIA	PQLTDRRD	0.526
T.blattae_TBLA0B05310_DupB	426-433	HOF1	PPELLILI	0.507
T.blattae_TBLA0B05310_DupB	162-170	CYK3_classI	HRHIPYREN	0.496
T.blattae_TBLA0B05310_DupB	127-135	SLA1-1_classI	RDIKPDNFL	0.49
T.blattae_TBLA0B05310_DupB	508-515	BOI2	APQLTDRR	0.476
T.blattae_TBLA0B05310_DupB	199-206	BEM1-1	LGYVLIYF	0.47
T.blattae_TBLA0B05310_DupB	301-308	SHO1	EKSVPQLT	0.47
T.blattae_TBLA0B05310_DupB	419-426	LSB1_classI	LTAADFLP	0.467
T.blattae_TBLA0B05310_DupB	175-182	FUS1	GTARYASV	0.46
T.blattae_TBLA0B05310_DupB	225-233	PIN3_classI	YDRILEKKL	0.46
T.blattae_TBLA0B05310_DupB	163-169	RVS167_ClassI	RHIPYRE	0.455
T.blattae_TBLA0B05310_DupB	42-52	CYK3_classII	IRSRHPQLDYE	0.452
T.blattae_TBLA0B05310_DupB	165-173	BOI1	IPYRENKSL	0.448
T.blattae_TBLA0B05310_DupB	485-495	BBC1_classIIcombined	PPQNTASPAPA	0.444
T.blattae_TBLA0B05310_DupB	45-51	BEM1-2_PXXP	RHPQLDY	0.434
T.blattae_TBLA0B05310_DupB	403-410	BZZ1-1	KHYPIPEE	0.428
T.blattae_TBLA0B05310_DupB	507-515	SLA1-2_classII	YAPQLTDRR	0.371
T.blattae_TBLA0B05310_DupB	486-495	ABP1	PQNTASPAPA	0.35
T.delbrueckii_TDEL0E05230_NonWGD	259-267	PEX13_classIIB	KFDERPDYL	0.613598
T.delbrueckii_TDEL0E05230_NonWGD	163-169	SLA1-3	RHIPYRE	0.594
T.delbrueckii_TDEL0E05230_NonWGD	457-466	MYO5	YPPQLQPQLQ	0.591
T.delbrueckii_TDEL0E05230_NonWGD	452-460	CYK3_classI	SRTTHYPPQ	0.587
T.delbrueckii_TDEL0E05230_NonWGD	458-467	MYO3	PPQLQPQLQP	0.586
T.delbrueckii_TDEL0E05230_NonWGD	455-462	BZZ1-2	THYPPQLQ	0.586
T.delbrueckii_TDEL0E05230_NonWGD	453-461	SLA1-1_classI	RTTHYPPQL	0.548
T.delbrueckii_TDEL0E05230_NonWGD	458-465	RVS167_ClassII	PPQLQPQL	0.531
T.delbrueckii_TDEL0E05230_NonWGD	452-459	LSB1_classI	SRTTHYPP	0.526
T.delbrueckii_TDEL0E05230_NonWGD	162-168	LSB1_classII	HRHIPYR	0.523
T.delbrueckii_TDEL0E05230_NonWGD	212-218	HSE1	PWQGLKA	0.52
T.delbrueckii_TDEL0E05230_NonWGD	450-457	FUS1	PTSRTTHY	0.51
T.delbrueckii_TDEL0E05230_NonWGD	163-169	PIN3_classII	RHIPYRE	0.51
T.delbrueckii_TDEL0E05230_NonWGD	458-465	LSB3	PPQLQPQL	0.509
T.delbrueckii_TDEL0E05230_NonWGD	86-93	HOF1	GPSLEDLF	0.504
T.delbrueckii_TDEL0E05230_NonWGD	458-465	YSC84	PPQLQPQL	0.503
T.delbrueckii_TDEL0E05230_NonWGD	453-459	BEM1-2_PXXP	RTTHYPP	0.49
T.delbrueckii_TDEL0E05230_NonWGD	456-463	BZZ1-1	HYPPQLQP	0.489
T.delbrueckii_TDEL0E05230_NonWGD	163-170	PEX13_classIIA	RHIPYREN	0.477
T.delbrueckii_TDEL0E05230_NonWGD	287-294	BOI2	LFDWTMLR	0.475
T.delbrueckii_TDEL0E05230_NonWGD	199-206	BEM1-1	LGYVLIYF	0.47
T.delbrueckii_TDEL0E05230_NonWGD	453-459	RVS167_ClassI	RTTHYPP	0.467
T.delbrueckii_TDEL0E05230_NonWGD	225-233	PIN3_classI	YDRILEKKL	0.46
T.delbrueckii_TDEL0E05230_NonWGD	42-52	CYK3_classII	IRSRHPQLDYE	0.452
T.delbrueckii_TDEL0E05230_NonWGD	165-173	BOI1	IPYRENKSL	0.448
T.delbrueckii_TDEL0E05230_NonWGD	162-170	NBP2_PXXP	HRHIPYREN	0.437
T.delbrueckii_TDEL0E05230_NonWGD	257-267	BBC1_classIIcombined	NLKFDERPDYL	0.436
T.delbrueckii_TDEL0E05230_NonWGD	387-394	SHO1	AASLPEEL	0.429
T.delbrueckii_TDEL0E05230_NonWGD	457-465	SLA1-2_classII	YPPQLQPQL	0.422
T.delbrueckii_TDEL0E05230_NonWGD	481-490	ABP1	SKSPGEDIWL	0.35
T.phaffii_TPHA0E02830_DupA	259-267	PEX13_classIIB	KFDERPDYL	0.613598
T.phaffii_TPHA0E02830_DupA	469-478	MYO5	RSTYYPPQVQ	0.613
T.phaffii_TPHA0E02830_DupA	468-476	CYK3_classI	QRSTYYPPQ	0.604
T.phaffii_TPHA0E02830_DupA	471-478	BZZ1-2	TYYPPQVQ	0.597
T.phaffii_TPHA0E02830_DupA	469-478	MYO3	RSTYYPPQVQ	0.596419
T.phaffii_TPHA0E02830_DupA	469-477	SLA1-1_classI	RSTYYPPQV	0.561
T.phaffii_TPHA0E02830_DupA	469-475	BEM1-2_PXXP	RSTYYPP	0.54
T.phaffii_TPHA0E02830_DupA	390-396	HSE1	PDEIKKQ	0.52
T.phaffii_TPHA0E02830_DupA	136-142	SLA1-3	MGVGRRG	0.51
T.phaffii_TPHA0E02830_DupA	86-93	HOF1	GPSLEDLF	0.504
T.phaffii_TPHA0E02830_DupA	468-475	LSB1_classI	QRSTYYPP	0.503
T.phaffii_TPHA0E02830_DupA	86-93	YSC84	GPSLEDLF	0.476
T.phaffii_TPHA0E02830_DupA	287-294	BOI2	LFDWTMLR	0.475
T.phaffii_TPHA0E02830_DupA	199-206	BEM1-1	LGYVLIYF	0.47
T.phaffii_TPHA0E02830_DupA	469-475	RVS167_ClassI	RSTYYPP	0.461
T.phaffii_TPHA0E02830_DupA	175-182	FUS1	GTARYASV	0.46
T.phaffii_TPHA0E02830_DupA	225-233	PIN3_classI	YDRILEKKL	0.46
T.phaffii_TPHA0E02830_DupA	468-476	NBP2_PXXP	QRSTYYPPQ	0.455
T.phaffii_TPHA0E02830_DupA	42-52	CYK3_classII	IRSRHPQLDYE	0.452
T.phaffii_TPHA0E02830_DupA	86-93	RVS167_ClassII	GPSLEDLF	0.45
T.phaffii_TPHA0E02830_DupA	257-267	BBC1_classIIcombined	NLKFDERPDYL	0.436
T.phaffii_TPHA0E02830_DupA	208-215	SHO1	KGSLPWQG	0.423
T.phaffii_TPHA0E02830_DupA	66-74	BOI1	PFLRWFGRE	0.421
T.phaffii_TPHA0E02830_DupA	86-93	LSB3	GPSLEDLF	0.411
T.phaffii_TPHA0E02830_DupA	63-70	PEX13_classIIA	VGIPFLRW	0.405
T.phaffii_TPHA0E02830_DupA	471-478	BZZ1-1	TYYPPQVQ	0.387
T.phaffii_TPHA0E02830_DupA	474-480	PIN3_classII	PPQVQTS	0.373
T.phaffii_TPHA0E02830_DupA	474-480	LSB1_classII	PPQVQTS	0.363
T.phaffii_TPHA0E02830_DupA	473-481	SLA1-2_classII	YPPQVQTSV	0.355
T.phaffii_TPHA0E02830_DupA	212-221	ABP1	PWQGLKATTK	0.347
T.phaffii_TPHA0J02370_DupB	315-321	LSB1_classII	NPNAGNR	0.583
T.phaffii_TPHA0J02370_DupB	163-169	SLA1-3	KHIPYRE	0.577
T.phaffii_TPHA0J02370_DupB	417-423	HSE1	PLEFAKI	0.558
T.phaffii_TPHA0J02370_DupB	399-408	ABP1	PEDIIKINHL	0.515
T.phaffii_TPHA0J02370_DupB	163-169	PIN3_classII	KHIPYRE	0.51
T.phaffii_TPHA0J02370_DupB	86-93	HOF1	GPSLEDLF	0.504
T.phaffii_TPHA0J02370_DupB	127-135	SLA1-1_classI	RDIKPDNFL	0.49
T.phaffii_TPHA0J02370_DupB	167-175	CYK3_classI	YREQKSLVG	0.48
T.phaffii_TPHA0J02370_DupB	86-93	YSC84	GPSLEDLF	0.476
T.phaffii_TPHA0J02370_DupB	163-170	PEX13_classIIA	KHIPYREQ	0.47
T.phaffii_TPHA0J02370_DupB	175-182	FUS1	GTARYASV	0.46
T.phaffii_TPHA0J02370_DupB	348-355	RVS167_ClassII	LRLLTMRN	0.46
T.phaffii_TPHA0J02370_DupB	379-389	CYK3_classII	VFMNICNRDYE	0.458
T.phaffii_TPHA0J02370_DupB	161-168	BEM1-1	SHKHIPYR	0.45
T.phaffii_TPHA0J02370_DupB	165-173	BOI1	IPYREQKSL	0.448
T.phaffii_TPHA0J02370_DupB	342-349	BOI2	LDNYIVLR	0.439
T.phaffii_TPHA0J02370_DupB	409-417	PIN3_classI	YVNDNKLVP	0.435
T.phaffii_TPHA0J02370_DupB	238-245	LSB1_classI	ETLCQGLP	0.429
T.phaffii_TPHA0J02370_DupB	208-215	SHO1	KGSLPWQG	0.423
T.phaffii_TPHA0J02370_DupB	263-272	MYO5	KPDYLYLAKL	0.418
T.phaffii_TPHA0J02370_DupB	414-421	BZZ1-2	KLVPLEFA	0.411
T.phaffii_TPHA0J02370_DupB	86-93	LSB3	GPSLEDLF	0.411
T.phaffii_TPHA0J02370_DupB	188-196	PEX13_classIIB	IEQSRRDDL	0.401
T.phaffii_TPHA0J02370_DupB	177-185	NBP2_PXXP	ARYASVNTH	0.398
T.phaffii_TPHA0J02370_DupB	162-172	BBC1_classIIcombined	HKHIPYREQKS	0.395
T.phaffii_TPHA0J02370_DupB	314-320	BEM1-2_PXXP	RNPNAGN	0.393
T.phaffii_TPHA0J02370_DupB	263-272	MYO3	KPDYLYLAKL	0.374
T.phaffii_TPHA0J02370_DupB	414-420	RVS167_ClassI	KLVPLEF	0.362
T.phaffii_TPHA0J02370_DupB	414-421	BZZ1-1	KLVPLEFA	0.345
T.phaffii_TPHA0J02370_DupB	160-168	SLA1-2_classII	TSHKHIPYR	0.283
V.polyspora_Kpol_1002.53_DupA	406-413	SHO1	QQQLPIIP	0.638
V.polyspora_Kpol_1002.53_DupA	406-413	HOF1	QQQLPIIP	0.638
V.polyspora_Kpol_1002.53_DupA	259-267	PEX13_classIIB	KFDERPDYL	0.613598
V.polyspora_Kpol_1002.53_DupA	410-416	HSE1	PIIPSPT	0.603
V.polyspora_Kpol_1002.53_DupA	163-169	SLA1-3	RHIPYRE	0.594
V.polyspora_Kpol_1002.53_DupA	409-418	MYO5	LPIIPSPTTA	0.566
V.polyspora_Kpol_1002.53_DupA	409-418	MYO3	LPIIPSPTTA	0.562
V.polyspora_Kpol_1002.53_DupA	410-416	PIN3_classII	PIIPSPT	0.528
V.polyspora_Kpol_1002.53_DupA	162-168	LSB1_classII	HRHIPYR	0.523
V.polyspora_Kpol_1002.53_DupA	409-415	LSB1_classII	LPIIPSP	0.523
V.polyspora_Kpol_1002.53_DupA	407-413	RVS167_ClassI	QQLPIIP	0.516
V.polyspora_Kpol_1002.53_DupA	127-135	SLA1-1_classI	RDVKPDNFL	0.506
V.polyspora_Kpol_1002.53_DupA	406-413	YSC84	QQQLPIIP	0.502
V.polyspora_Kpol_1002.53_DupA	162-170	CYK3_classI	HRHIPYREN	0.496
V.polyspora_Kpol_1002.53_DupA	328-337	ABP1	PESFNKIKLL	0.49
V.polyspora_Kpol_1002.53_DupA	373-380	RVS167_ClassII	ASSLPSEL	0.488
V.polyspora_Kpol_1002.53_DupA	410-417	PEX13_classIIA	PIIPSPTT	0.485
V.polyspora_Kpol_1002.53_DupA	370-377	LSB1_classI	NNAASSLP	0.48
V.polyspora_Kpol_1002.53_DupA	287-294	BOI2	LFDWTMLR	0.475
V.polyspora_Kpol_1002.53_DupA	199-206	BEM1-1	LGYVLIYF	0.47
V.polyspora_Kpol_1002.53_DupA	406-413	LSB3	QQQLPIIP	0.463
V.polyspora_Kpol_1002.53_DupA	175-182	FUS1	GTARYASV	0.46
V.polyspora_Kpol_1002.53_DupA	225-233	PIN3_classI	YDRILEKKL	0.46
V.polyspora_Kpol_1002.53_DupA	42-52	CYK3_classII	IRSRHPQLDYE	0.452
V.polyspora_Kpol_1002.53_DupA	409-419	BBC1_classIIcombined	LPIIPSPTTAV	0.451
V.polyspora_Kpol_1002.53_DupA	165-173	BOI1	IPYRENKSL	0.448
V.polyspora_Kpol_1002.53_DupA	406-414	NBP2_PXXP	QQQLPIIPS	0.445
V.polyspora_Kpol_1002.53_DupA	45-51	BEM1-2_PXXP	RHPQLDY	0.434
V.polyspora_Kpol_1002.53_DupA	409-417	SLA1-2_classII	LPIIPSPTT	0.43
V.polyspora_Kpol_1002.53_DupA	408-415	BZZ1-1	QLPIIPSP	0.419
V.polyspora_Kpol_1002.53_DupA	208-215	BZZ1-2	KGSLPWQG	0.407
V.polyspora_Kpol_1033.51_DupB	172-180	PEX13_classIIB	RDDLESLGY	0.613598
V.polyspora_Kpol_1033.51_DupB	78-84	SLA1-3	KFSFKTV	0.594
V.polyspora_Kpol_1033.51_DupB	321-327	HSE1	NSAATGS	0.529
V.polyspora_Kpol_1033.51_DupB	77-83	LSB1_classII	RKFSFKT	0.523
V.polyspora_Kpol_1033.51_DupB	78-84	PIN3_classII	KFSFKTV	0.51
V.polyspora_Kpol_1033.51_DupB	0-7	HOF1	_>T.phaf	0.504
V.polyspora_Kpol_1033.51_DupB	75-83	CYK3_classI	CHRKFSFKT	0.496
V.polyspora_Kpol_1033.51_DupB	40-48	SLA1-1_classI	_Kpol_103	0.49
V.polyspora_Kpol_1033.51_DupB	77-84	PEX13_classIIA	RKFSFKTV	0.477
V.polyspora_Kpol_1033.51_DupB	0-7	YSC84	_>T.phaf	0.476
V.polyspora_Kpol_1033.51_DupB	201-208	BOI2	KQKYDRIL	0.475
V.polyspora_Kpol_1033.51_DupB	113-120	BEM1-1	FLMGVGRR	0.47
V.polyspora_Kpol_1033.51_DupB	89-96	FUS1	LQMICRIQ	0.46
V.polyspora_Kpol_1033.51_DupB	138-146	PIN3_classI	FNTHRHIPY	0.46
V.polyspora_Kpol_1033.51_DupB	78-84	RVS167_ClassI	KFSFKTV	0.455
V.polyspora_Kpol_1033.51_DupB	0-7	RVS167_ClassII	_>T.phaf	0.45
V.polyspora_Kpol_1033.51_DupB	78-86	BOI1	KFSFKTVIM	0.448
V.polyspora_Kpol_1033.51_DupB	184-191	LSB1_classI	YFCKGSLP	0.44
V.polyspora_Kpol_1033.51_DupB	75-83	NBP2_PXXP	CHRKFSFKT	0.437
V.polyspora_Kpol_1033.51_DupB	168-178	BBC1_classIIcombined	EQSRRDDLESL	0.436
V.polyspora_Kpol_1033.51_DupB	122-129	SHO1	STVHVIDF	0.423
V.polyspora_Kpol_1033.51_DupB	175-184	MYO5	LESLGYVLIY	0.418
V.polyspora_Kpol_1033.51_DupB	0-7	LSB3	_>T.phaf	0.411
V.polyspora_Kpol_1033.51_DupB	122-129	BZZ1-2	STVHVIDF	0.407
V.polyspora_Kpol_1033.51_DupB	170-180	CYK3_classII	SRRDDLESLGY	0.388
V.polyspora_Kpol_1033.51_DupB	316-322	BEM1-2_PXXP	NNGSGNS	0.385
V.polyspora_Kpol_1033.51_DupB	175-184	MYO3	LESLGYVLIY	0.372
V.polyspora_Kpol_1033.51_DupB	315-323	SLA1-2_classII	NNNGSGNSA	0.351
V.polyspora_Kpol_1033.51_DupB	124-133	ABP1	VHVIDFGLSK	0.347
V.polyspora_Kpol_1033.51_DupB	122-129	BZZ1-1	STVHVIDF	0.326
Z.rouxii_ZYRO0G08866g_NonWGD	469-476	RVS167_ClassII	QQPLPQRT	0.693
Z.rouxii_ZYRO0G08866g_NonWGD	469-476	YSC84	QQPLPQRT	0.675
Z.rouxii_ZYRO0G08866g_NonWGD	479-486	HOF1	YPPQPSQP	0.672
Z.rouxii_ZYRO0G08866g_NonWGD	470-476	PIN3_classII	QPLPQRT	0.662667
Z.rouxii_ZYRO0G08866g_NonWGD	470-476	SLA1-3	QPLPQRT	0.657
Z.rouxii_ZYRO0G08866g_NonWGD	469-476	LSB3	QQPLPQRT	0.639238
Z.rouxii_ZYRO0G08866g_NonWGD	259-267	PEX13_classIIB	KFDERPDYL	0.613598
Z.rouxii_ZYRO0G08866g_NonWGD	477-484	BZZ1-2	THYPPQPS	0.608
Z.rouxii_ZYRO0G08866g_NonWGD	468-474	HSE1	PQQPLPQ	0.598
Z.rouxii_ZYRO0G08866g_NonWGD	469-475	LSB1_classII	QQPLPQR	0.593
Z.rouxii_ZYRO0G08866g_NonWGD	474-482	CYK3_classI	QRTTHYPPQ	0.587
Z.rouxii_ZYRO0G08866g_NonWGD	466-473	LSB1_classI	YQPQQPLP	0.582
Z.rouxii_ZYRO0G08866g_NonWGD	475-483	SLA1-1_classI	RTTHYPPQP	0.578
Z.rouxii_ZYRO0G08866g_NonWGD	479-489	BBC1_classIIcombined	YPPQPSQPLQA	0.577
Z.rouxii_ZYRO0G08866g_NonWGD	467-475	SLA1-2_classII	QPQQPLPQR	0.574367
Z.rouxii_ZYRO0G08866g_NonWGD	480-489	MYO5	PPQPSQPLQA	0.573
Z.rouxii_ZYRO0G08866g_NonWGD	480-487	PEX13_classIIA	PPQPSQPL	0.566566
Z.rouxii_ZYRO0G08866g_NonWGD	470-477	PEX13_classIIA	QPLPQRTT	0.560345
Z.rouxii_ZYRO0G08866g_NonWGD	480-489	MYO3	PPQPSQPLQA	0.558
Z.rouxii_ZYRO0G08866g_NonWGD	478-484	BEM1-2_PXXP	HYPPQPS	0.543
Z.rouxii_ZYRO0G08866g_NonWGD	472-479	FUS1	LPQRTTHY	0.538
Z.rouxii_ZYRO0G08866g_NonWGD	479-486	SHO1	YPPQPSQP	0.523
Z.rouxii_ZYRO0G08866g_NonWGD	480-489	ABP1	PPQPSQPLQA	0.52
Z.rouxii_ZYRO0G08866g_NonWGD	480-486	RVS167_ClassI	PPQPSQP	0.519
Z.rouxii_ZYRO0G08866g_NonWGD	465-473	PIN3_classI	QYQPQQPLP	0.487
Z.rouxii_ZYRO0G08866g_NonWGD	420-427	BZZ1-1	NQAPAPAP	0.483
Z.rouxii_ZYRO0G08866g_NonWGD	421-429	NBP2_PXXP	QAPAPAPAQ	0.481
Z.rouxii_ZYRO0G08866g_NonWGD	287-294	BOI2	LFDWTMLR	0.475
Z.rouxii_ZYRO0G08866g_NonWGD	199-206	BEM1-1	LGYVLIYF	0.47
Z.rouxii_ZYRO0G08866g_NonWGD	42-52	CYK3_classII	IRSRHPQLDYE	0.452
Z.rouxii_ZYRO0G08866g_NonWGD	165-173	BOI1	IPYRENKSL	0.448
